# Brain histone beta-hydroxy-butyrylation couples metabolism with gene expression

**DOI:** 10.1101/2021.06.28.449924

**Authors:** Sara Cornuti, Siwei Chen, Leonardo Lupori, Francesco Finamore, Muntaha Samad, Francesco Raimondi, Raffaele Mazziotti, Christophe Magnan, Silvia Rocchiccioli, Pierre Baldi, Paola Tognini

## Abstract

Little is known about the impact of metabolic stimuli on brain tissue at a molecular level. The ketone body beta-hydroxybutyrate (BHB) can be a signaling molecule regulating gene transcription. Thus, we assessed lysine beta-hydroxybutyrylation (K-bhb) levels in proteins extracted from the cerebral cortex of mice undergoing a ketogenic metabolic challenge (48 hrs fasting). We found that fasting enhanced K-bhb in a variety of proteins including histone H3. ChIP-seq experiments showed that K9 beta-hydroxybutyrylation of H3 (H3K9-bhb) was significantly enriched by fasting on more than 8000 DNA loci. Transcriptomic analysis showed that H3K9-bhb on enhancers and promoters correlated with active gene expression. One of the most enriched functional annotations both at the epigenetic and transcriptional level was “circadian rhythms’’. Indeed, we found that the diurnal oscillation of specific transcripts was modulated by fasting at distinct zeitgebers both in the cortex and suprachiasmatic nucleus. Moreover, specific changes in locomotor activity daily features were observed during re-feeding after 48-hour fasting.

Thus, our results suggest that fasting dramatically impinges on the cerebral cortex transcriptional and epigenetic landscape, and BHB acts as a powerful epigenetic molecule in the brain through direct and specific histone marks remodeling in neural tissue cells.
