## Supplementary material for "Brain histone beta-hydroxy-butyrylation couples metabolism with gene expression": Dataset S1

### Sheet: Foglio1
E9Q9A9	OAS2_MOUSE	2'-5'-oligoadenylate synthase 2 ((2-5')oligo(A) synthase 2) (2-5A synthase 2) (EC 2.7.7.84) (2',5'-oligoadenylate synthetase-like 11)
Q8CFX1	G6PE_MOUSE	GDH/6PGL endoplasmic bifunctional protein [Includes: Hexose-6-phosphate dehydrogenase (Glucose 1-dehydrogenase) (EC 1.1.1.47) (Glucose-6-phosphate dehydrogenase) (EC 1.1.1.363); 6-phosphogluconolactonase (6PGL) (EC 3.1.1.31)]
Q6PEV3	WIPF2_MOUSE	WAS/WASL-interacting protein family member 2 (WASP-interacting protein-related protein) (WIP-related protein)
Q8C052	MAP1S_MOUSE	Microtubule-associated protein 1S (MAP-1S) (BPY2-interacting protein 1) (Microtubule-associated protein 8) [Cleaved into: MAP1S heavy chain; MAP1S light chain]
Q6ZPQ6	PITM2_MOUSE	Membrane-associated phosphatidylinositol transfer protein 2 (Drosophila retinal degeneration B homolog 2) (RdgB2) (Phosphatidylinositol transfer protein, membrane-associated 2) (PITPnm 2) (Pyk2 N-terminal domain-interacting receptor 3) (NIR-3)
Q64739	COBA2_MOUSE	Collagen alpha-2(XI) chain
Q9JHU4	DYHC1_MOUSE	Cytoplasmic dynein 1 heavy chain 1 (Cytoplasmic dynein heavy chain 1) (Dynein heavy chain, cytosolic)
Q99JX3	GORS2_MOUSE	Golgi reassembly-stacking protein 2 (GRS2) (Golgi reassembly-stacking protein of 55 kDa) (GRASP55)
Q7TMA2	ZN503_MOUSE	Zinc finger protein 503 (Zinc finger protein Nolz-1)
P24860	CCNB1_MOUSE	G2/mitotic-specific cyclin-B1
Q9DAE8	CA074_MOUSE	UPF0739 protein C1orf74 homolog
Q6NWW9	FND3B_MOUSE	Fibronectin type III domain-containing protein 3B (Factor for adipocyte differentiation 104) (HCV NS5A-binding protein 37)
F6SEU4	SYGP1_MOUSE	Ras/Rap GTPase-activating protein SynGAP (Neuronal RasGAP) (Synaptic Ras GTPase-activating protein 1) (Synaptic Ras-GAP 1)
Q3URY6	ARMC2_MOUSE	Armadillo repeat-containing protein 2
P58389	PTPA_MOUSE	Serine/threonine-protein phosphatase 2A activator (EC 5.2.1.8) (PP2A, subunit B', PR53 isoform) (Phosphotyrosyl phosphatase activator) (PTPA) (Serine/threonine-protein phosphatase 2A regulatory subunit 4) (Serine/threonine-protein phosphatase 2A regulatory subunit B')
O35316	SC6A6_MOUSE	Sodium- and chloride-dependent taurine transporter (Solute carrier family 6 member 6)
Q99N69	LPXN_MOUSE	Leupaxin
P60324	NANO3_MOUSE	Nanos homolog 3 (NOS-3)
Q9D3B1	HACD2_MOUSE	Very-long-chain (3R)-3-hydroxyacyl-CoA dehydratase 2 (EC 4.2.1.134) (3-hydroxyacyl-CoA dehydratase 2) (HACD2) (Protein-tyrosine phosphatase-like member B)
Q8K2I3	FMO2_MOUSE	Dimethylaniline monooxygenase [N-oxide-forming] 2 (EC 1.14.13.8) (Dimethylaniline oxidase 2) (Pulmonary flavin-containing monooxygenase 2) (FMO 2)
Category	Term	Count	%	PValue	Genes	List Total	Pop Hits	Pop Total	Fold Enrichment	Bonferroni	Benjamini	FDR
GOTERM_BP_DIRECT	GO:0006739~NADP metabolic process	2	10	0.00749804	Q8K2I3, Q8CFX1	18	8	18082	251.139	0.640692	1	1
GOTERM_BP_DIRECT	GO:0048146~positive regulation of fibroblast proliferation	2	10	0.0594098	Q6NWW9, P24860	18	65	18082	30.9094	0.999759	1	1
