## Supplementary material for "Brain histone beta-hydroxy-butyrylation couples metabolism with gene expression": Dataset S2

### Sheet: Foglio1
Q5FWH7	S39AC_MOUSE	Zinc transporter ZIP12 (Solute carrier family 39 member 12) (Zrt- and Irt-like protein 12) (ZIP-12)
Q6A026	PDS5A_MOUSE	Sister chromatid cohesion protein PDS5 homolog A
Q7TSQ8	PDPR_MOUSE	Pyruvate dehydrogenase phosphatase regulatory subunit, mitochondrial (PDPr)
Q69ZF3	GBA2_MOUSE	Non-lysosomal glucosylceramidase (NLGase) (EC 3.2.1.45) (Beta-glucocerebrosidase 2) (Beta-glucosidase 2) (Bile acid beta-glucosidase GBA2) (Bile acid glucosyl transferase GBA2) (Cholesterol glucosyltransferase GBA2) (EC 2.4.1.-) (Cholesteryl-beta-glucosidase GBA2) (EC 3.2.1.-) (Glucosylceramidase 2)
P09026	HXB3_MOUSE	Homeobox protein Hox-B3 (Homeobox protein Hox-2.7) (Homeobox protein MH-23)
Q61772	EPHA7_MOUSE	Ephrin type-A receptor 7 (EC 2.7.10.1) (Developmental kinase 1) (mDK-1) (EPH homology kinase 3) (EHK-3) (Embryonic brain kinase) (EBK)
Q3U1T3	BRM1L_MOUSE	Breast cancer metastasis-suppressor 1-like protein
Q3UFM5	NOM1_MOUSE	Nucleolar MIF4G domain-containing protein 1 (SGD1 homolog)
P43081	GUC1A_MOUSE	Guanylyl cyclase-activating protein 1 (GCAP 1) (Guanylate cyclase activator 1A)
O35382	EXOC4_MOUSE	Exocyst complex component 4 (Exocyst complex component Sec8)
Q3UIJ9	MYZAP_MOUSE	Myocardial zonula adherens protein
Q9JL99	CLC1B_MOUSE	C-type lectin domain family 1 member B (C-type lectin-like receptor 2) (CLEC-2)
P33609	DPOLA_MOUSE	DNA polymerase alpha catalytic subunit (EC 2.7.7.7) (DNA polymerase alpha catalytic subunit p180)
O54782	MA2B2_MOUSE	Epididymis-specific alpha-mannosidase (EC 3.2.1.24) (Mannosidase alpha class 2B member 2)
Q9D5H4	FTMT_MOUSE	Ferritin, mitochondrial (EC 1.16.3.1)
Q69ZF8	MSL2_MOUSE	E3 ubiquitin-protein ligase MSL2 (EC 2.3.2.-) (E3 ubiquitin-protein transferase MSL2) (Male-specific lethal 2-like 1) (MSL2-like 1) (Male-specific lethal-2 homolog) (MSL-2) (Male-specific lethal-2 homolog 1) (RING finger protein 184)
Q80ZA4	PKHL1_MOUSE	Fibrocystin-L (Polycystic kidney and hepatic disease 1-like protein 1) (PKHD1-like protein 1) (Protein D86)
Q80Y81	RNZ2_MOUSE	Zinc phosphodiesterase ELAC protein 2 (EC 3.1.26.11) (ElaC homolog protein 2) (Ribonuclease Z 2) (RNase Z 2) (tRNA 3 endonuclease 2) (tRNase Z 2)
Q6ZPY2	SMG5_MOUSE	Protein SMG5 (EST1-like protein B) (SMG-5 homolog)
Q8VDB8	LRRC2_MOUSE	Leucine-rich repeat-containing protein 2
Q71LX4	TLN2_MOUSE	Talin-2
Q80TK0	K1107_MOUSE	AP2-interacting clathrin-endocytosis protein (APache)
Q8CDD8	KCD20_MOUSE	BTB/POZ domain-containing protein KCTD20 (Potassium channel tetramerization domain containing 20)
O70131	NINJ1_MOUSE	Ninjurin-1 (Nerve injury-induced protein 1)
P70288	HDAC2_MOUSE	Histone deacetylase 2 (HD2) (EC 3.5.1.98) (YY1 transcription factor-binding protein)
Q9DA97	SEP14_MOUSE	Septin-14
Q3UVX5	GRM5_MOUSE	Metabotropic glutamate receptor 5 (mGluR5)
Q3UZB0	ARMX5_MOUSE	Armadillo repeat-containing X-linked protein 5
Q70IV5	SYNEM_MOUSE	Synemin (Desmuslin)
Q8BHL5	ELMO2_MOUSE	Engulfment and cell motility protein 2 (Protein ced-12 homolog A)
P13595	NCAM1_MOUSE	Neural cell adhesion molecule 1 (N-CAM-1) (NCAM-1) (CD antigen CD56)
P21836	ACES_MOUSE	Acetylcholinesterase (AChE) (EC 3.1.1.7)
Q3U3E2	F117B_MOUSE	Protein FAM117B (Amyotrophic lateral sclerosis 2 chromosomal region candidate gene 13 protein homolog)
P62862	RS30_MOUSE	40S ribosomal protein S30
Q9Z2G0	FEM1B_MOUSE	Protein fem-1 homolog B (FEM1b) (FEM1-beta) (Fem-1-like death receptor-binding protein alpha) (Fem-1-like in apoptotic pathway protein alpha) (F1A-alpha) (mt-Fem)
Q3TTY0	PLB1_MOUSE	Phospholipase B1, membrane-associated (Phospholipase B) (Lysophospholipase) (EC 3.1.1.5) (Phospholipase A2) (EC 3.1.1.4) (Phospholipase B/lipase) (PLB/LIP) (Triacylglycerol lipase) (EC 3.1.1.3)
Q9DAT5	MTU1_MOUSE	Mitochondrial tRNA-specific 2-thiouridylase 1 (EC 2.8.1.14)
P25976	UBF1_MOUSE	Nucleolar transcription factor 1 (Upstream-binding factor 1) (UBF-1)
Q99PI5	LPIN2_MOUSE	Phosphatidate phosphatase LPIN2 (EC 3.1.3.4) (Lipin-2)
Q922H2	PDK3_MOUSE	[Pyruvate dehydrogenase (acetyl-transferring)] kinase isozyme 3, mitochondrial (EC 2.7.11.2) (Pyruvate dehydrogenase kinase isoform 3)
Q00899	TYY1_MOUSE	Transcriptional repressor protein YY1 (Delta transcription factor) (NF-E1) (UCR-motif DNA-binding protein) (Yin and yang 1) (YY-1)
Q8R0K9	E2F4_MOUSE	Transcription factor E2F4 (E2F-4)
Q91W86	VPS11_MOUSE	Vacuolar protein sorting-associated protein 11 homolog
Q69ZP3	PNKD_MOUSE	Probable hydrolase PNKD (EC 3.-.-.-) (Myofibrillogenesis regulator 1) (MR-1) (Paroxysmal nonkinesiogenic dyskinesia protein)
Q3URV1	BROMI_MOUSE	Protein broad-minded (TBC1 domain family member 32)
P12388	PAI2_MOUSE	Plasminogen activator inhibitor 2, macrophage (PAI-2) (Serpin B2)
Q8CIQ7	DOCK3_MOUSE	Dedicator of cytokinesis protein 3 (Modifier of cell adhesion) (Presenilin-binding protein) (PBP)
Q9CWS0	DDAH1_MOUSE	N(G),N(G)-dimethylarginine dimethylaminohydrolase 1 (DDAH-1) (Dimethylarginine dimethylaminohydrolase 1) (EC 3.5.3.18) (DDAHI) (Dimethylargininase-1)
Q5SSM3	RHG44_MOUSE	Rho GTPase-activating protein 44 (Rho-type GTPase-activating protein RICH2) (RhoGAP interacting with CIP4 homologs protein 2) (RICH-2)
Q6P5D3	DHX57_MOUSE	Putative ATP-dependent RNA helicase DHX57 (EC 3.6.4.13) (DEAH box protein 57)
P02772	FETA_MOUSE	Alpha-fetoprotein (Alpha-1-fetoprotein) (Alpha-fetoglobulin)
Q8BKC8	PI4KB_MOUSE	Phosphatidylinositol 4-kinase beta (PI4K-beta) (PI4Kbeta) (PtdIns 4-kinase beta) (EC 2.7.1.67)
Q8K3G9	DP13B_MOUSE	DCC-interacting protein 13-beta (Dip13-beta) (Adapter protein containing PH domain, PTB domain and leucine zipper motif 2)
Q9Z180	SETBP_MOUSE	SET-binding protein (SEB)
Q8VI84	NOC3L_MOUSE	Nucleolar complex protein 3 homolog (NOC3 protein homolog) (Factor for adipocyte differentiation 24) (NOC3-like protein) (Nucleolar complex-associated protein 3-like protein)
Q5PSV9	MDC1_MOUSE	Mediator of DNA damage checkpoint protein 1
Q8R420	ABCA3_MOUSE	Phospholipid-transporting ATPase ABCA3 (EC 7.6.2.1) (ATP-binding cassette sub-family A member 3) (Xenobiotic-transporting ATPase ABCA3) (EC 7.6.2.2) [Cleaved into: 150 Kda mature form]
P04918	SAA3_MOUSE	Serum amyloid A-3 protein
Q3UDP0	WDR41_MOUSE	WD repeat-containing protein 41
P61939	THBG_MOUSE	Thyroxine-binding globulin (Serpin A7) (T4-binding globulin)
P09602	HMGN2_MOUSE	Non-histone chromosomal protein HMG-17 (High mobility group nucleosome-binding domain-containing protein 2)
Q8K1A6	C2D1A_MOUSE	Coiled-coil and C2 domain-containing protein 1A (Five prime repressor element under dual repression-binding protein 1) (FRE under dual repression-binding protein 1) (Freud-1)
Q60992	VAV2_MOUSE	Guanine nucleotide exchange factor VAV2 (VAV-2)
Q8CIG3	KDM1B_MOUSE	Lysine-specific histone demethylase 1B (EC 1.14.99.66) (Flavin-containing amine oxidase domain-containing protein 1) (Lysine-specific histone demethylase 2)
Q8CI96	CLIP4_MOUSE	CAP-Gly domain-containing linker protein 4 (Restin-like protein 2)
Q80TB7	ZSWM6_MOUSE	Zinc finger SWIM domain-containing protein 6
Q7TT28	REXO1_MOUSE	RNA exonuclease 1 homolog (EC 3.1.-.-) (Transcription elongation factor B polypeptide 3-binding protein 1)
P63013	PRRX1_MOUSE	Paired mesoderm homeobox protein 1 (Homeobox protein K-2) (Homeobox protein mHox) (Paired-related homeobox protein 1) (PRX-1)
Q32M07	KAD8_MOUSE	Adenylate kinase 8 (AK 8) (EC 2.7.4.3) (EC 2.7.4.6) (ATP-AMP transphosphorylase 8)
Q8C5D8	PIAS2_MOUSE	E3 SUMO-protein ligase PIAS2 (EC 2.3.2.27) (Androgen receptor-interacting protein 3) (ARIP3) (DAB2-interacting protein) (DIP) (Msx-interacting zinc finger protein) (Protein inhibitor of activated STAT x) (Protein inhibitor of activated STAT2) (RING-type E3 ubiquitin transferase PIAS2)
Q3TLH4	PRC2C_MOUSE	Protein PRRC2C (BAT2 domain-containing protein 1) (HLA-B-associated transcript 2-like 2) (Proline-rich and coiled-coil-containing protein 2C)
Q91VW5	GOGA4_MOUSE	Golgin subfamily A member 4 (tGolgin-1)
Q6P7W0	SENP6_MOUSE	Sentrin-specific protease 6 (EC 3.4.22.-) (SUMO-1-specific protease 1) (Sentrin/SUMO-specific protease SENP6)
Q8CFW7	C2D2A_MOUSE	Coiled-coil and C2 domain-containing protein 2A
Q9DAI2	IFT22_MOUSE	Intraflagellar transport protein 22 homolog (Rab-like protein 5)
Q9ESF1	OTOF_MOUSE	Otoferlin (Fer-1-like protein 2) (Protein pachanga)
P02463	CO4A1_MOUSE	Collagen alpha-1(IV) chain [Cleaved into: Arresten]
O35286	DHX15_MOUSE	Pre-mRNA-splicing factor ATP-dependent RNA helicase DHX15 (EC 3.6.4.13) (DEAH box protein 15)
Q3V140	ACRBP_MOUSE	Acrosin-binding protein (Acrosin-binding protein, 60 kDa form) (Proacrosin-binding protein sp32) [Cleaved into: Acrosin-binding protein, mature form (ACRPB-C) (Acrosin-binding protein, 32 kDa form, mature form) (Sp32)]
Q80WC7	AGFG2_MOUSE	Arf-GAP domain and FG repeat-containing protein 2 (HIV-1 Rev-binding protein-like protein) (Rev/Rex activation domain-binding protein related) (RAB-R)
Q8BTI8	SRRM2_MOUSE	Serine/arginine repetitive matrix protein 2
A2A7Q9	RN19B_MOUSE	E3 ubiquitin-protein ligase RNF19B (EC 2.3.2.31) (IBR domain-containing protein 3) (Natural killer lytic-associated molecule) (RING finger protein 19B)
O89101	FGF18_MOUSE	Fibroblast growth factor 18 (FGF-18) (zFGF5)
Q6RT24	CENPE_MOUSE	Centromere-associated protein E (Centromere protein E) (CENP-E) (Kinesin superfamily protein 10) (KIF10) (Motor domain of KIF10)
A2AL36	CNTRL_MOUSE	Centriolin (Centrosomal protein 1) (Centrosomal protein of 110 kDa) (Cep110)
Q63932	MP2K2_MOUSE	Dual specificity mitogen-activated protein kinase kinase 2 (MAP kinase kinase 2) (MAPKK 2) (EC 2.7.12.2) (ERK activator kinase 2) (MAPK/ERK kinase 2) (MEK 2)
Q791T5	MTCH1_MOUSE	Mitochondrial carrier homolog 1 (Mitochondrial carrier-like protein 1)
Q922J3	CLIP1_MOUSE	CAP-Gly domain-containing linker protein 1 (Cytoplasmic linker protein 170) (CLIP-170) (Restin)
Q8R3F5	FABD_MOUSE	Malonyl-CoA-acyl carrier protein transacylase, mitochondrial (MCT) (EC 2.3.1.39) (Mitochondrial malonyltransferase) ([Acyl-carrier-protein] malonyltransferase)
Q91YR9	PTGR1_MOUSE	Prostaglandin reductase 1 (PRG-1) (15-oxoprostaglandin 13-reductase) (EC 1.3.1.48) (Dithiolethione-inducible gene 1 protein) (D3T-inducible gene 1 protein) (DIG-1) (Leukotriene B4 12-hydroxydehydrogenase) (NAD(P)H-dependent alkenal/one oxidoreductase) (EC 1.3.1.74)
P16125	LDHB_MOUSE	L-lactate dehydrogenase B chain (LDH-B) (EC 1.1.1.27) (LDH heart subunit) (LDH-H)
Q8JZQ2	AFG32_MOUSE	AFG3-like protein 2 (EC 3.4.24.-)
P97821	CATC_MOUSE	Dipeptidyl peptidase 1 (EC 3.4.14.1) (Cathepsin C) (Cathepsin J) (Dipeptidyl peptidase I) (DPP-I) (DPPI) (Dipeptidyl transferase) [Cleaved into: Dipeptidyl peptidase 1 exclusion domain chain (Dipeptidyl peptidase I exclusion domain chain); Dipeptidyl peptidase 1 heavy chain (Dipeptidyl peptidase I heavy chain); Dipeptidyl peptidase 1 light chain (Dipeptidyl peptidase I light chain)]
O88491	NSD1_MOUSE	Histone-lysine N-methyltransferase, H3 lysine-36 specific (EC 2.1.1.357) (H3-K36-HMTase) (Nuclear receptor-binding SET domain-containing protein 1) (NR-binding SET domain-containing protein)
Q6ZPK0	PF21A_MOUSE	PHD finger protein 21A (BHC80a) (BRAF35-HDAC complex protein BHC80) (mBHC80)
Q7TMV3	FAKD5_MOUSE	FAST kinase domain-containing protein 5, mitochondrial
Q923S9	RAB30_MOUSE	Ras-related protein Rab-30
B9EHT4	CLIP3_MOUSE	CAP-Gly domain-containing linker protein 3 (Cytoplasmic linker protein 170-related 59 kDa protein) (CLIP-170-related 59 kDa protein) (CLIPR-59)
Q00780	CO8A1_MOUSE	Collagen alpha-1(VIII) chain [Cleaved into: Vastatin]
Q00286	PIT1_MOUSE	Pituitary-specific positive transcription factor 1 (PIT-1) (Growth hormone factor 1) (GHF-1)
Q3V3A7	RN207_MOUSE	RING finger protein 207
Q9QYX7	PCLO_MOUSE	Protein piccolo (Aczonin) (Brain-derived HLMN protein) (Multidomain presynaptic cytomatrix protein)
Q5PR68	CE112_MOUSE	Centrosomal protein of 112 kDa (Cep112) (Coiled-coil domain-containing protein 46)
Q8C9J3	SPEF2_MOUSE	Sperm flagellar protein 2 (Protein KPL2)
Q80ZN5	CST13_MOUSE	Cystatin-13 (Cystatin-T)
Q7TT50	MRCKB_MOUSE	Serine/threonine-protein kinase MRCK beta (EC 2.7.11.1) (CDC42-binding protein kinase beta) (DMPK-like beta) (Myotonic dystrophy kinase-related CDC42-binding kinase beta) (MRCK beta) (Myotonic dystrophy protein kinase-like beta)
Q99JI6	RAP1B_MOUSE	Ras-related protein Rap-1b (EC 3.6.5.2) (GTP-binding protein smg p21B)
Q8BG79	C19L2_MOUSE	CWF19-like protein 2
Q8CC96	BNIP5_MOUSE	Protein BNIP5
Q8K348	ACV1C_MOUSE	Activin receptor type-1C (EC 2.7.11.30) (Activin receptor type IC) (ACTR-IC) (Activin receptor-like kinase 7) (ALK-7)
Q91Z83	MYH7_MOUSE	Myosin-7 (Myosin heavy chain 7) (Myosin heavy chain slow isoform) (MyHC-slow) (Myosin heavy chain, cardiac muscle beta isoform) (MyHC-beta)
Q923A2	SPDLY_MOUSE	Protein Spindly (Coiled-coil domain-containing protein 99) (Spindle apparatus coiled-coil domain-containing protein 1)
Q8VCZ7	ZBT7C_MOUSE	Zinc finger and BTB domain-containing protein 7C (Zinc finger and BTB domain-containing protein 36)
Q8C0L0	TMX4_MOUSE	Thioredoxin-related transmembrane protein 4 (Thioredoxin domain-containing protein 13)
Q8K3F6	KCNQ3_MOUSE	Potassium voltage-gated channel subfamily KQT member 3 (KQT-like 3) (Potassium channel subunit alpha KvLQT3) (Voltage-gated potassium channel subunit Kv7.3)
Q8BX46	SKOR1_MOUSE	SKI family transcriptional corepressor 1 (Fussel-15 homolog) (Ladybird homeobox corepressor 1) (Lbx1 corepressor 1) (Transcriptional corepressor Corl1)
Q99246	CAC1D_MOUSE	Voltage-dependent L-type calcium channel subunit alpha-1D (Calcium channel, L type, alpha-1 polypeptide isoform 2) (Voltage-gated calcium channel subunit alpha Cav1.3)
Q8BH15	CNO10_MOUSE	CCR4-NOT transcription complex subunit 10
Q9R1B9	SLIT2_MOUSE	Slit homolog 2 protein (Slit-2) [Cleaved into: Slit homolog 2 protein N-product; Slit homolog 2 protein C-product]
Q0KL02	TRIO_MOUSE	Triple functional domain protein (EC 2.7.11.1)
P97315	CSRP1_MOUSE	Cysteine and glycine-rich protein 1 (Cysteine-rich protein 1) (CRP) (CRP1)
Q9R1K9	CETN2_MOUSE	Centrin-2 (Caltractin isoform 1)
Q9ERI5	JMJD6_MOUSE	Bifunctional arginine demethylase and lysyl-hydroxylase JMJD6 (EC 1.14.11.-) (Histone arginine demethylase JMJD6) (JmjC domain-containing protein 6) (Jumonji domain-containing protein 6) (Lysyl-hydroxylase JMJD6) (Peptide-lysine 5-dioxygenase JMJD6) (Phosphatidylserine receptor) (Protein PTDSR)
Q9DBZ9	SYDE1_MOUSE	Rho GTPase-activating protein SYDE1 (Synapse defective protein 1 homolog 1) (Protein syd-1 homolog 1)
P20615	HXB9_MOUSE	Homeobox protein Hox-B9 (Homeobox protein Hox-2.5)
Q9Z1K7	APCL_MOUSE	Adenomatous polyposis coli protein 2
Q9R112	SQOR_MOUSE	Sulfide:quinone oxidoreductase, mitochondrial (SQOR) (EC 1.8.5.8) (Sulfide quinone oxidoreductase)
Q5DU14	MYO16_MOUSE	Unconventional myosin-XVI (Neuronal tyrosine-phosphorylated phosphoinositide-3-kinase adapter 3) (Unconventional myosin-16)
P04401	IL5_MOUSE	Interleukin-5 (IL-5) (B-cell growth factor II) (BCGF-II) (Cytotoxic T-lymphocyte inducer) (Eosinophil differentiation factor) (T-cell replacing factor) (TRF)
Q99PL5	RRBP1_MOUSE	Ribosome-binding protein 1 (Ribosome receptor protein) (RRp) (mRRp)
P10628	HXD4_MOUSE	Homeobox protein Hox-D4 (Homeobox protein Hox-4.2) (Homeobox protein Hox-5.1)
Q6QD59	SEC20_MOUSE	Vesicle transport protein SEC20
Q3V1H9	SAMD5_MOUSE	Sterile alpha motif domain-containing protein 5 (SAM domain-containing protein 5)
Q62261	SPTB2_MOUSE	Spectrin beta chain, non-erythrocytic 1 (Beta-II spectrin) (Embryonic liver fodrin) (Fodrin beta chain)
Q8C1E7	TACAN_MOUSE	Ion channel TACAN (Transmembrane protein 120A)
Q9DBR0	AKAP8_MOUSE	A-kinase anchor protein 8 (AKAP-8) (A-kinase anchor protein 95 kDa) (AKAP 95)
P0DM40	FR1L5_MOUSE	Fer-1-like protein 5
Category	Term	Count	%	PValue	Genes	List Total	Pop Hits	Pop Total	Fold Enrichment	Bonferroni	Benjamini	FDR
GOTERM_BP_DIRECT	GO:0035082~axoneme assembly	3	2.18978	0.00969976	Q3URV1, Q8CFW7, Q8C9J3	124	22	18082	19.8849	0.999195	1	1
GOTERM_BP_DIRECT	GO:0044091~membrane biogenesis	2	1.45985	0.0135588	B9EHT4, O35382	124	2	18082	145.823	0.999954	1	1
GOTERM_BP_DIRECT	GO:1903025~regulation of RNA polymerase II regulatory region sequence-specific DNA binding	2	1.45985	0.0269352	O88491, Q8VCZ7	124	4	18082	72.9113	1	1	1
GOTERM_BP_DIRECT	GO:0000278~mitotic cell cycle	3	2.18978	0.0275096	Q8R0K9, Q6RT24, A2AL36	124	38	18082	11.5123	1	1	1
GOTERM_BP_DIRECT	GO:0009952~anterior/posterior pattern specification	4	2.91971	0.0410037	P10628, Q00899, P20615, P09026	124	112	18082	5.20795	1	1	1
GOTERM_BP_DIRECT	GO:0048704~embryonic skeletal system morphogenesis	3	2.18978	0.0539529	P63013, P10628, P09026	124	55	18082	7.95396	1	1	1
GOTERM_BP_DIRECT	GO:0000122~negative regulation of transcription from RNA polymerase II promoter	10	7.29927	0.0608264	P63013, Q8K1A6, Q3U1T3, O88491, Q00899, P70288, P09026, Q6ZPK0, Q00286, P09602	124	729	18082	2.00031	1	1	1
GOTERM_BP_DIRECT	GO:0008283~cell proliferation	5	3.64964	0.0634109	Q99JI6, Q8K3G9, P33609, O89101, Q9Z1K7	124	220	18082	3.31415	1	1	1
GOTERM_BP_DIRECT	GO:0048812~neuron projection morphogenesis	3	2.18978	0.0685371	Q80TB7, Q5DU14, Q9R1B9	124	63	18082	6.94393	1	1	1
GOTERM_BP_DIRECT	GO:0007264~small GTPase mediated signal transduction	5	3.64964	0.077619	Q99JI6, Q9DAI2, Q923S9, Q8CIQ7, Q60992	124	236	18082	3.08946	1	1	1
GOTERM_BP_DIRECT	GO:1902894~negative regulation of pri-miRNA transcription from RNA polymerase II promoter	2	1.45985	0.0786654	Q00899, P70288	124	12	18082	24.3038	1	1	1
GOTERM_BP_DIRECT	GO:0001525~angiogenesis	5	3.64964	0.0804475	P02463, P09026, O89101, Q00780, Q60992	124	239	18082	3.05068	1	1	1
GOTERM_BP_DIRECT	GO:0006351~transcription, DNA-templated	19	13.8686	0.0873988	Q8R0K9, Q8C5D8, P10628, O88491, P70288, Q00286, Q8K1A6, Q8BX46, Q3U1T3, Q8CIG3, Q00899, P20615, P25976, P09026, Q6ZPK0, Q99PI5, Q9ERI5, Q8BH15, Q9DBR0	124	1885	18082	1.46983	1	1	1
GOTERM_BP_DIRECT	GO:0060326~cell chemotaxis	3	2.18978	0.0987911	P20615, Q8BHL5, P04918	124	78	18082	5.60856	1	1	1
Category	Term	Count	%	PValue	Genes	List Total	Pop Hits	Pop Total	Fold Enrichment	Bonferroni	Benjamini	FDR
KEGG_PATHWAY	mmu04720:Long-term potentiation	3	2.18978	0.0612494	Q99JI6, Q63932, Q3UVX5	48	66	7691	7.28314	0.999881	1	1
KEGG_PATHWAY	mmu04664:Fc epsilon RI signaling pathway	3	2.18978	0.064554	P04401, Q63932, Q60992	48	68	7691	7.06893	0.999928	1	1
