## Supplementary material for "Brain histone beta-hydroxy-butyrylation couples metabolism with gene expression": Dataset S3

### Sheet: Foglio1
Q61137	ASTN1_MOUSE	Astrotactin-1 (Neuronal migration protein GC14)
Q8CCF0	PRP31_MOUSE	U4/U6 small nuclear ribonucleoprotein Prp31 (Pre-mRNA-processing factor 31) (U4/U6 snRNP 61 kDa protein) (Protein 61K)
Q8BVN8	IDLC_MOUSE	Axonemal dynein light intermediate polypeptide 1 (Inner dynein arm light chain, axonemal)
Q924Y0	BODG_MOUSE	Gamma-butyrobetaine dioxygenase (EC 1.14.11.1) (Gamma-butyrobetaine hydroxylase) (Gamma-BBH) (Gamma-butyrobetaine,2-oxoglutarate dioxygenase)
Q9JMD3	STA10_MOUSE	START domain-containing protein 10 (StARD10) (PCTP-like protein) (PCTP-L) (Serologically defined colon cancer antigen 28 homolog) (StAR-related lipid transfer protein 10)
Q9WV86	KTNA1_MOUSE	Katanin p60 ATPase-containing subunit A1 (Katanin p60 subunit A1) (EC 5.6.1.1) (Lipotransin) (p60 katanin)
Q9CZ91	SRFB1_MOUSE	Serum response factor-binding protein 1 (SRF-dependent transcription regulation-associated protein) (p49/STRAP)
A2A8L1	CHD5_MOUSE	Chromodomain-helicase-DNA-binding protein 5 (CHD-5) (EC 3.6.4.12) (ATP-dependent helicase CHD5)
Q56A10	ZN608_MOUSE	Zinc finger protein 608
P46686	TULP2_MOUSE	Tubby-related protein 2 (Protein P4-6) (Tubby-like protein 2)
Q9JK91	MLH1_MOUSE	DNA mismatch repair protein Mlh1 (MutL protein homolog 1)
P35583	FOXA2_MOUSE	Hepatocyte nuclear factor 3-beta (HNF-3-beta) (HNF-3B) (Forkhead box protein A2)
Q8C6A8	BHE22_MOUSE	Class E basic helix-loop-helix protein 22 (bHLHe22) (Class B basic helix-loop-helix protein 5) (bHLHb5) (Protein BETA3)
Q8R0W0	EPIPL_MOUSE	Epiplakin
Q921V7	CTL3_MOUSE	Choline transporter-like protein 3 (Solute carrier family 44 member 3)
Q64302	T4S1_MOUSE	Transmembrane 4 L6 family member 1 (Membrane component chromosome 3 surface marker 1 homolog) (Tumor-associated antigen L6)
Q6P9J5	KANK4_MOUSE	KN motif and ankyrin repeat domain-containing protein 4 (Ankyrin repeat domain-containing protein 38)
Q9D787	PPIL2_MOUSE	RING-type E3 ubiquitin-protein ligase PPIL2 (EC 2.3.2.27) (CYC4) (Probable inactive peptidyl-prolyl cis-trans isomerase-like 2) (PPIase)
Q99MR8	MCCA_MOUSE	Methylcrotonoyl-CoA carboxylase subunit alpha, mitochondrial (MCCase subunit alpha) (EC 6.4.1.4) (3-methylcrotonyl-CoA carboxylase 1) (3-methylcrotonyl-CoA carboxylase biotin-containing subunit) (3-methylcrotonyl-CoA:carbon dioxide ligase subunit alpha)
Q922E6	FAKD2_MOUSE	FAST kinase domain-containing protein 2, mitochondrial
Q3UJB9	EDC4_MOUSE	Enhancer of mRNA-decapping protein 4
P23813	HXD11_MOUSE	Homeobox protein Hox-D11 (Homeobox protein Hox-4.6) (Homeobox protein Hox-5.5)
Q80UK8	INT2_MOUSE	Integrator complex subunit 2 (Int2)
Q4VAC9	PKHG3_MOUSE	Pleckstrin homology domain-containing family G member 3 (PH domain-containing family G member 3)
Q07916	PO6F1_MOUSE	POU domain, class 6, transcription factor 1 (Octamer-binding transcription factor EMB) (Transcription regulatory protein MCP-1)
P60894	GPR85_MOUSE	Probable G-protein coupled receptor 85 (Super conserved receptor expressed in brain 2)
Q8C3J5	DOCK2_MOUSE	Dedicator of cytokinesis protein 2 (Protein Hch)
P08003	PDIA4_MOUSE	Protein disulfide-isomerase A4 (EC 5.3.4.1) (Endoplasmic reticulum resident protein 72) (ER protein 72) (ERp-72) (ERp72)
P22682	CBL_MOUSE	E3 ubiquitin-protein ligase CBL (EC 2.3.2.27) (Casitas B-lineage lymphoma proto-oncogene) (Proto-oncogene c-Cbl) (RING-type E3 ubiquitin transferase CBL) (Signal transduction protein CBL)
P54320	ELN_MOUSE	Elastin (Tropoelastin)
G3XA57	RFIP2_MOUSE	Rab11 family-interacting protein 2 (Rab11-FIP2)
P97785	GFRA1_MOUSE	GDNF family receptor alpha-1 (GDNF receptor alpha-1) (GDNFR-alpha-1) (GFR-alpha-1) (TGF-beta-related neurotrophic factor receptor 1)
B7ZCC9	AGRG4_MOUSE	Adhesion G-protein coupled receptor G4 (G-protein coupled receptor 112)
Q8CH77	NAV1_MOUSE	Neuron navigator 1 (Pore membrane and/or filament-interacting-like protein 3)
Q62318	TIF1B_MOUSE	Transcription intermediary factor 1-beta (TIF1-beta) (E3 SUMO-protein ligase TRIM28) (EC 2.3.2.27) (KRAB-A-interacting protein) (KRIP-1) (RING-type E3 ubiquitin transferase TIF1-beta) (Tripartite motif-containing protein 28)
Q62217	SEM5A_MOUSE	Semaphorin-5A (Semaphorin-F) (Sema F)
Q8VBY2	KKCC1_MOUSE	Calcium/calmodulin-dependent protein kinase kinase 1 (CaM-KK 1) (CaM-kinase kinase 1) (CaMKK 1) (EC 2.7.11.17) (CaM-kinase IV kinase) (Calcium/calmodulin-dependent protein kinase kinase alpha) (CaM-KK alpha) (CaM-kinase kinase alpha) (CaMKK alpha)
Q9CZW4	ACSL3_MOUSE	Long-chain-fatty-acid--CoA ligase 3 (EC 6.2.1.3) (Arachidonate--CoA ligase) (EC 6.2.1.15) (Long-chain acyl-CoA synthetase 3) (LACS 3)
O35348	COLQ_MOUSE	Acetylcholinesterase collagenic tail peptide (AChE Q subunit) (Acetylcholinesterase-associated collagen)
Q9R1X4	TIM_MOUSE	Protein timeless homolog (mTim)
Q91WU0	EST1F_MOUSE	Carboxylesterase 1F (EC 3.1.1.1) (Carboxylic ester hydrolase) (Triacylglycerol hydrolase 2) (TGH-2)
P53395	ODB2_MOUSE	Lipoamide acyltransferase component of branched-chain alpha-keto acid dehydrogenase complex, mitochondrial (EC 2.3.1.168) (Branched-chain alpha-keto acid dehydrogenase complex component E2) (BCKAD-E2) (BCKADE2) (Dihydrolipoamide acetyltransferase component of branched-chain alpha-keto acid dehydrogenase complex) (Dihydrolipoamide branched chain transacylase) (Dihydrolipoyllysine-residue (2-methyl…
Q922H7	RSLBB_MOUSE	Ras-like protein family member 11B (EC 3.6.5.2)
O88829	SIAT9_MOUSE	Lactosylceramide alpha-2,3-sialyltransferase (EC 2.4.99.9) (CMP-NeuAc:lactosylceramide alpha-2,3-sialyltransferase) (Ganglioside GM3 synthase) (ST3Gal V) (ST3GalV) (Sialyltransferase 9)
Q9QY14	FOXE3_MOUSE	Forkhead box protein E3
Q9ERC8	DSCAM_MOUSE	Down syndrome cell adhesion molecule homolog
Q9CR92	CCD96_MOUSE	Coiled-coil domain-containing protein 96
Q9EPL9	ACOX3_MOUSE	Peroxisomal acyl-coenzyme A oxidase 3 (EC 1.3.3.6) (Branched-chain acyl-CoA oxidase) (BRCACox) (Pristanoyl-CoA oxidase)
Q8VDY4	EFCB7_MOUSE	EF-hand calcium-binding domain-containing protein 7
P43275	H11_MOUSE	Histone H1.1 (H1 VAR.3) (Histone H1a) (H1a)
P97863	NFIB_MOUSE	Nuclear factor 1 B-type (NF1-B) (Nuclear factor 1/B) (CCAAT-box-binding transcription factor) (CTF) (Nuclear factor I/B) (NF-I/B) (NFI-B) (TGGCA-binding protein)
O70133	DHX9_MOUSE	ATP-dependent RNA helicase A (EC 3.6.4.13) (DEAH box protein 9) (mHEL-5) (Nuclear DNA helicase II) (NDH II) (RNA helicase A) (RHA)
Q91VL8	TE2IP_MOUSE	Telomeric repeat-binding factor 2-interacting protein 1 (TERF2-interacting telomeric protein 1) (TRF2-interacting telomeric protein 1) (Repressor/activator protein 1 homolog) (RAP1 homolog)
Q62383	SPT6H_MOUSE	Transcription elongation factor SPT6
Q7TMR0	PCP_MOUSE	Lysosomal Pro-X carboxypeptidase (EC 3.4.16.2) (Proline carboxypeptidase) (Prolylcarboxypeptidase) (PRCP)
Q7TSA6	PRSR3_MOUSE	Proline and serine-rich protein 3
P97737	GDF10_MOUSE	Growth/differentiation factor 10 (GDF-10) (Bone morphogenetic protein 3B) (BMP-3B)
Q6PDM1	MSL1_MOUSE	Male-specific lethal 1 homolog (MSL-1) (Hampin) (Male-specific lethal 1-like 1) (MSL1-like 1) (Male-specific lethal-1 homolog 1)
Q03173	ENAH_MOUSE	Protein enabled homolog (NPC-derived proline-rich protein 1) (NDPP-1)
P62878	RBX1_MOUSE	E3 ubiquitin-protein ligase RBX1 (EC 2.3.2.27) (EC 2.3.2.32) (E3 ubiquitin-protein transferase RBX1) (RING finger protein 75) (RING-box protein 1) (Rbx1) [Cleaved into: E3 ubiquitin-protein ligase RBX1, N-terminally processed]
Q8CDI7	CC150_MOUSE	Coiled-coil domain-containing protein 150
P08122	CO4A2_MOUSE	Collagen alpha-2(IV) chain [Cleaved into: Canstatin]
Q5FW52	MLIP_MOUSE	Muscular LMNA-interacting protein (Cardiac Isl1-interacting protein) (CIP) (Muscular-enriched A-type laminin-interacting protein)
Q8BGV8	MID51_MOUSE	Mitochondrial dynamics protein MID51 (Mitochondrial dynamics protein of 51 kDa homolog) (Mitochondrial elongation factor 1) (Smith-Magenis syndrome chromosomal region candidate gene 7 protein-like)
P18760	COF1_MOUSE	Cofilin-1 (Cofilin, non-muscle isoform)
Q9JIF7	COPB_MOUSE	Coatomer subunit beta (Beta-coat protein) (Beta-COP)
Q8VCE1	DJC28_MOUSE	DnaJ homolog subfamily C member 28
Q925Q3	NCLX_MOUSE	Mitochondrial sodium/calcium exchanger protein (Na(+)/K(+)/Ca(2+)-exchange protein 6) (Sodium/calcium exchanger protein, mitochondrial) (Sodium/potassium/calcium exchanger 6) (Solute carrier family 24 member 6) (Solute carrier family 8 member B1)
Q9Z1B3	PLCB1_MOUSE	1-phosphatidylinositol 4,5-bisphosphate phosphodiesterase beta-1 (EC 3.1.4.11) (PLC-154) (Phosphoinositide phospholipase C-beta-1) (Phospholipase C-beta-1) (PLC-beta-1)
E9Q414	APOB_MOUSE	Apolipoprotein B-100 (Apo B-100) [Cleaved into: Apolipoprotein B-48 (Apo B-48)]
B2RRF6	Z518A_MOUSE	Zinc finger protein 518A
Q80ZI6	LRSM1_MOUSE	E3 ubiquitin-protein ligase LRSAM1 (EC 2.3.2.27) (Leucine-rich repeat and sterile alpha motif-containing protein 1) (RING-type E3 ubiquitin transferase LRSAM1) (Tsg101-associated ligase)
Q8CGF1	RHG29_MOUSE	Rho GTPase-activating protein 29 (Rho-type GTPase-activating protein 29)
Q9CZJ6	MS18A_MOUSE	Protein Mis18-alpha
Q3TGW2	EEPD1_MOUSE	Endonuclease/exonuclease/phosphatase family domain-containing protein 1
Q3UMB9	WASC4_MOUSE	WASH complex subunit 4 (WASH complex subunit SWIP)
Q3UHH1	ZSWM8_MOUSE	Zinc finger SWIM domain-containing protein 8
Category	Term	Count	%	PValue	Genes	List Total	Pop Hits	Pop Total	Fold Enrichment	Bonferroni	Benjamini	FDR
GOTERM_BP_DIRECT	GO:0007399~nervous system development	8	10.3896	0.000480692	Q8CH77, Q62217, A2A8L1, Q9ERC8, P97785, Q8C6A8, E9Q414, Q03173	68	377	18082	5.64269	0.216708	0.244192	0.244192
GOTERM_BP_DIRECT	GO:0048468~cell development	3	3.8961	0.0142191	Q9QY14, P35583, P97737	68	49	18082	16.2803	0.999307	1	1
GOTERM_BP_DIRECT	GO:0006351~transcription, DNA-templated	14	18.1818	0.0196415	Q9R1X4, A2A8L1, Q62318, B2RRF6, P97863, Q62383, Q91VL8, Q9CZ91, Q07916, Q9QY14, P23813, P35583, P08122, Q8C6A8	68	1885	18082	1.97494	0.999958	1	1
GOTERM_BP_DIRECT	GO:0021960~anterior commissure morphogenesis	2	2.5974	0.0220301	P97863, Q8C6A8	68	6	18082	88.6373	0.999988	1	1
GOTERM_BP_DIRECT	GO:0048842~positive regulation of axon extension involved in axon guidance	2	2.5974	0.0256551	Q62217, Q9ERC8	68	7	18082	75.9748	0.999998	1	1
GOTERM_BP_DIRECT	GO:0030836~positive regulation of actin filament depolymerization	2	2.5974	0.0328652	Q62217, P18760	68	9	18082	59.0915	1	1	1
GOTERM_BP_DIRECT	GO:0040019~positive regulation of embryonic development	2	2.5974	0.0364506	P35583, Q9Z1B3	68	10	18082	53.1824	1	1	1
GOTERM_BP_DIRECT	GO:0009653~anatomical structure morphogenesis	2	2.5974	0.0715916	P35583, P97785	68	20	18082	26.5912	1	1	1
GOTERM_BP_DIRECT	GO:0016569~covalent chromatin modification	4	5.19481	0.0759609	A2A8L1, P35583, Q62318, Q6PDM1	68	266	18082	3.99867	1	1	1
GOTERM_BP_DIRECT	GO:0001764~neuron migration	3	3.8961	0.077332	Q9WV86, Q8CH77, Q61137	68	124	18082	6.43335	1	1	1
GOTERM_BP_DIRECT	GO:0030324~lung development	3	3.8961	0.077332	Q9R1X4, P35583, P97863	68	124	18082	6.43335	1	1	1
GOTERM_BP_DIRECT	GO:0006928~movement of cell or subcellular component	2	2.5974	0.0784668	P18760, Q03173	68	22	18082	24.1738	1	1	1
GOTERM_BP_DIRECT	GO:0001578~microtubule bundle formation	2	2.5974	0.0954361	Q9WV86, Q8CH77	68	27	18082	19.6972	1	1	1
Category	Term	Count	%	PValue	Genes	List Total	Pop Hits	Pop Total	Fold Enrichment	Bonferroni	Benjamini	FDR
KEGG_PATHWAY	mmu04974:Protein digestion and absorption	3	3.8961	0.0377551	P54320, P08122, Q7TMR0	28	88	7691	9.36404	0.971008	1	1
KEGG_PATHWAY	mmu05200:Pathways in cancer	5	6.49351	0.047183	Q9Z1B3, P62878, P22682, P08122, Q9JK91	28	395	7691	3.47694	0.988282	1	1
KEGG_PATHWAY	mmu04120:Ubiquitin mediated proteolysis	3	3.8961	0.0880365	Q9D787, P62878, P22682	28	142	7691	5.80307	0.999792	1	1
