## Supplementary material for "Brain histone beta-hydroxy-butyrylation couples metabolism with gene expression": Dataset S5

### Sheet: Foglio1
Category	Term	Count	%	PValue	Genes	List Total	Pop Hits	Pop Total	Fold Enrichment	Bonferroni	Benjamini	FDR
GOTERM_BP_DIRECT	GO:0006351~transcription, DNA-templated	161	13.4391	5.28273e-13	ZFP326, CCNK, CCNT1, TRRAP, IKZF1, GABPB1, RBPJ, NR3C1, RRP8, IKZF5, NR3C2, CPNE1, EP300, KMT5A, CCNL1, JUNB, MNX1, GTF2I, MEF2A, KDM2A, SP110, TRP73, DNTTIP1, RFX3, SOX11, SUPT7L, HIC1, FOXP1, HIC2, ILF3, EWSR1, TBPL1, TCEANC2, ATF5, CLOCK, CGGBP1, KMT2E, KMT2D, ZFP467, TSHZ3, ZBTB1, ZFP629, FOXO3, MBTD1, SBNO2, PRDM16, SAFB2, LPXN, CAMTA2, HIVEP2, ZBTB7A, BCL9L, ZBTB18, HEXIM2, XRCC6, CBX4, CBX…	877	1885	18082	1.76101	1.58896e-09	1.58905e-09	1.58746e-09
GOTERM_BP_DIRECT	GO:0006355~regulation of transcription, DNA-templated	182	15.192	4.23834e-12	ZFP326, ZFP600, CCNK, CCNT1, TRRAP, ZMYND8, IKZF1, GABPB1, RBPJ, NR3C1, CELSR2, RRP8, IKZF5, NR3C2, RPS6KA4, CPNE1, EP300, KMT5A, CCNL1, JUNB, MNX1, GTF2I, TMPO, MEF2A, ZFP974, KDM2A, ZFP979, SP110, TRP73, DNTTIP1, RFX3, SOX11, SUPT7L, HIC1, FOXP1, HIC2, ILF3, ZFP40, EWSR1, TBPL1, ATF5, CLOCK, CGGBP1, KMT2E, KMT2D, ZFP467, TSHZ3, ZBTB1, ZFP629, FOXO3, CDKN2AIP, MBTD1, SBNO2, ZFP52, PRDM16, SAFB2,…	877	2279	18082	1.64655	1.27491e-08	6.37447e-09	6.36811e-09
GOTERM_BP_DIRECT	GO:0045944~positive regulation of transcription from RNA polymerase II promoter	85	7.09516	4.23559e-07	CSRNP1, CCNK, BMPR2, PID1, THRB, CCNT1, HEXB, HIF3A, HMGB1, YBX1, IKZF1, FOXM1, GABPB1, RBPJ, NR3C1, RPS6KA4, AKT2, MED10, NAMPT, EP300, CCNL1, ARID2, JAK3, JUNB, MEF2A, NCOA2, SS18, PPP1R12A, ZBTB38, TRP73, TET2, RFX3, SOX11, ETV5, ETV6, FOXP1, ZEB2, RBMXL1, SUPT5, ARHGEF2, PPARA, ATF5, CLOCK, ZFP821, KMT2D, ZFP467, CEBPB, HDAC3, NR2C2, FOXO3, ACVR1B, MLLT6, RAI1, SBNO2, PCBP1, NRIP1, ZFP384, CA…	877	995	18082	1.76134	0.00127325	0.000424688	0.000424264
GOTERM_BP_DIRECT	GO:0045893~positive regulation of transcription, DNA-templated	54	4.50751	5.7549e-06	ZFP326, KDM5A, IKZF1, FOXM1, RBPJ, ING1, IGF1R, EP300, RNF111, TRP53INP2, YWHAH, MEF2A, TBP, TRP73, RFX3, DYRK1B, SOX11, ARID1A, ETV5, FOXP1, ILF3, WAC, PPARA, ATF5, CLOCK, KMT2E, CEBPB, SMARCD3, RNF6, FOXO3, RAI1, PRDM16, E2F3, MEF2D, SPEN, XRCC6, BRPF1, PTCH1, CNBP, NFYC, SMARCA5, TRIP4, TRERF1, USF1, FOSL2, MLLT11, NR4A1, NR4A3, PHF5A, RFXAP, SP3, TADA3, SNAI1, SSBP3	877	576	18082	1.93294	0.0171618	0.00432769	0.00432337
GOTERM_BP_DIRECT	GO:0000122~negative regulation of transcription from RNA polymerase II promoter	62	5.17529	2.24739e-05	KDM5A, THRB, WWC2, YBX1, IKZF1, FOXM1, RBPJ, EP300, HIST2H3C1, KMT5A, JUNB, PRMT6, MEF2A, NCOA2, TRP73, SOX11, PEX2, DUSP26, ARID1A, HIC1, ETV6, FOXP1, NCOR2, ZEB2, AEBP2, SUPT5, PPARA, ZMYND11, CGGBP1, JDP2, HDAC3, ZBTB1, FOXO3, ZNHIT1, CUX1, NRIP2, PRDM16, NRIP1, ZFP382, HIST1H3C, ZBTB7A, E2F7, SPEN, ZBTB18, HEXIM2, UBE2I, MYEF2, CBX4, PTCH1, NR2F1, TBX6, SMAD7, DRAP1, NR4A3, BCL6, SNAI1, CREBR…	877	729	18082	1.75352	0.0653677	0.0135203	0.0135068
GOTERM_BP_DIRECT	GO:0030183~B cell differentiation	15	1.25209	3.11962e-05	TPD52, GM13288, GM13277, GM13289, GM13276, GM13279, ZBTB1, IFNZ, IKZF1, RBPJ, GM13285, BCL6, SP3, EP300, JAK3	877	81	18082	3.81815	0.0895713	0.0156397	0.0156241
GOTERM_BP_DIRECT	GO:0098609~cell-cell adhesion	23	1.91987	0.000127456	DDX6, NUDC, TXNDC9, ENO1B, ARHGAP1, YWHAZ, MPP7, ATXN2L, GOLGA2, HIST1H3A, FMNL2, CXCL12, STK24, PUF60, CAPZB, EEF1D, CAPZA1, TNKS1BP1, HIST2H3C1, ARFIP1, SPTBN2, TMPO, ADGRL3	877	189	18082	2.50907	0.318467	0.0547695	0.0547149
GOTERM_BP_DIRECT	GO:0006974~cellular response to DNA damage stimulus	39	3.25543	0.00016881	MUS81, CCNK, ZBTB1, RPS27L, FOXM1, CDKN2AIP, UNG, NUAK1, WRN, CHAF1A, BOD1L, RNF138, EME2, RBBP6, POLK, E2F7, MUTYH, PRMT6, GEN1, XRCC6, FBXO18, FBXW7, ZBTB38, XRCC3, TRP73, LIG4, GTF2H1, INO80, CUL4A, CDK9, BCL6, FANCD2, ERCC4, NABP2, WAC, RAD17, SPATA18, SGK1, CLOCK	877	420	18082	1.91453	0.398196	0.0605107	0.0604503
GOTERM_BP_DIRECT	GO:0006281~DNA repair	32	2.67112	0.000181049	MUS81, TRRAP, ZBTB1, RPS27L, HUS1B, FOXM1, UNG, RDM1, WRN, CHAF1A, BOD1L, RNF138, EME2, POLK, MUTYH, PRMT6, GEN1, XRCC6, FBXO18, XRCC3, RECQL, LIG4, GTF2H1, INO80, CUL4A, CDK9, POLG2, FANCD2, ERCC4, NABP2, RAD17, RAD9B	877	318	18082	2.07477	0.419953	0.0605107	0.0604503
GOTERM_BP_DIRECT	GO:0016569~covalent chromatin modification	28	2.33723	0.000239811	KMT2E, KDM5A, NAA60, SMARCD1, KMT2D, HDAC3, SMARCD3, TRRAP, IKZF1, NR3C1, RRP8, MBTD1, VPS72, KMT5A, PRMT6, BRD2, USP49, KDM2A, CBX4, CBX3, SETD1B, SMARCA5, TET2, ARID1A, MSL1, AEBP2, WAC, ZMYND11	877	266	18082	2.17032	0.513947	0.0721351	0.0720632
GOTERM_BP_DIRECT	GO:0007623~circadian rhythm	14	1.16861	0.00216109	NTRK2, NCOA2, HDAC3, DYRK1A, CYP7B1, MAT2A, UBC, KCNMA1, NAMPT, EP300, PPARA, ATF5, UBA52, CLOCK	877	108	18082	2.67271	0.998508	0.59096	0.590371
GOTERM_BP_DIRECT	GO:0032922~circadian regulation of gene expression	10	0.834725	0.00253927	KDM5A, RAI1, NCOA2, MTA1, HDAC3, NRIP1, NAMPT, CARTPT, PPARA, CLOCK	877	61	18082	3.38	0.999523	0.636511	0.635876
GOTERM_BP_DIRECT	GO:0006397~mRNA processing	28	2.33723	0.00410553	TSEN34, ZFP326, TXNL4B, RNMT, CELF2, WBP4, CELF4, YBX1, USP39, PDCD11, SNRPD2, PUF60, U2AF2, PCBP1, SYMPK, QK, RBBP6, RBM39, USP49, WTAP, CDC40, HNRNPL, PRPF39, RBMXL1, PHF5A, HNRNPH1, SUPT5, ACIN1	877	322	18082	1.79287	0.999996	0.918297	0.917382
GOTERM_BP_DIRECT	GO:0002323~natural killer cell activation involved in immune response	7	0.584307	0.00457928	GM13288, GM13277, GM13289, GM13276, GM13279, IFNZ, GM13285	877	33	18082	4.37352	0.999999	0.918297	0.917382
GOTERM_BP_DIRECT	GO:0033141~positive regulation of peptidyl-serine phosphorylation of STAT protein	7	0.584307	0.00457928	GM13288, GM13277, GM13289, GM13276, GM13279, IFNZ, GM13285	877	33	18082	4.37352	0.999999	0.918297	0.917382
GOTERM_BP_DIRECT	GO:0031297~replication fork processing	6	0.500835	0.00519501	MUS81, CDK9, WRN, FBXO18, BOD1L, EME2	877	24	18082	5.1545	1	0.944341	0.943399
GOTERM_BP_DIRECT	GO:0050769~positive regulation of neurogenesis	7	0.584307	0.00533703	SPEN, XRCC6, MAN2A1, MIR124A-1, LIG4, MIR124A-3, SOX11	877	34	18082	4.24489	1	0.944341	0.943399
GOTERM_BP_DIRECT	GO:0040015~negative regulation of multicellular organism growth	5	0.417362	0.00623889	SOCS2, RAI1, ANKRD26, PTCH1, GNAS	877	16	18082	6.44313	1	0.98776	0.986775
GOTERM_BP_DIRECT	GO:0048025~negative regulation of mRNA splicing, via spliceosome	6	0.500835	0.00623918	HNRNPL, RBMXL1, U2AF2, DYRK1A, CELF4, ACIN1	877	25	18082	4.94832	1	0.98776	0.986775
GOTERM_BP_DIRECT	GO:0002286~T cell activation involved in immune response	7	0.584307	0.00712157	GM13288, GM13277, GM13289, GM13276, GM13279, IFNZ, GM13285	877	36	18082	4.00906	1	1	0.999335
GOTERM_BP_DIRECT	GO:0042100~B cell proliferation	8	0.66778	0.00794256	GM13288, GM13277, GM13289, GM13276, GM13279, CTPS, IFNZ, GM13285	877	48	18082	3.43634	1	1	0.999335
GOTERM_BP_DIRECT	GO:0006820~anion transport	6	0.500835	0.00875304	SLC37A1, VDAC1, SLC4A2, SLC37A4, SLC4A3, SLC37A3	877	27	18082	4.58178	1	1	0.999335
GOTERM_BP_DIRECT	GO:0019221~cytokine-mediated signaling pathway	15	1.25209	0.0114367	GM13288, GM13277, GM13289, GM13276, BAD, IL23R, GM13279, LRRC4, IFNZ, PODN, GM13285, SOCS2, JAK3, MYD88, SOCS5	877	146	18082	2.11829	1	1	0.999335
GOTERM_BP_DIRECT	GO:0010977~negative regulation of neuron projection development	9	0.751252	0.0117867	RAP1GAP2, LPAR1, NR2F1, CRMP1, DLEU2, TBX6, RBPJ, RTN4, RUNX1T1	877	64	18082	2.89941	1	1	0.999335
GOTERM_BP_DIRECT	GO:0000079~regulation of cyclin-dependent protein serine/threonine kinase activity	5	0.417362	0.011839	CDKN2D, CCNYL1, CCNL1, CNPPD1, GTPBP4	877	19	18082	5.42579	1	1	0.999335
GOTERM_BP_DIRECT	GO:0006334~nucleosome assembly	12	1.00167	0.0119416	BRD2, NAA60, H1F0, HIST1H3A, CHAF1A, SMARCA5, HIST2H3C1, HIST1H2BR, HIST1H2BQ, HIST1H3C, MCM2, HIST1H2BC	877	104	18082	2.379	1	1	0.999335
GOTERM_BP_DIRECT	GO:0006959~humoral immune response	8	0.66778	0.0122225	GM13288, GM13277, GM13289, GM13276, GM13279, IFNZ, RBPJ, GM13285	877	52	18082	3.172	1	1	0.999335
GOTERM_BP_DIRECT	GO:0043401~steroid hormone mediated signaling pathway	8	0.66778	0.0135108	NR4A1, THRB, NR4A3, NR2F1, PPARA, NR2C2, NR3C1, NR3C2	877	53	18082	3.11215	1	1	0.999335
GOTERM_BP_DIRECT	GO:0050775~positive regulation of dendrite morphogenesis	6	0.500835	0.0137135	RAB21, CDKL3, ACHE, CUX1, SGK1, ANAPC2	877	30	18082	4.1236	1	1	0.999335
GOTERM_BP_DIRECT	GO:0006468~protein phosphorylation	41	3.42237	0.0144958	DDR1, SMOK2A, LTK, BMPR2, DYRK2, CCNT1, ACVR1B, IGF1R, RPS6KA4, NUAK1, STK33, AKT2, SPEG, EPHB2, JAK3, STK32C, MAPK4, CDKL2, CDKL3, NTRK2, KSR1, DAPK1, NEK5, PLK2, DYRK1A, HUNK, DYRK1B, CDC42BPB, KSR2, SMAD5, ICK, CDK9, CDK8, ILF3, STK24, PDIK1L, BMP2K, ULK2, TSSK1, SGK1, MAP3K12	877	576	18082	1.4676	1	1	0.999335
GOTERM_BP_DIRECT	GO:0007049~cell cycle	43	3.58932	0.0156941	KMT2E, ANAPC13, CCNK, USP37, RABGAP1, TXNL4B, CCNT1, UHRF2, IKZF1, USP39, FOXM1, ING1, NSL1, GOLGA2, CHAF1A, KIF13A, EP300, NUP43, E2F3, BUB3, KMT5A, E2F7, MAPK4, LIN52, CDKN2D, NUDC, UBE2I, WTAP, TRP73, TET2, LIG4, INO80, HAUS1, DBF4, KIF2A, FANCD2, CHMP3, RAD17, GMNC, NCAPD3, ARHGEF2, MCM2, ANAPC2	877	614	18082	1.44393	1	1	0.999335
GOTERM_BP_DIRECT	GO:0000902~cell morphogenesis	10	0.834725	0.0162636	SS18, BCL6, CAPZB, TENM4, MIR124A-1, TBCC, ARHGEF2, SHROOM1, EPHB2, SHROOM4	877	81	18082	2.54543	1	1	0.999335
GOTERM_BP_DIRECT	GO:0032092~positive regulation of protein binding	9	0.751252	0.0166416	SPTA1, VTN, TIAM1, MAP1LC3B, EPB41, PLK2, EP300, AGRN, SPPL3	877	68	18082	2.72886	1	1	0.999335
GOTERM_BP_DIRECT	GO:0000724~double-strand break repair via homologous recombination	9	0.751252	0.0166416	GEN1, FBXO18, RNF138, ERCC4, XRCC3, RECQL, NABP2, HUS1B, INO80	877	68	18082	2.72886	1	1	0.999335
GOTERM_BP_DIRECT	GO:0032259~methylation	16	1.33556	0.0174718	KMT2E, PRMT6, KMT2D, TPMT, METTL1, RNMT, SMYD5, SETD1B, TRMT1, TRMT2A, RRP8, METTL23, EMG1, METTL6, KMT5A, GM10767	877	169	18082	1.952	1	1	0.999335
GOTERM_BP_DIRECT	GO:0006357~regulation of transcription from RNA polymerase II promoter	30	2.50417	0.018686	THRB, ZFP367, TSHZ3, IKZF1, RBPJ, FOXO3, CIAO1, RAI1, MED10, NRIP1, SAFB2, CAMTA2, JUNB, MNX1, BRD2, TRERF1, ETV5, WDR77, FOSL2, MED13L, BCL6, SP4, SUPT5, TADA3, SNAI1, ZFP131, GNAS, ATF5, CGGBP1, JDP2	877	397	18082	1.55804	1	1	0.999335
GOTERM_BP_DIRECT	GO:0043087~regulation of GTPase activity	9	0.751252	0.0211253	TIAM1, NTRK2, RALBP1, BCL6, RDX, ARHGAP1, NF1, AGRN, IQGAP2	877	71	18082	2.61355	1	1	0.999335
GOTERM_BP_DIRECT	GO:0042921~glucocorticoid receptor signaling pathway	3	0.250417	0.021259	ARID1A, NR3C1, YWHAH	877	5	18082	12.3708	1	1	0.999335
GOTERM_BP_DIRECT	GO:0033133~positive regulation of glucokinase activity	3	0.250417	0.021259	PFKFB2, GCKR, BAD	877	5	18082	12.3708	1	1	0.999335
GOTERM_BP_DIRECT	GO:0031063~regulation of histone deacetylation	3	0.250417	0.021259	ZNHIT1, TADA3, JDP2	877	5	18082	12.3708	1	1	0.999335
GOTERM_BP_DIRECT	GO:0007519~skeletal muscle tissue development	8	0.66778	0.0214362	ZBTB18, MYLPF, MYL6, NF1, EP300, CFLAR, VAMP5, FOXP1	877	58	18082	2.84386	1	1	0.999335
GOTERM_BP_DIRECT	GO:0006310~DNA recombination	10	0.834725	0.0216691	RDM1, MUS81, XRCC6, WRN, EME2, XRCC3, RECQL, LIG4, HMGB1, INO80	877	85	18082	2.42565	1	1	0.999335
GOTERM_BP_DIRECT	GO:0016310~phosphorylation	42	3.50584	0.0225199	DDR1, SMOK2A, LTK, BMPR2, DYRK2, PANK1, ACVR1B, IGF1R, RPS6KA4, CKMT1, NUAK1, STK33, AKT2, SPEG, EPHB2, JAK3, STK32C, MAPK4, CDKL2, CDKL3, NTRK2, DAPK1, NEK5, SPHK2, PLK2, DYRK1A, HUNK, DYRK1B, CDC42BPB, KSR2, ICK, CDK9, CDK8, STK24, PDIK1L, BMP2K, ULK2, TSSK1, SGK1, RBKS, MAP3K12, GNE	877	612	18082	1.41496	1	1	0.999335
GOTERM_BP_DIRECT	GO:0035019~somatic stem cell population maintenance	7	0.584307	0.0228027	CUL4A, ERDR1, VPS72, PRDM16, LIG4, RBPJ, BCL9L	877	46	18082	3.13752	1	1	0.999335
GOTERM_BP_DIRECT	GO:0048854~brain morphogenesis	5	0.417362	0.0268185	AFDN, FANCD2, MIR124A-1, FOXO3, SHANK3	877	24	18082	4.29542	1	1	0.999335
GOTERM_BP_DIRECT	GO:0030218~erythrocyte differentiation	7	0.584307	0.0275564	KMT2E, FECH, SP3, ATPIF1, ACIN1, IKZF1, SMAD5	877	48	18082	3.00679	1	1	0.999335
GOTERM_BP_DIRECT	GO:1902230~negative regulation of intrinsic apoptotic signaling pathway in response to DNA damage	4	0.33389	0.0276375	CDKN2D, CXCL12, SNAI1, BCL2L1	877	14	18082	5.89086	1	1	0.999335
GOTERM_BP_DIRECT	GO:0006337~nucleosome disassembly	4	0.33389	0.0276375	SMARCD1, SMARCD3, ARID1A, ARID2	877	14	18082	5.89086	1	1	0.999335
GOTERM_BP_DIRECT	GO:0031573~intra-S DNA damage checkpoint	4	0.33389	0.0276375	MUS81, EME2, HUS1B, RAD9B	877	14	18082	5.89086	1	1	0.999335
GOTERM_BP_DIRECT	GO:0006501~C-terminal protein lipidation	3	0.250417	0.0308736	ATG4C, ATG4B, ATG12	877	6	18082	10.309	1	1	0.999335
GOTERM_BP_DIRECT	GO:2000324~positive regulation of glucocorticoid receptor signaling pathway	3	0.250417	0.0308736	NTRK2, NCOA2, NR3C1	877	6	18082	10.309	1	1	0.999335
GOTERM_BP_DIRECT	GO:0006302~double-strand break repair	8	0.66778	0.0321177	XRCC6, WRN, MTA1, EME2, SMARCA5, LIG4, TRIP13, INO80	877	63	18082	2.61816	1	1	0.999335
GOTERM_BP_DIRECT	GO:0030336~negative regulation of cell migration	11	0.918197	0.0327746	ABR, TMEFF2, STK24, ERDR1, KISS1R, NF1, FUZ, LDLRAD4, PODN, ARID2, GTPBP4	877	106	18082	2.13961	1	1	0.999335
GOTERM_BP_DIRECT	GO:0043330~response to exogenous dsRNA	7	0.584307	0.032922	GM13288, GM13277, GM13289, GM13276, GM13279, IFNZ, GM13285	877	50	18082	2.88652	1	1	0.999335
GOTERM_BP_DIRECT	GO:0006376~mRNA splice site selection	4	0.33389	0.0333311	RBMXL1, CELF2, CELF4, LUC7L2	877	15	18082	5.49814	1	1	0.999335
GOTERM_BP_DIRECT	GO:0035556~intracellular signal transduction	29	2.4207	0.0334265	SMOK2A, SHC3, RPS6KA4, SOCS2, ABR, NUAK1, AKT2, PLCG1, JAK3, TNS2, STK32C, RGS6, RGS7, SOCS5, SH2B1, SS18, KSR1, DAPK1, HUNK, CDC42BPB, KSR2, SMAD7, ICK, TIAM1, NRG3, ARHGEF2, DEPDC5, TSSK1, SGK1	877	400	18082	1.49481	1	1	0.999335
GOTERM_BP_DIRECT	GO:0007420~brain development	18	1.5025	0.0339107	B4GALT2, XRCC6, BMPR2, SYT1, C2CD3, SPHK2, PTCH1, IRS2, ATP2B1, SHROOM4, IGF1R, ABR, SRR, WRN, SHARPIN, CXCL12, NF1, PAFAH1B2	877	216	18082	1.71817	1	1	0.999335
GOTERM_BP_DIRECT	GO:0050772~positive regulation of axonogenesis	5	0.417362	0.0349776	GOLGA2, TIAM1, NTRK2, ACHE, ZEB2	877	26	18082	3.965	1	1	0.999335
GOTERM_BP_DIRECT	GO:0010765~positive regulation of sodium ion transport	5	0.417362	0.0349776	AKT2, GNAS, SGK1, FGF12, MLLT6	877	26	18082	3.965	1	1	0.999335
GOTERM_BP_DIRECT	GO:0097190~apoptotic signaling pathway	7	0.584307	0.0358416	MLLT11, DIDO1, CD24A, DAPK1, BAD, IFNZ, AY074887	877	51	18082	2.82992	1	1	0.999335
GOTERM_BP_DIRECT	GO:0045444~fat cell differentiation	9	0.751252	0.0371226	NR4A1, CEBPB, NR4A3, CBY1, EP300, SDF4, ATF5, METRNL, RUNX1T1	877	79	18082	2.34889	1	1	0.999335
GOTERM_BP_DIRECT	GO:0000381~regulation of alternative mRNA splicing, via spliceosome	6	0.500835	0.0388633	HNRNPL, RBMXL1, WTAP, DYRK1A, CELF4, MALAT1	877	39	18082	3.172	1	1	0.999335
GOTERM_BP_DIRECT	GO:0007612~learning	8	0.66778	0.0399863	SLC24A2, NTRK2, SLC12A5, PRKAR2B, VDAC1, EPHB2, SHANK3, PPP1R9B	877	66	18082	2.49915	1	1	0.999335
GOTERM_BP_DIRECT	GO:0007283~spermatogenesis	29	2.4207	0.0399933	KDM5A, TDRKH, DDX6, GGNBP2, TUBD1, SLC4A2, NR2C2, CNR1, B4GALNT1, DEDD, TBP, GPX4, ODF2, BAD, HSPA2, TDRD5, BCL6, KATNAL1, CCNYL1, TBPL1, VIPAS39, TRIP13, SPATA18, TSSK1, EIF4G3, CLOCK, ZSCAN2, PAFAH1B2, BCL2L1	877	407	18082	1.4691	1	1	0.999335
GOTERM_BP_DIRECT	GO:0048842~positive regulation of axon extension involved in axon guidance	3	0.250417	0.0418533	NRP1, BMPR2, CXCL12	877	7	18082	8.83629	1	1	0.999335
GOTERM_BP_DIRECT	GO:0009968~negative regulation of signal transduction	7	0.584307	0.0421664	SOCS2, PAK1IP1, RGS20, LDLRAD4, RGS6, SOCS5, RGS7	877	53	18082	2.72313	1	1	0.999335
GOTERM_BP_DIRECT	GO:0043113~receptor clustering	5	0.417362	0.0444215	DLG2, DLG3, GRIK5, GRIK2, AGRN	877	28	18082	3.68179	1	1	0.999335
GOTERM_BP_DIRECT	GO:0008380~RNA splicing	19	1.58598	0.0463421	ZFP326, RBM39, TXNL4B, USP49, WTAP, WBP4, CELF4, YBX1, USP39, CDC40, PRPF39, RBMXL1, PHF5A, SNRPD2, PUF60, HNRNPH1, U2AF2, ACIN1, QK	877	241	18082	1.62549	1	1	0.999335
GOTERM_BP_DIRECT	GO:0043525~positive regulation of neuron apoptotic process	8	0.66778	0.0490153	HDAC3, GRIK5, KCNMA1, NF1, GRIK2, AGRN, FOXO3, NR3C1	877	69	18082	2.39049	1	1	0.999335
GOTERM_BP_DIRECT	GO:0000183~chromatin silencing at rDNA	7	0.584307	0.0491512	HIST1H3A, TBP, SMARCA5, UBTF, HIST2H3C1, HIST1H3C, RRP8	877	55	18082	2.62411	1	1	0.999335
GOTERM_BP_DIRECT	GO:0060999~positive regulation of dendritic spine development	5	0.417362	0.0496264	ZMYND8, LPAR1, CPEB3, NR3C1, SHANK3	877	29	18082	3.55483	1	1	0.999335
GOTERM_BP_DIRECT	GO:0007093~mitotic cell cycle checkpoint	5	0.417362	0.0496264	TRRAP, PLK2, NABP2, RAD17, BCL2L1	877	29	18082	3.55483	1	1	0.999335
GOTERM_BP_DIRECT	GO:0097192~extrinsic apoptotic signaling pathway in absence of ligand	6	0.500835	0.0510751	UNC5A, DAPK1, BAD, FOXO3, CLCA3A2, BCL2L1	877	42	18082	2.94543	1	1	0.999335
GOTERM_BP_DIRECT	GO:0045892~negative regulation of transcription, DNA-templated	38	3.17195	0.0531912	CEBPB, THRB, HDAC3, TSHZ3, ZFP703, CBY1, IKZF1, RBPJ, FOXM1, SBNO2, PRDM16, ZFP382, KMT5A, ZBTB7A, GM2042, RUNX1T1, ZBTB18, PRMT6, SPEN, HEXIM2, DUSP5, NCOA2, XRCC6, UBE2I, CBX4, CBX3, PTCH1, ZBTB38, RFX3, FOXP1, NCOR2, ILF3, ZFP24, BCL6, SP3, SNAI1, ATF5, CLOCK	877	579	18082	1.35317	1	1	0.999335
GOTERM_BP_DIRECT	GO:0007413~axonal fasciculation	4	0.33389	0.0537172	NRP1, CNR1, EPHB2, RTN4	877	18	18082	4.58178	1	1	0.999335
GOTERM_BP_DIRECT	GO:0051693~actin filament capping	4	0.33389	0.0537172	SPTA1, CAPZB, CAPZA1, RDX	877	18	18082	4.58178	1	1	0.999335
GOTERM_BP_DIRECT	GO:0072358~cardiovascular system development	4	0.33389	0.0537172	NDUFS6, SPEG, ARID2, FOXP1	877	18	18082	4.58178	1	1	0.999335
GOTERM_BP_DIRECT	GO:0010824~regulation of centrosome duplication	4	0.33389	0.0537172	GEN1, XRCC3, CHMP2B, CHMP3	877	18	18082	4.58178	1	1	0.999335
GOTERM_BP_DIRECT	GO:0030853~negative regulation of granulocyte differentiation	3	0.250417	0.0540435	CUL4A, ZBTB46, PRDM16	877	8	18082	7.73176	1	1	0.999335
GOTERM_BP_DIRECT	GO:1900364~negative regulation of mRNA polyadenylation	3	0.250417	0.0540435	CDK9, CCNT1, SUPT5	877	8	18082	7.73176	1	1	0.999335
GOTERM_BP_DIRECT	GO:0001701~in utero embryonic development	22	1.83639	0.0576767	ZBTB18, KMT2D, CCNK, KDM2A, C2CD3, TSHZ3, PTCH1, ENO1B, LIG4, YBX1, ACVR1B, FOXP1, CUL4A, NCOR2, POLG2, MAN2A1, SP3, SPEG, RBBP6, PLCG1, JUNB, BCL2L1	877	299	18082	1.51704	1	1	0.999335
GOTERM_BP_DIRECT	GO:0000045~autophagosome assembly	6	0.500835	0.0603285	MAP1LC3B, ATG4C, ATG4B, EMC6, ATG12, TRP53INP2	877	44	18082	2.81155	1	1	0.999335
GOTERM_BP_DIRECT	GO:2000045~regulation of G1/S transition of mitotic cell cycle	4	0.33389	0.0615694	PSME2B, PID1, INO80, TJP3	877	19	18082	4.34063	1	1	0.999335
GOTERM_BP_DIRECT	GO:0017015~regulation of transforming growth factor beta receptor signaling pathway	4	0.33389	0.0615694	ZFP703, SOX11, DAND5, SMAD7	877	19	18082	4.34063	1	1	0.999335
GOTERM_BP_DIRECT	GO:0045666~positive regulation of neuron differentiation	10	0.834725	0.0620618	SOCS2, CXCL12, BCL6, CPNE1, MIR124A-1, MIR124A-3, SOX11, CYB5D2, RGS6, ETV5	877	103	18082	2.00175	1	1	0.999335
GOTERM_BP_DIRECT	GO:0043408~regulation of MAPK cascade	7	0.584307	0.0651385	CD24A, NTRK2, GDF9, LMBRD1, E130311K13RIK, NF1, INHA	877	59	18082	2.44621	1	1	0.999335
GOTERM_BP_DIRECT	GO:0007416~synapse assembly	6	0.500835	0.0652886	FARP1, ACHE, AGRN, SHANK3, SPTBN2, ADGRL3	877	45	18082	2.74907	1	1	0.999335
GOTERM_BP_DIRECT	GO:0060563~neuroepithelial cell differentiation	3	0.250417	0.0673015	AFDN, KDM2A, SOX11	877	9	18082	6.87267	1	1	0.999335
GOTERM_BP_DIRECT	GO:1901409~positive regulation of phosphorylation of RNA polymerase II C-terminal domain	3	0.250417	0.0673015	CCNK, CCNT1, CCNL1	877	9	18082	6.87267	1	1	0.999335
GOTERM_BP_DIRECT	GO:0060541~respiratory system development	3	0.250417	0.0673015	SPRY2, SPEG, MNX1	877	9	18082	6.87267	1	1	0.999335
GOTERM_BP_DIRECT	GO:0090181~regulation of cholesterol metabolic process	3	0.250417	0.0673015	ACADVL, THRB, ACADL	877	9	18082	6.87267	1	1	0.999335
GOTERM_BP_DIRECT	GO:0030517~negative regulation of axon extension	4	0.33389	0.0699212	NRP1, CDKL3, RNF6, RTN4	877	20	18082	4.1236	1	1	0.999335
GOTERM_BP_DIRECT	GO:0034644~cellular response to UV	6	0.500835	0.0704699	FBXW7, ERCC4, ZBTB1, TRP73, EP300, INO80	877	46	18082	2.68931	1	1	0.999335
GOTERM_BP_DIRECT	GO:0006366~transcription from RNA polymerase II promoter	12	1.00167	0.0719019	RBMXL1, BMPR2, TBP, ZFP768, TRIP4, GTF2H1, HIF3A, HIVEP2, JUNB, USF1, MED13L, FOSL2	877	138	18082	1.79287	1	1	0.999335
GOTERM_BP_DIRECT	GO:0007268~chemical synaptic transmission	14	1.16861	0.075078	SLC12A5, GRIK5, CARTPT, GRIK2, SSTR4, CACNB3, DLG2, DLG3, SV2A, KCNMA1, VDAC1, SLC12A6, AGRN, FGF12	877	172	18082	1.67821	1	1	0.999335
GOTERM_BP_DIRECT	GO:0006260~DNA replication	11	0.918197	0.0753443	WRN, RFC3, CHAF1A, DBF4, POLG2, RECQL, LIG4, GMNC, RBBP6, POLK, MCM2	877	123	18082	1.84389	1	1	0.999335
GOTERM_BP_DIRECT	GO:0000422~mitophagy	5	0.417362	0.0803818	MAP1LC3B, ATG4C, ATG4B, FBXO7, ATG12	877	34	18082	3.03206	1	1	0.999335
GOTERM_BP_DIRECT	GO:0050807~regulation of synapse organization	3	0.250417	0.0814955	LRRC4, MALAT1, ETV5	877	10	18082	6.1854	1	1	0.999335
GOTERM_BP_DIRECT	GO:0046902~regulation of mitochondrial membrane permeability	3	0.250417	0.0814955	CNP, BAD, BCL2L1	877	10	18082	6.1854	1	1	0.999335
GOTERM_BP_DIRECT	GO:0010941~regulation of cell death	3	0.250417	0.0814955	ING1, YWHAZ, JUNB	877	10	18082	6.1854	1	1	0.999335
GOTERM_BP_DIRECT	GO:0009062~fatty acid catabolic process	3	0.250417	0.0814955	ACADVL, ACOT7, ACADL	877	10	18082	6.1854	1	1	0.999335
GOTERM_BP_DIRECT	GO:0060765~regulation of androgen receptor signaling pathway	3	0.250417	0.0814955	SAFB2, EP300, RNF6	877	10	18082	6.1854	1	1	0.999335
GOTERM_BP_DIRECT	GO:0035767~endothelial cell chemotaxis	3	0.250417	0.0814955	NR4A1, NRP1, HMGB1	877	10	18082	6.1854	1	1	0.999335
GOTERM_BP_DIRECT	GO:0097120~receptor localization to synapse	3	0.250417	0.0814955	DLG2, DLG3, ANKS1B	877	10	18082	6.1854	1	1	0.999335
GOTERM_BP_DIRECT	GO:1901998~toxin transport	5	0.417362	0.0874456	NRP1, HSPA5, TRIP4, ARID1A, CCT7	877	35	18082	2.94543	1	1	0.999335
GOTERM_BP_DIRECT	GO:0034504~protein localization to nucleus	5	0.417362	0.0874456	CTDNEP1, GCKR, PAF1, HDGF, TOR1AIP1	877	35	18082	2.94543	1	1	0.999335
GOTERM_BP_DIRECT	GO:0006338~chromatin remodeling	8	0.66778	0.0878553	SMARCD1, SMARCD3, VPS72, ZBTB1, SMARCA5, INO80, ARID1A, NR3C1	877	79	18082	2.0879	1	1	0.999335
GOTERM_BP_DIRECT	GO:2000078~positive regulation of type B pancreatic cell development	2	0.166945	0.0945475	BAD, RFX3	877	2	18082	20.618	1	1	0.999335
GOTERM_BP_DIRECT	GO:0006850~mitochondrial pyruvate transport	2	0.166945	0.0945475	MPC1, MPC2	877	2	18082	20.618	1	1	0.999335
GOTERM_BP_DIRECT	GO:0046031~ADP metabolic process	2	0.166945	0.0945475	BAD, AMPD3	877	2	18082	20.618	1	1	0.999335
GOTERM_BP_DIRECT	GO:1902361~mitochondrial pyruvate transmembrane transport	2	0.166945	0.0945475	MPC1, MPC2	877	2	18082	20.618	1	1	0.999335
GOTERM_BP_DIRECT	GO:0071140~resolution of mitotic recombination intermediates	2	0.166945	0.0945475	GEN1, XRCC3	877	2	18082	20.618	1	1	0.999335
GOTERM_BP_DIRECT	GO:1900170~negative regulation of glucocorticoid mediated signaling pathway	2	0.166945	0.0945475	CREBRF, NR3C1	877	2	18082	20.618	1	1	0.999335
GOTERM_BP_DIRECT	GO:0021997~neural plate axis specification	2	0.166945	0.0945475	C2CD3, PTCH1	877	2	18082	20.618	1	1	0.999335
GOTERM_BP_DIRECT	GO:0061302~smooth muscle cell-matrix adhesion	2	0.166945	0.0945475	DDR1, VTN	877	2	18082	20.618	1	1	0.999335
GOTERM_BP_DIRECT	GO:0035507~regulation of myosin-light-chain-phosphatase activity	2	0.166945	0.0945475	NUAK1, PPP1R12A	877	2	18082	20.618	1	1	0.999335
GOTERM_BP_DIRECT	GO:0043402~glucocorticoid mediated signaling pathway	2	0.166945	0.0945475	SGK1, NR3C1	877	2	18082	20.618	1	1	0.999335
GOTERM_BP_DIRECT	GO:0019050~suppression by virus of host apoptotic process	2	0.166945	0.0945475	BAD, BCL2L1	877	2	18082	20.618	1	1	0.999335
GOTERM_BP_DIRECT	GO:1900248~negative regulation of cytoplasmic translational elongation	2	0.166945	0.0945475	CPEB3, CPEB2	877	2	18082	20.618	1	1	0.999335
GOTERM_BP_DIRECT	GO:0042384~cilium assembly	11	0.918197	0.0961062	ICK, C2CD3, TMEM237, TMEM67, CBY1, DZIP1L, RFX3, TRIM59, FUZ, RSG1, CELSR2	877	129	18082	1.75813	1	1	0.999335
GOTERM_BP_DIRECT	GO:0060644~mammary gland epithelial cell differentiation	3	0.250417	0.0965038	CEBPB, ZFP703, PTCH1	877	11	18082	5.6231	1	1	0.999335
GOTERM_BP_DIRECT	GO:0045778~positive regulation of ossification	4	0.33389	0.0977655	BMPR2, THRB, SOX11, TOB2	877	23	18082	3.58574	1	1	0.999335
GOTERM_BP_DIRECT	GO:0000070~mitotic sister chromatid segregation	4	0.33389	0.0977655	CEP57, BUB3, INO80, NSL1	877	23	18082	3.58574	1	1	0.999335
Category	Term	Count	%	PValue	Genes	List Total	Pop Hits	Pop Total	Fold Enrichment	Bonferroni	Benjamini	FDR
KEGG_PATHWAY	mmu00310:Lysine degradation	7	0.584307	0.0330551	KMT2E, KMT2D, PHYKPL, SETD1B, OGDH, KMT5A, ALDH7A1	360	52	7691	2.87591	0.999865	1	1
KEGG_PATHWAY	mmu05202:Transcriptional misregulation in cancer	17	1.41903	0.00430022	SS18, CEBPB, CCNT1, PDGFA, ETV5, IGF1R, ETV6, CDK9, HIST1H3A, NR4A3, BCL6, EWSR1, BMP2K, HIST2H3C1, HIST1H3C, RUNX1T1, BCL2L1	360	165	7691	2.20113	0.680825	1	1
KEGG_PATHWAY	mmu04919:Thyroid hormone signaling pathway	11	0.918197	0.0398248	PFKFB2, NCOA2, THRB, HDAC3, RHEB, BAD, AKT2, EP300, ATP1A3, PLCG1, MED13L	360	114	7691	2.06143	0.999979	1	1
