## Supplementary material for "Brain histone beta-hydroxy-butyrylation couples metabolism with gene expression": Dataset S7

### Sheet: Foglio1
Category	Term	Count	%	PValue	Genes	List Total	Pop Hits	Pop Total	Fold Enrichment	Bonferroni	Benjamini	FDR
GOTERM_BP_DIRECT	GO:0007155~cell adhesion	64	3.44456	5.58009e-08	APP, CNTNAP2, SPON1, TENM3, TNFAIP6, CTNND2, CTNND1, CDH9, WISP2, CDH7, CNTNAP5A, CNTNAP5C, EMB, EDIL3, EPHA4, KLRA5, POSTN, DST, KLRA2, RGMB, DSG1B, OLFM4, AJAP1, AZGP1, CDH11, ITGA8, CDH12, COL8A1, PLPP3, FREM1, FREM2, DSC3, NLGN1, LAMA2, LAMA1, LAMA4, NRXN1, PCDH15, DPT, PCDH19, PCDH18, PCDH17, EFNB2, FLRT2, CDH20, HAS2, NCAM1, SUSD5, NCAM2, CTNNA2, COL28A1, CNTN5, CNTN6, CADM2, GLYCAM1, IGSF1…	1155	485	18082	2.06587	0.000198799	0.000198819	0.000198372
GOTERM_BP_DIRECT	GO:0051965~positive regulation of synapse assembly	19	1.0226	2.62115e-07	ACTR3, LINGO2, NLGN1, NRXN1, TPBG, EFNA5, FLRT2, SLITRK2, SLITRK1, ADGRB3, SLITRK4, SYNDIG1, SLITRK6, UBE2V2, SLITRK5, LRRN1, ADGRL2, CBLN2, ADGRL3	1155	70	18082	4.24933	0.000933478	0.000466957	0.000465909
GOTERM_BP_DIRECT	GO:0007268~chemical synaptic transmission	28	1.507	1.26208e-05	GRIA1, NRXN1, NPY2R, HTR2C, GRIK2, HTR4, 9530002B09RIK, OLFR1355, HRH1, GRM4, OLFR8, GRM7, KCNMB2, GRM8, PENK, SLITRK5, GM12887, TAC1, HTR1F, HTR1B, TACR1, SSTR1, SNAP91, GABRG1, FGF14, DLG2, SYT10, OLFR473	1155	172	18082	2.54856	0.0439722	0.0127489	0.0127203
GOTERM_BP_DIRECT	GO:0001656~metanephros development	12	0.645856	1.65568e-05	ROBO2, IRX1, IRX2, SHH, EYA1, TSHZ3, OSR1, ITGA8, ID3, SPRY1, SLIT2, GLI3	1155	38	18082	4.94381	0.0572861	0.0127489	0.0127203
GOTERM_BP_DIRECT	GO:0007399~nervous system development	47	2.5296	1.78907e-05	ROBO2, ROBO3, GPM6A, APP, NLGN1, SERPINE2, SEMA3D, SDC2, GATA3, EFNA5, PCDH18, CHRDL1, 9530002B09RIK, ROBO1, EFNB2, NEUROD2, FUT9, SLITRK1, ERBB4, ZIC3, BTBD3, GM12887, SLIT2, EPHA5, TFAP2A, EPHA4, MEF2C, CNTN6, DCC, SEMA6D, PAX3, PEX2, SMARCA2, MTSS1, TTLL7, NR4A2, ADCYAP1, DAB1, FGF14, DLG2, FGF18, CNTN1, ITGA8, RAPGEF2, PRKD1, FGF13, SCN2A	1155	377	18082	1.95174	0.0617559	0.0127489	0.0127203
GOTERM_BP_DIRECT	GO:0045778~positive regulation of ossification	9	0.484392	5.55056e-05	PTGER4, NELL1, TGFB2, BMP2, PTH, ZBTB16, WNT5A, TACR1, TAC1	1155	23	18082	6.12603	0.179443	0.0310156	0.030946
GOTERM_BP_DIRECT	GO:0007411~axon guidance	24	1.29171	7.06938e-05	ROBO2, EPHA5, ROBO3, EPHA4, TGFB2, LAMA2, LAMA1, DCC, PTPRO, WNT5A, ETV1, UNC5D, GATA3, EFNA5, GLI3, ROBO1, EFNB2, CD24A, KLF7, SHH, FLRT2, B3GNT2, NCAM1, SLIT2	1155	149	18082	2.52168	0.222671	0.0310156	0.030946
GOTERM_BP_DIRECT	GO:0008284~positive regulation of cell proliferation	59	3.17546	7.75059e-05	OOG3, A430089I19RIK, ESM1, SHH, PRL2C3, CCND1, FGF9, C87414, B020004J07RIK, E330014E10RIK, TNS3, SOX4, GM13089, IL15, HGF, WNT5A, GM16513, PAX3, PLA2G4A, AVPR1A, OSMR, ISL1, BTC, AR, ADCYAP1, AGTR2, KIF20B, TSPYL5, HBEGF, PTGER4, PTGFR, HDAC2, CHRNA7, AKR1C18, BC061212, EFNB2, CST3, FTMT, ERBB4, PDCD10, GM7978, PDGFD, PDGFC, GM3139, HAS2, E2F3, GM13102, AKIRIN2, TFAP2B, TGFB2, KDM4C, FER, CENPF, …	1155	542	18082	1.70419	0.241312	0.0310156	0.030946
GOTERM_BP_DIRECT	GO:0016199~axon midline choice point recognition	5	0.269107	7.83443e-05	ROBO2, ROBO3, APP, FOXG1, ROBO1	1155	5	18082	15.6554	0.243575	0.0310156	0.030946
GOTERM_BP_DIRECT	GO:0007409~axonogenesis	19	1.0226	0.000138893	APP, DST, WNT5A, SNAP91, LRFN3, RAB10, KLF7, CREB1, SLITRK2, PTPRZ1, SLITRK1, SLITRK4, SLITRK6, NDN, SLITRK5, STXBP5, CTNNA2, SLIT2, DRD2	1155	107	18082	2.77993	0.390375	0.0494876	0.0493765
GOTERM_BP_DIRECT	GO:0030501~positive regulation of bone mineralization	10	0.538213	0.000415829	FBN2, TFAP2A, NELL1, MEF2C, BMP2, PKDCC, PTH, OSR1, ACVR2A, SLC8A1	1155	37	18082	4.23119	0.772796	0.134691	0.134388
GOTERM_BP_DIRECT	GO:0007165~signal transduction	109	5.86652	0.000821379	NPY2R, IRS4, MRGPRD, HTR4, RXFP1, TAS2R114, RGS3, RGS1, AKT3, GRB10, MAP3K7, ARRDC4, IL1R1, WNT5A, ARRDC3, ADGRA3, UNC5D, DEPDC1B, ADGRB3, AGTR2, PTGFR, SUCNR1, CHRNA7, GPR85, TNFRSF11B, GATA3, TRHDE, MC2R, HRH1, CALCR, OLFR502, DRD2, FZD1, HTR1F, HTR1B, VMN1R41, NMBR, GDF3, GNG12, ARHGAP23, ARHGAP32, ARHGAP31, FER, FGF18, PPP1R1B, GNB4, NMUR2, PLCH1, GPR101, WNT2B, TENM3, TENM4, DIRAS2, HTR2C, W…	1155	1255	18082	1.35971	0.946484	0.24028	0.23974
GOTERM_BP_DIRECT	GO:0035815~positive regulation of renal sodium excretion	6	0.322928	0.000876687	PTGER4, TACR1, AGTR2, AVPR1A, DRD2, TAC1	1155	13	18082	7.22557	0.956063	0.24028	0.23974
GOTERM_BP_DIRECT	GO:0006813~potassium ion transport	19	1.0226	0.00116933	KCNJ5, KCNF1, KCNJ6, KCNK9, KCNH8, KCNB2, KCNIP4, KCNJ16, KCNA4, ATP1A2, LRRC52, KCNV1, KCNS2, KCNMB2, CNGA2, TMEM38B, SLC24A5, KCNJ2, KCNJ3	1155	127	18082	2.34215	0.984528	0.270879	0.270271
GOTERM_BP_DIRECT	GO:0060384~innervation	7	0.376749	0.0011892	GABRB3, GABRB2, SERPINE2, CHD7, SLITRK6, LRIG2, ISL1	1155	20	18082	5.47939	0.985587	0.270879	0.270271
GOTERM_BP_DIRECT	GO:0007605~sensory perception of sound	20	1.07643	0.00123224	GABRB3, TFAP2A, GABRB2, GRXCR1, GRXCR2, CNTN5, COL11A1, EYA4, CHD7, PCDH15, SLC1A3, AQP4, TBX18, POU3F4, GRM7, MYO3A, SLITRK6, RPL38, LRIG2, TBL1X	1155	138	18082	2.2689	0.987639	0.270879	0.270271
GOTERM_BP_DIRECT	GO:0071372~cellular response to follicle-stimulating hormone stimulus	6	0.322928	0.00129243	EPHA5, AKR1C18, INHBA, EFNA5, PPARGC1A, EPHA3	1155	14	18082	6.70946	0.990027	0.270879	0.270271
GOTERM_BP_DIRECT	GO:0007156~homophilic cell adhesion via plasma membrane adhesion molecules	22	1.18407	0.0016539	ROBO2, TENM3, PCDH9, CADM2, PCDH11X, PCDH15, PCDH19, DSG1B, PCDH18, CDH9, PCDH17, ROBO1, CDH7, 2610005L07RIK, CDH20, CDH11, CDH12, FAT3, FAT4, PCDH1, NECTIN3, DSC3	1155	163	18082	2.113	0.997254	0.32738	0.326645
GOTERM_BP_DIRECT	GO:0090090~negative regulation of canonical Wnt signaling pathway	16	0.861141	0.00201225	AMER2, HDAC2, CTNND1, PTPRO, WNT5A, TMEM64, MLLT3, ISL1, GLI3, BICC1, SHH, DAB2, BMP2, SOSTDC1, ROR2, GSDMA3	1155	102	18082	2.45575	0.999236	0.377351	0.376503
GOTERM_BP_DIRECT	GO:0001764~neuron migration	18	0.968784	0.00227565	ROBO3, GPM6A, MEF2C, DCC, SATB2, PEX2, GATA3, NR4A2, PCM1, DAB1, CXCL12, NDN, SPOCK1, RAPGEF2, FAT3, LMX1B, FGF13, ADGRL3	1155	124	18082	2.27256	0.999702	0.399017	0.398121
GOTERM_BP_DIRECT	GO:0021891~olfactory bulb interneuron development	4	0.215285	0.00235177	ROBO2, SALL3, WNT5A, ROBO1	1155	5	18082	12.5243	0.999773	0.399017	0.398121
GOTERM_BP_DIRECT	GO:0060021~palate development	14	0.753498	0.00274787	GABRB3, TFAP2A, MEF2C, TGFB2, PKDCC, SATB2, INSIG1, OSR1, CHD7, WNT5A, INHBA, GLI3, DHRS3, SHH	1155	85	18082	2.57854	0.999945	0.44503	0.444031
GOTERM_BP_DIRECT	GO:0048666~neuron development	11	0.592034	0.00340115	GABRB3, FIG4, GABRB2, NEUROD2, TGFB2, MEF2C, TENM4, NDN, NCAM1, THOC2, HS6ST1	1155	58	18082	2.96913	0.999995	0.526882	0.525699
GOTERM_BP_DIRECT	GO:0015871~choline transport	4	0.215285	0.00448045	SLC5A7, SEC14L1, SLC44A1, SLC22A2	1155	6	18082	10.4369	1	0.646272	0.644821
GOTERM_BP_DIRECT	GO:0048167~regulation of synaptic plasticity	9	0.484392	0.00453461	GRIA1, HRH1, MEF2C, FGF14, SIPA1L1, CTNND2, PLK2, RAPGEF2, NCAM1	1155	42	18082	3.35473	1	0.646272	0.644821
GOTERM_BP_DIRECT	GO:0007157~heterophilic cell-cell adhesion via plasma membrane cell adhesion molecules	10	0.538213	0.00520707	PTPRD, CD24A, GRID2, NLGN1, TENM3, TENM4, CADM2, NRXN1, FAT4, NECTIN3	1155	52	18082	3.01066	1	0.694913	0.693352
GOTERM_BP_DIRECT	GO:0048013~ephrin receptor signaling pathway	9	0.484392	0.00526597	EFNB2, EPHA5, EPHA4, EPHA6, SIPA1L1, RASA1, NCK2, EFNA5, EPHA3	1155	43	18082	3.27671	1	0.694913	0.693352
GOTERM_BP_DIRECT	GO:0042472~inner ear morphogenesis	12	0.645856	0.0056968	TFAP2A, EYA1, FGF9, FOXG1, INSIG1, COL11A1, CHD7, WNT5A, SLITRK6, ITGA8, ROR2, GATA3	1155	72	18082	2.60924	1	0.724918	0.723291
GOTERM_BP_DIRECT	GO:0045596~negative regulation of cell differentiation	16	0.861141	0.0059084	GM13102, GM13089, FST, GM16513, OOG3, A430089I19RIK, GLI3, BC061212, SHH, GM7978, C87414, B020004J07RIK, GM3139, TUNAR, E330014E10RIK, GM3286	1155	114	18082	2.19725	1	0.725918	0.724288
GOTERM_BP_DIRECT	GO:0035094~response to nicotine	9	0.484392	0.00699507	HDAC2, CREB1, CHRNA7, PENK, ATP1A2, TACR1, SLC7A11, DRD2, AGTR1B	1155	45	18082	3.13108	1	0.806549	0.804738
GOTERM_BP_DIRECT	GO:0003215~cardiac right ventricle morphogenesis	5	0.269107	0.00740898	TGFB2, HEY2, GATA3, ISL1, SOX4	1155	13	18082	6.02131	1	0.806549	0.804738
GOTERM_BP_DIRECT	GO:0032224~positive regulation of synaptic transmission, cholinergic	4	0.215285	0.00747014	LAMA2, MUSK, TACR1, TAC1	1155	7	18082	8.94595	1	0.806549	0.804738
GOTERM_BP_DIRECT	GO:0010944~negative regulation of transcription by competitive promoter binding	4	0.215285	0.00747014	TFAP2A, CREB1, DACH1, BHLHE41	1155	7	18082	8.94595	1	0.806549	0.804738
GOTERM_BP_DIRECT	GO:0045892~negative regulation of transcription, DNA-templated	53	2.85253	0.00813833	NAB1, BHLHE41, OOG3, A430089I19RIK, GLI3, DACH1, BASP1, C87414, TRPS1, B020004J07RIK, HEY2, EPC1, E330014E10RIK, KLF10, GM13089, TLE1, WNT5A, GM16513, MUP4, MUP18, ISL1, AR, MDFIC, MUP9, TBL1XR1, C1D, HDAC2, TSHZ3, FOXG1, GATA6, CREM, ZFP706, GATA3, BC061212, GM7978, GM3139, TBL1X, RUNX1T1, FZD1, TFAP2A, GM13102, AKIRIN2, TFAP2B, CBX4, IRX6, ZBTB16, KLF4, SMARCA2, DAB2, CENPF, BMP2, ID3, GM3286	1155	579	18082	1.43305	1	0.852849	0.850934
GOTERM_BP_DIRECT	GO:0048839~inner ear development	11	0.592034	0.00868754	GRXCR1, TGFB2, SHH, BMP2, MAF, EYA4, MYO3A, PCDH15, FREM2, GLI3, POU3F4	1155	66	18082	2.60924	1	0.884391	0.882406
GOTERM_BP_DIRECT	GO:0030534~adult behavior	8	0.430571	0.00935274	CNTNAP2, GRM7, SLITRK1, RNF180, NRXN1, SLITRK5, DRD2, PCDH17	1155	38	18082	3.29588	1	0.924092	0.922018
GOTERM_BP_DIRECT	GO:0006811~ion transport	53	2.85253	0.00964802	GABRB3, GABRB2, KCNK9, GRIK2, SLC8A1, HEPHL1, SLC39A6, CNGA2, SLC39A8, TMEM38B, GRID2, TRPC6, CACNA2D1, KCNH8, SLC6A15, SLC39A10, SLC30A1, GABRG1, SLC5A7, SCNN1B, SLC9A9, CNGB3, CLDN17, STEAP1, GRIA1, SLC22A2, CHRNA7, KCNA4, ATP1A2, LRRC52, CACNA1H, KCNV1, GLRA2, GLRA3, KCNMB2, TRPM8, ATP6V1G3, KCNJ2, GRIA3, KCNJ3, SLC38A4, GABRA2, KCNJ5, KCNF1, KCNJ6, TRPA1, SLC10A2, KCNB2, KCNIP4, KCNJ16, SLCO3…	1155	584	18082	1.42078	1	0.924092	0.922018
GOTERM_BP_DIRECT	GO:0035810~positive regulation of urine volume	5	0.269107	0.0098556	PTGER4, BTC, TFAP2B, HAS2, DRD2	1155	14	18082	5.59122	1	0.924092	0.922018
GOTERM_BP_DIRECT	GO:0007389~pattern specification process	10	0.538213	0.010721	SHH, EYA1, NRG3, ZIC3, FST, HEY2, SOSTDC1, MDGA2, GLI3, FOXA2	1155	58	18082	2.69921	1	0.968687	0.966512
GOTERM_BP_DIRECT	GO:0001964~startle response	6	0.322928	0.0111023	FABP7, PENK, SLITRK6, PCDH15, DRD2, CSMD1	1155	22	18082	4.26966	1	0.968687	0.966512
GOTERM_BP_DIRECT	GO:2000543~positive regulation of gastrulation	4	0.215285	0.0113892	TENM4, OSR1, RACK1, FOXA2	1155	8	18082	7.82771	1	0.968687	0.966512
GOTERM_BP_DIRECT	GO:0048022~negative regulation of melanin biosynthetic process	3	0.161464	0.0116906	WNT5A, RAPGEF2, SLC24A5	1155	3	18082	15.6554	1	0.968687	0.966512
GOTERM_BP_DIRECT	GO:0097091~synaptic vesicle clustering	3	0.161464	0.0116906	NLGN1, NRXN1, SYNDIG1	1155	3	18082	15.6554	1	0.968687	0.966512
GOTERM_BP_DIRECT	GO:0035136~forelimb morphogenesis	5	0.269107	0.0127713	TFAP2A, TFAP2B, SALL3, ZBTB16, FMN1	1155	15	18082	5.21847	1	1	0.998035
GOTERM_BP_DIRECT	GO:0060134~prepulse inhibition	5	0.269107	0.0127713	GRID2, FABP7, NRXN1, CTNNA2, DRD2	1155	15	18082	5.21847	1	1	0.998035
GOTERM_BP_DIRECT	GO:0060045~positive regulation of cardiac muscle cell proliferation	6	0.322928	0.0134566	MEF2C, FGF9, ERBB4, HEY2, GATA6, NCAM1	1155	23	18082	4.08402	1	1	0.998035
GOTERM_BP_DIRECT	GO:0061178~regulation of insulin secretion involved in cellular response to glucose stimulus	6	0.322928	0.0134566	EPHA5, NRXN1, EFNA5, HMGN3, SYBU, FOXA2	1155	23	18082	4.08402	1	1	0.998035
GOTERM_BP_DIRECT	GO:0045666~positive regulation of neuron differentiation	14	0.753498	0.0138981	ACTR3, MEF2C, KDM4C, TRPC6, FOXG1, RNF112, NEUROD2, SHH, GPRC5B, BMP2, DAB1, CXCL12, BRINP3, FOXA2	1155	103	18082	2.12792	1	1	0.998035
GOTERM_BP_DIRECT	GO:0071560~cellular response to transforming growth factor beta stimulus	10	0.538213	0.014736	ACTR3, POSTN, DAB2, MEF2C, HDAC2, PDGFD, WNT5A, PENK, AKR1C18, PPARGC1A	1155	61	18082	2.56646	1	1	0.998035
GOTERM_BP_DIRECT	GO:0010976~positive regulation of neuron projection development	17	0.914962	0.0148662	TENM3, SERPINE2, DCC, DYNLT1A, WNT5A, FIG4, CD24A, AHI1, ADCYAP1, GPRC5B, PTPRZ1, LRRC7, CNTN1, UBE2V2, RAPGEF2, PRKD1, EPHA3	1155	138	18082	1.92857	1	1	0.998035
GOTERM_BP_DIRECT	GO:0051966~regulation of synaptic transmission, glutamatergic	6	0.322928	0.0161252	GRM3, MEF2C, GRM4, SERPINE2, GRM7, GRM8	1155	24	18082	3.91385	1	1	0.998035
GOTERM_BP_DIRECT	GO:0048646~anatomical structure formation involved in morphogenesis	6	0.322928	0.0161252	SHH, TRPS1, GATA3, GLI3, TBX18, FOXA2	1155	24	18082	3.91385	1	1	0.998035
GOTERM_BP_DIRECT	GO:0007613~memory	12	0.645856	0.0161457	HRH1, CREB1, MUSK, GRM7, NETO1, CHRNA7, PLK2, ITGA8, LMX1B, SORCS3, FGF13, PTGS1	1155	83	18082	2.26343	1	1	0.998035
GOTERM_BP_DIRECT	GO:0060840~artery development	4	0.215285	0.0162818	SHH, LUZP1, HEY2, GLI3	1155	9	18082	6.95796	1	1	0.998035
GOTERM_BP_DIRECT	GO:0072659~protein localization to plasma membrane	10	0.538213	0.0162928	DPP10, RAB10, CALCR, P2RY1, EPB41L3, KCNIP4, RAPGEF2, FGF13, FYB, GPR158	1155	62	18082	2.52507	1	1	0.998035
GOTERM_BP_DIRECT	GO:0030326~embryonic limb morphogenesis	10	0.538213	0.0179666	FBN2, TGFB2, SHH, FGF9, ZBTB16, WNT5A, SHOX2, SP8, LMX1B, GLI3	1155	63	18082	2.48499	1	1	0.998035
GOTERM_BP_DIRECT	GO:0050909~sensory perception of taste	12	0.645856	0.0190289	GM5728, TAS2R139, SCNN1B, VMN1R118, VMN1R148, VMN1R94, TAS2R134, GM4175, VMN1R100, TAS2R114, VMN1R121, VMN1R132	1155	85	18082	2.21018	1	1	0.998035
GOTERM_BP_DIRECT	GO:0003151~outflow tract morphogenesis	9	0.484392	0.0204164	TFAP2A, FZD1, TGFB2, MEF2C, EYA1, NPY2R, HEY2, ISL1, DHRS3	1155	54	18082	2.60924	1	1	0.998035
GOTERM_BP_DIRECT	GO:0032436~positive regulation of proteasomal ubiquitin-dependent protein catabolic process	10	0.538213	0.0216837	DAB2, RNF180, PLK2, RNF217, RACK1, UBE2V2, RCHY1, TRIB2, ATG7, PIAS1	1155	65	18082	2.40852	1	1	0.998035
GOTERM_BP_DIRECT	GO:0097120~receptor localization to synapse	4	0.215285	0.0221717	NLGN1, DLG2, NETO1, NRXN1	1155	10	18082	6.26216	1	1	0.998035
GOTERM_BP_DIRECT	GO:0035910~ascending aorta morphogenesis	3	0.161464	0.0223935	TGFB2, HEY2, SOX4	1155	4	18082	11.7416	1	1	0.998035
GOTERM_BP_DIRECT	GO:0007196~adenylate cyclase-inhibiting G-protein coupled glutamate receptor signaling pathway	3	0.161464	0.0223935	GRM4, GRM7, GRM8	1155	4	18082	11.7416	1	1	0.998035
GOTERM_BP_DIRECT	GO:0007442~hindgut morphogenesis	3	0.161464	0.0223935	SHH, WNT5A, GLI3	1155	4	18082	11.7416	1	1	0.998035
GOTERM_BP_DIRECT	GO:0010107~potassium ion import	6	0.322928	0.0224664	KCNJ5, KCNJ6, KCNJ16, ATP1A2, KCNJ2, KCNJ3	1155	26	18082	3.61279	1	1	0.998035
GOTERM_BP_DIRECT	GO:0019233~sensory perception of pain	11	0.592034	0.0241414	GRM3, ADCYAP1, DLG2, TRPA1, P2RY1, PENK, NDN, TACR1, TAC1, CACNA1H, PTGS1	1155	77	18082	2.23649	1	1	0.998035
GOTERM_BP_DIRECT	GO:0048856~anatomical structure development	5	0.269107	0.0245882	AMER2, AMER3, SHH, EYA1, GLI3	1155	18	18082	4.34873	1	1	0.998035
GOTERM_BP_DIRECT	GO:0071805~potassium ion transmembrane transport	12	0.645856	0.0278837	KCNV1, KCNF1, KCNK9, KCNS2, KCNB2, KCNH8, SLC9A9, KCNMB2, KCNIP4, KCNA4, TMEM38B, KCNJ2	1155	90	18082	2.08739	1	1	0.998035
GOTERM_BP_DIRECT	GO:0008306~associative learning	7	0.376749	0.028326	NEUROD2, GRM7, CHRNA7, TACR1, DRD2, TAC1, NPTX2	1155	37	18082	2.96183	1	1	0.998035
GOTERM_BP_DIRECT	GO:0050896~response to stimulus	22	1.18407	0.0288628	TRPA1, DTNBP1, TAS2R134, TAS2R114, PDC, OLFR478, TAS2R139, OLFR8, OLFR502, GRM7, SCNN1B, OLFR3, OLFR498, MYO3A, GRM8, SLITRK6, CNGB3, RSPO3, CNGA2, OLFR473, TRPM8, SLC24A5	1155	211	18082	1.63232	1	1	0.998035
GOTERM_BP_DIRECT	GO:0008347~glial cell migration	4	0.215285	0.0290651	EPHA4, TGFB2, P2RY1, NDN	1155	11	18082	5.69288	1	1	0.998035
GOTERM_BP_DIRECT	GO:0071542~dopaminergic neuron differentiation	6	0.322928	0.0346729	NR4A2, SHH, CXCL12, WNT5A, LMX1B, FOXA2	1155	29	18082	3.23905	1	1	0.998035
GOTERM_BP_DIRECT	GO:0048468~cell development	8	0.430571	0.0348183	CYB5R4, SHH, MAF, TRPS1, GATA6, GDF3, INHBA, FOXA2	1155	49	18082	2.55599	1	1	0.998035
GOTERM_BP_DIRECT	GO:0045600~positive regulation of fat cell differentiation	8	0.430571	0.0348183	BMP2, CREB1, KLF5, NOCT, ZBTB16, FNDC3B, HTR2C, TMEM64	1155	49	18082	2.55599	1	1	0.998035
GOTERM_BP_DIRECT	GO:0045780~positive regulation of bone resorption	5	0.269107	0.0351989	MC4R, PTGER4, TFRC, FSHB, TMEM64	1155	20	18082	3.91385	1	1	0.998035
GOTERM_BP_DIRECT	GO:0043949~regulation of cAMP-mediated signaling	3	0.161464	0.0357546	RASD2, PEX5L, GNAI1	1155	5	18082	9.39325	1	1	0.998035
GOTERM_BP_DIRECT	GO:0031223~auditory behavior	3	0.161464	0.0357546	SLITRK6, SLC1A3, DRD2	1155	5	18082	9.39325	1	1	0.998035
GOTERM_BP_DIRECT	GO:0072178~nephric duct morphogenesis	3	0.161464	0.0357546	EFNB2, EPHA4, GATA3	1155	5	18082	9.39325	1	1	0.998035
GOTERM_BP_DIRECT	GO:0061000~negative regulation of dendritic spine development	3	0.161464	0.0357546	HDAC2, PLK2, ASAP1	1155	5	18082	9.39325	1	1	0.998035
GOTERM_BP_DIRECT	GO:0072102~glomerulus morphogenesis	3	0.161464	0.0357546	MEF2C, CTNND1, MTSS1	1155	5	18082	9.39325	1	1	0.998035
GOTERM_BP_DIRECT	GO:0045893~positive regulation of transcription, DNA-templated	49	2.63724	0.0359409	ZFP326, SETD3, HNF4G, GLI3, PHF8, SHH, FGF9, ZIC3, SOX4, ZFP287, MEF2C, WNT5A, PAX3, ETV1, RGMB, PIAS1, AR, NR5A2, CREB1, MDFIC, TBL1XR1, ROR2, AGTR2, GATA6, GATA3, MED30, ERBB4, E2F3, TBL1X, PPARGC1A, FZD1, TFAP2A, TFAP2B, EYA1, IRX6, ZBTB16, INHBA, SMARCA1, KLF4, SMARCA2, NR4A2, KLF7, DAB2, BMP2, KLF5, NFIA, BAMBI, RFXAP, FOXA2	1155	576	18082	1.3318	1	1	0.998035
GOTERM_BP_DIRECT	GO:0045995~regulation of embryonic development	4	0.215285	0.0369538	LAMA2, LAMA1, LAMA4, NOCT	1155	12	18082	5.21847	1	1	0.998035
GOTERM_BP_DIRECT	GO:0042416~dopamine biosynthetic process	4	0.215285	0.0369538	NR4A2, TGFB2, GPR37, AGTR2	1155	12	18082	5.21847	1	1	0.998035
GOTERM_BP_DIRECT	GO:0035385~Roundabout signaling pathway	4	0.215285	0.0369538	ROBO2, ROBO3, SLIT2, ROBO1	1155	12	18082	5.21847	1	1	0.998035
GOTERM_BP_DIRECT	GO:1904322~cellular response to forskolin	4	0.215285	0.0369538	EPHA5, AKR1C18, EFNA5, GNAI1	1155	12	18082	5.21847	1	1	0.998035
GOTERM_BP_DIRECT	GO:0051967~negative regulation of synaptic transmission, glutamatergic	4	0.215285	0.0369538	NPY2R, HTR1B, GRIK2, DRD2	1155	12	18082	5.21847	1	1	0.998035
GOTERM_BP_DIRECT	GO:0007189~adenylate cyclase-activating G-protein coupled receptor signaling pathway	8	0.430571	0.0383431	PTGER4, PTGFR, CALCR, PTH, PTGER2, HTR4, ADCY8, RXFP1	1155	50	18082	2.50487	1	1	0.998035
GOTERM_BP_DIRECT	GO:0050680~negative regulation of epithelial cell proliferation	10	0.538213	0.0390101	AR, TGFB2, DAB2, MEF2C, WNT5A, GKN3, PEX2, IFT57, CDC73, MTSS1	1155	72	18082	2.17436	1	1	0.998035
GOTERM_BP_DIRECT	GO:0045165~cell fate commitment	10	0.538213	0.0390101	SHH, MEF2C, BMP2, WNT2B, EYA1, ERBB4, TRPS1, WNT5A, HEY2, ROR2	1155	72	18082	2.17436	1	1	0.998035
GOTERM_BP_DIRECT	GO:0030010~establishment of cell polarity	7	0.376749	0.0398394	SHH, GM6902, GM4567, UST, PRICKLE2, RAB11FIP2, GM5891	1155	40	18082	2.7397	1	1	0.998035
GOTERM_BP_DIRECT	GO:0007166~cell surface receptor signaling pathway	22	1.18407	0.0407732	FZD1, TRPA1, LAMA1, NPY2R, ADGRA3, TACR1, OSMR, ADGRF2, OLFR248, CD24A, OLFR566, ADGRG4, CALCR, OLFR585, TSPAN8, ADGRB3, NCAM1, OLFR461, AGTR2, ADGRL4, ADGRL2, ADGRL3	1155	219	18082	1.57269	1	1	0.998035
GOTERM_BP_DIRECT	GO:2001224~positive regulation of neuron migration	4	0.215285	0.0458173	PTPRZ1, IL1R1, RAPGEF2, KIF20B	1155	13	18082	4.81705	1	1	0.998035
GOTERM_BP_DIRECT	GO:0030212~hyaluronan metabolic process	4	0.215285	0.0458173	IL15, HGF, HAS2, MKI67	1155	13	18082	4.81705	1	1	0.998035
GOTERM_BP_DIRECT	GO:0048812~neuron projection morphogenesis	9	0.484392	0.0461977	GPM6A, UGT8A, WNT5A, EPB41L3, SLITRK6, DTNBP1, SLIT2, KIF20B, NYAP2	1155	63	18082	2.23649	1	1	0.998035
GOTERM_BP_DIRECT	GO:0007517~muscle organ development	9	0.484392	0.0461977	SGCD, FRG1, DTNBP1, PAX3, ID3, ETV1, JPH1, MTSS1, KY	1155	63	18082	2.23649	1	1	0.998035
GOTERM_BP_DIRECT	GO:0009636~response to toxic substance	11	0.592034	0.0468915	CST3, GRIA1, PON2, SLC6A14, PENK, FAS, PEBP1, HTR1B, SLC7A11, DRD2, SMR2	1155	86	18082	2.00244	1	1	0.998035
GOTERM_BP_DIRECT	GO:0043627~response to estrogen	10	0.538213	0.0487069	CD24A, TPH2, TGFB2, CCND1, GATA6, TNFRSF11B, TBL1X, GATA3, GLI3, AGTR1B	1155	75	18082	2.08739	1	1	0.998035
GOTERM_BP_DIRECT	GO:0001662~behavioral fear response	7	0.376749	0.0489502	ADCYAP1, NEUROD2, GRM7, NPY2R, PENK, HTR2C, GRIK2	1155	42	18082	2.60924	1	1	0.998035
GOTERM_BP_DIRECT	GO:0048565~digestive tract development	7	0.376749	0.0489502	TRPS1, PDGFC, GATA6, COBL, CLDN18, FAT4, GATA3	1155	42	18082	2.60924	1	1	0.998035
GOTERM_BP_DIRECT	GO:0048663~neuron fate commitment	6	0.322928	0.0503131	TGFB2, SHH, TUNAR, PAX3, ISL1, GLI3	1155	32	18082	2.93539	1	1	0.998035
GOTERM_BP_DIRECT	GO:0010894~negative regulation of steroid biosynthetic process	3	0.161464	0.0513916	HRH1, BMP2, INSIG1	1155	6	18082	7.82771	1	1	0.998035
GOTERM_BP_DIRECT	GO:0042713~sperm ejaculation	3	0.161464	0.0513916	TACR1, AVPR1A, ACVR2A	1155	6	18082	7.82771	1	1	0.998035
GOTERM_BP_DIRECT	GO:0007275~multicellular organism development	80	4.30571	0.0519933	CATSPERG2, ROBO2, ROBO3, WNT2B, TENM4, SERPINE2, CTNND2, CHRDL1, EDA2R, ROBO1, 2310057J18RIK, SHH, DACH1, FGF9, TBC1D32, ZIC3, HEY2, RACK1, EDIL3, GSDMA3, TAPT1, EPHA4, FOXD3, MEF2C, MUSK, DCC, SEMA6D, WNT5A, THEMIS, PAX3, UNC5D, ISL1, TMEM2, DPPA4, ITGA8, RAPGEF2, LMX1B, ROR2, PLPP3, FREM1, FREM2, HACD1, PKDCC, TSHZ3, SEMA3D, SATB2, FOXG1, SHOX2, DBX1, EFNA5, EFNB2, NEUROD2, FLRT2, ERBB4, PDGFD,…	1155	1029	18082	1.21714	1	1	0.998035
GOTERM_BP_DIRECT	GO:0010628~positive regulation of gene expression	35	1.88375	0.0523393	CRP, PTGER4, PTGFR, PID1, GATA3, SHH, FGF9, PDCD10, KDM6A, MIRLET7A-1, TFAP2A, SEC16B, MEF2C, TGFB2, KDM4C, TLE1, MUSK, MIR23A, OSR1, FSHB, DTNBP1, MUP4, MUP18, INHBA, KLF4, AHI1, AR, ADCYAP1, BMP2, MAF, MUP9, CNTN1, CD28, VIM, TLR4	1155	399	18082	1.37328	1	1	0.998035
GOTERM_BP_DIRECT	GO:0048813~dendrite morphogenesis	7	0.376749	0.0539478	KLF7, BTBD3, DTNBP1, ELAVL4, SLITRK5, FMN1, CTNNA2	1155	43	18082	2.54856	1	1	0.998035
GOTERM_BP_DIRECT	GO:0048814~regulation of dendrite morphogenesis	5	0.269107	0.055363	SIPA1L1, PTPRZ1, ADGRB3, SDC2, ROBO1	1155	23	18082	3.40335	1	1	0.998035
GOTERM_BP_DIRECT	GO:0010842~retina layer formation	5	0.269107	0.055363	TFAP2A, AHI1, TFAP2B, IRX6, FAT3	1155	23	18082	3.40335	1	1	0.998035
GOTERM_BP_DIRECT	GO:0003214~cardiac left ventricle morphogenesis	4	0.215285	0.055625	TGFB2, FGF9, NPY2R, HEY2	1155	14	18082	4.47297	1	1	0.998035
GOTERM_BP_DIRECT	GO:1901653~cellular response to peptide	4	0.215285	0.055625	KLF10, KLF5, AKR1B3, KLF4	1155	14	18082	4.47297	1	1	0.998035
GOTERM_BP_DIRECT	GO:0045060~negative thymic T cell selection	4	0.215285	0.055625	SHH, CD28, FAS, GLI3	1155	14	18082	4.47297	1	1	0.998035
GOTERM_BP_DIRECT	GO:0060070~canonical Wnt signaling pathway	11	0.592034	0.05691	FZD1, SHH, WNT2B, CCND1, TBL1XR1, WNT5A, TBL1X, KLF4, PLPP3, SOX4, KDM6A	1155	89	18082	1.93494	1	1	0.998035
GOTERM_BP_DIRECT	GO:0050731~positive regulation of peptidyl-tyrosine phosphorylation	12	0.645856	0.0570533	CD24A, PTPRZ1, MUSK, KITL, HGF, RASA1, CNTN1, TNFRSF14, EFNA5, PLPP3, TLR4, HBEGF	1155	101	18082	1.86005	1	1	0.998035
GOTERM_BP_DIRECT	GO:0042733~embryonic digit morphogenesis	9	0.484392	0.0581116	SHH, HDAC2, TBC1D32, IMPAD1, ZBTB16, OSR1, WNT5A, ROR2, GLI3	1155	66	18082	2.13483	1	1	0.998035
GOTERM_BP_DIRECT	GO:0007612~learning	9	0.484392	0.0581116	CNTNAP2, GRM4, CTNND2, NRXN1, ELAVL4, AMPH, SORCS3, FGF13, PTGS1	1155	66	18082	2.13483	1	1	0.998035
GOTERM_BP_DIRECT	GO:0030182~neuron differentiation	14	0.753498	0.0618672	MEF2C, HDAC2, WNT2B, TRPC6, CNTN6, ELAVL4, GATA3, SMARCA1, ISL1, CHRDL1, PTPRD, NR4A2, ID3, LMX1B	1155	127	18082	1.72579	1	1	0.998035
GOTERM_BP_DIRECT	GO:0090263~positive regulation of canonical Wnt signaling pathway	9	0.484392	0.0624762	GPRC5B, WNT2B, FGF9, BAMBI, XIAP, RSPO3, ROR2, SOX4, ZBED3	1155	67	18082	2.10297	1	1	0.998035
GOTERM_BP_DIRECT	GO:0007188~adenylate cyclase-modulating G-protein coupled receptor signaling pathway	6	0.322928	0.0626987	PTGER4, CALCR, DRD2, RXFP1, GNAI1, OXGR1	1155	34	18082	2.76272	1	1	0.998035
GOTERM_BP_DIRECT	GO:0000422~mitophagy	6	0.322928	0.0626987	MAP1LC3B, FUNDC1, RB1CC1, ATG4C, ATG7, PPARGC1A	1155	34	18082	2.76272	1	1	0.998035
GOTERM_BP_DIRECT	GO:0042474~middle ear morphogenesis	5	0.269107	0.0632106	EYA1, INSIG1, OSR1, EYA4, RPL38	1155	24	18082	3.26154	1	1	0.998035
GOTERM_BP_DIRECT	GO:0051968~positive regulation of synaptic transmission, glutamatergic	5	0.269107	0.0632106	ADCYAP1, NLGN1, NRXN1, ROR2, GLUL	1155	24	18082	3.26154	1	1	0.998035
GOTERM_BP_DIRECT	GO:0045668~negative regulation of osteoblast differentiation	8	0.430571	0.0643484	MIR137, MIR30C-2, MIR23A, NOCT, FNDC3B, ID3, TMEM64, MIR205	1155	56	18082	2.23649	1	1	0.998035
GOTERM_BP_DIRECT	GO:0007193~adenylate cyclase-inhibiting G-protein coupled receptor signaling pathway	7	0.376749	0.0648369	GPR37, HTR1F, NPY2R, P2RY1, HTR2C, HTR1B, ADCY8	1155	45	18082	2.43529	1	1	0.998035
GOTERM_BP_DIRECT	GO:0007416~synapse assembly	7	0.376749	0.0648369	GPM6A, NLGN1, NRXN1, SLITRK6, DRD2, 2610042L04RIK, ADGRL3	1155	45	18082	2.43529	1	1	0.998035
GOTERM_BP_DIRECT	GO:0048511~rhythmic process	14	0.753498	0.0650362	KLF10, NLGN1, HDAC2, HLF, BHLHE41, CREM, ENOX2, HRH1, CREB1, NOCT, KLF9, RACK1, ID3, PPARGC1A	1155	128	18082	1.71231	1	1	0.998035
GOTERM_BP_DIRECT	GO:0007625~grooming behavior	4	0.215285	0.0663385	SLITRK5, NMUR2, AVPR1A, DRD2	1155	15	18082	4.17478	1	1	0.998035
GOTERM_BP_DIRECT	GO:0001505~regulation of neurotransmitter levels	3	0.161464	0.0689602	GABRA2, PEBP1, HNMT	1155	7	18082	6.70946	1	1	0.998035
GOTERM_BP_DIRECT	GO:0071599~otic vesicle development	3	0.161464	0.0689602	AHI1, EYA1, GATA3	1155	7	18082	6.70946	1	1	0.998035
GOTERM_BP_DIRECT	GO:0072112~glomerular visceral epithelial cell differentiation	3	0.161464	0.0689602	CD24A, BASP1, PTPRO	1155	7	18082	6.70946	1	1	0.998035
GOTERM_BP_DIRECT	GO:0010700~negative regulation of norepinephrine secretion	3	0.161464	0.0689602	P2RY1, AGTR2, PTGS1	1155	7	18082	6.70946	1	1	0.998035
GOTERM_BP_DIRECT	GO:0071578~zinc II ion transmembrane import	3	0.161464	0.0689602	SLC39A6, SLC39A10, SLC39A8	1155	7	18082	6.70946	1	1	0.998035
GOTERM_BP_DIRECT	GO:0048645~organ formation	3	0.161464	0.0689602	AR, SHH, GATA6	1155	7	18082	6.70946	1	1	0.998035
GOTERM_BP_DIRECT	GO:0030204~chondroitin sulfate metabolic process	3	0.161464	0.0689602	IMPAD1, DSEL, B3GAT1	1155	7	18082	6.70946	1	1	0.998035
GOTERM_BP_DIRECT	GO:0045471~response to ethanol	13	0.699677	0.0699978	PTH, CHRNA7, GOT2, PEBP1, HTR1B, TACR1, GATA3, CSF2RA, ADCYAP1, SHH, CCND1, PENK, TLR4	1155	117	18082	1.73949	1	1	0.998035
GOTERM_BP_DIRECT	GO:0002062~chondrocyte differentiation	7	0.376749	0.0707295	MEF2C, BMP2, WNT2B, FGF9, TRPS1, OSR1, SHOX2	1155	46	18082	2.38235	1	1	0.998035
GOTERM_BP_DIRECT	GO:0002009~morphogenesis of an epithelium	5	0.269107	0.0716081	WNT5A, RIPK4, PCDH15, SERPINB5, FREM2	1155	25	18082	3.13108	1	1	0.998035
GOTERM_BP_DIRECT	GO:0001822~kidney development	14	0.753498	0.0716917	ROBO2, TFAP2A, TFAP2B, TGFB2, CTNND1, FMN1, GATA3, GLI3, AGTR1B, CENPF, SHH, ITGA8, HAS2, FAT4	1155	130	18082	1.68597	1	1	0.998035
GOTERM_BP_DIRECT	GO:0008344~adult locomotory behavior	9	0.484392	0.0718039	NR4A2, APP, FGF14, CXCL12, MIR23A, SLITRK6, PCDH15, ATP1A2, FOXA2	1155	69	18082	2.04201	1	1	0.998035
GOTERM_BP_DIRECT	GO:0043588~skin development	8	0.430571	0.0749202	DSP, TFAP2A, TFAP2B, SHH, ARRDC3, SLITRK5, KRTAP21-1, GSDMA3	1155	58	18082	2.15937	1	1	0.998035
GOTERM_BP_DIRECT	GO:2001222~regulation of neuron migration	4	0.215285	0.0779126	FLRT2, UNC5D, LRIG2, KIF20B	1155	16	18082	3.91385	1	1	0.998035
GOTERM_BP_DIRECT	GO:2000310~regulation of N-methyl-D-aspartate selective glutamate receptor activity	4	0.215285	0.0779126	NLGN1, MEF2C, NRXN1, PPARGC1A	1155	16	18082	3.91385	1	1	0.998035
GOTERM_BP_DIRECT	GO:0061036~positive regulation of cartilage development	4	0.215285	0.0779126	BMP2, ZBTB16, WNT5A, TAPT1	1155	16	18082	3.91385	1	1	0.998035
GOTERM_BP_DIRECT	GO:0032230~positive regulation of synaptic transmission, GABAergic	4	0.215285	0.0779126	NLGN1, ERBB4, TACR1, TAC1	1155	16	18082	3.91385	1	1	0.998035
GOTERM_BP_DIRECT	GO:0021794~thalamus development	4	0.215285	0.0779126	CNTNAP2, SHH, PTCHD1, NCAM1	1155	16	18082	3.91385	1	1	0.998035
GOTERM_BP_DIRECT	GO:0002052~positive regulation of neuroblast proliferation	5	0.269107	0.0805429	SHH, FOXG1, DRD2, PRL2C2, GLI3	1155	26	18082	3.01066	1	1	0.998035
GOTERM_BP_DIRECT	GO:0001568~blood vessel development	9	0.484392	0.0819334	TGFB2, MEF2C, LAMA4, ESX1, CHD7, HEY2, RAPGEF2, PLPP3, AGTR1B	1155	71	18082	1.98449	1	1	0.998035
GOTERM_BP_DIRECT	GO:0007626~locomotory behavior	12	0.645856	0.0835096	RASD2, FIG4, APP, GPRC5B, CHD7, PENK, ELAVL4, PCDH15, HTR2C, FIGN, LMX1B, DRD2	1155	108	18082	1.73949	1	1	0.998035
GOTERM_BP_DIRECT	GO:0030177~positive regulation of Wnt signaling pathway	6	0.322928	0.0841962	DEPDC1B, SHH, BMP2, MBD2, CDC73, SOX4	1155	37	18082	2.53872	1	1	0.998035
GOTERM_BP_DIRECT	GO:0002084~protein depalmitoylation	3	0.161464	0.0881506	GM12887, LYPLAL1, 9530002B09RIK	1155	8	18082	5.87078	1	1	0.998035
GOTERM_BP_DIRECT	GO:0071420~cellular response to histamine	3	0.161464	0.0881506	GABRB3, GABRB2, HRH1	1155	8	18082	5.87078	1	1	0.998035
GOTERM_BP_DIRECT	GO:0060907~positive regulation of macrophage cytokine production	3	0.161464	0.0881506	GPRC5B, WNT5A, TLR4	1155	8	18082	5.87078	1	1	0.998035
GOTERM_BP_DIRECT	GO:0034109~homotypic cell-cell adhesion	3	0.161464	0.0881506	CD24A, NCAM1, PLPP3	1155	8	18082	5.87078	1	1	0.998035
GOTERM_BP_DIRECT	GO:0035987~endodermal cell differentiation	5	0.269107	0.0899999	HSBP1, COL11A1, GATA6, COL8A1, INHBA	1155	27	18082	2.89915	1	1	0.998035
GOTERM_BP_DIRECT	GO:0051897~positive regulation of protein kinase B signaling	11	0.592034	0.0900957	RASD2, MUP9, FAM110C, MUP4, CD28, AKR1C18, MUP18, GATA3, MIR205, HBEGF, TSPYL5	1155	97	18082	1.77536	1	1	0.998035
GOTERM_BP_DIRECT	GO:0001755~neural crest cell migration	7	0.376749	0.0901861	SHH, SEMA3D, ERBB4, KITL, SEMA6D, PAX3, ISL1	1155	49	18082	2.23649	1	1	0.998035
GOTERM_BP_DIRECT	GO:0034765~regulation of ion transmembrane transport	14	0.753498	0.0902129	KCNJ5, KCNF1, KCNJ6, CACNA2D1, KCNH8, KCNB2, KCNIP4, KCNJ16, KCNA4, CACNA1H, KCNV1, KCNS2, KCNJ2, KCNJ3	1155	135	18082	1.62352	1	1	0.998035
GOTERM_BP_DIRECT	GO:0048485~sympathetic nervous system development	4	0.215285	0.0902974	TFAP2A, TFAP2B, GATA3, SOX4	1155	17	18082	3.68363	1	1	0.998035
GOTERM_BP_DIRECT	GO:0035137~hindlimb morphogenesis	4	0.215285	0.0902974	TFAP2B, SALL3, ZBTB16, FMN1	1155	17	18082	3.68363	1	1	0.998035
GOTERM_BP_DIRECT	GO:0001841~neural tube formation	4	0.215285	0.0902974	SHH, IPMK, MAP3K7, SOX4	1155	17	18082	3.68363	1	1	0.998035
GOTERM_BP_DIRECT	GO:0014902~myotube differentiation	4	0.215285	0.0902974	HACD1, SHH, MEF2C, AVPR1A	1155	17	18082	3.68363	1	1	0.998035
GOTERM_BP_DIRECT	GO:0007204~positive regulation of cytosolic calcium ion concentration	15	0.80732	0.0905662	PTGER4, PTGFR, TRPC6, PTGER2, NPY2R, TACR1, AVPR1A, SLC8A1, AGTR1B, CD24A, ADCYAP1, CALCR, P2RY1, NMUR2, TAC1	1155	148	18082	1.5867	1	1	0.998035
GOTERM_BP_DIRECT	GO:0000278~mitotic cell cycle	6	0.322928	0.0921223	CENPF, FER, CENPW, USP3, PLK2, STK26	1155	38	18082	2.47191	1	1	0.998035
GOTERM_BP_DIRECT	GO:0042220~response to cocaine	6	0.322928	0.0921223	HDAC2, HTR1B, NCAM1, DRD2, HNMT, ADGRL3	1155	38	18082	2.47191	1	1	0.998035
GOTERM_BP_DIRECT	GO:0002244~hematopoietic progenitor cell differentiation	11	0.592034	0.0949183	PTPRZ1, ZBTB24, ACP6, ZFAT, FST, MUC19, PLD4, RBMY, INHBA, GM21708, HRNR	1155	98	18082	1.75724	1	1	0.998035
GOTERM_BP_DIRECT	GO:0030335~positive regulation of cell migration	19	1.0226	0.0986433	TFAP2A, TGFB2, TNFAIP6, SEMA3D, HGF, DAB2, FER, BMP2, CXCL12, PTPRZ1, PDCD10, ERBB4, PDGFD, FAM110C, PDGFC, RACK1, HAS2, ROR2, HBEGF	1155	203	18082	1.46528	1	1	0.998035
GOTERM_BP_DIRECT	GO:0035108~limb morphogenesis	5	0.269107	0.0999614	FBN2, PKDCC, WNT5A, LMX1B, GLI3	1155	28	18082	2.79561	1	1	0.998035
GOTERM_BP_DIRECT	GO:0050770~regulation of axonogenesis	5	0.269107	0.0999614	EPHA4, SIPA1L1, UST, VIM, LRRC4C	1155	28	18082	2.79561	1	1	0.998035
GOTERM_BP_DIRECT	GO:0050804~modulation of synaptic transmission	5	0.269107	0.0999614	GRM3, GRIA1, NLGN1, GRIK2, DRD2	1155	28	18082	2.79561	1	1	0.998035
Category	Term	Count	%	PValue	Genes	List Total	Pop Hits	Pop Total	Fold Enrichment	Bonferroni	Benjamini	FDR
KEGG_PATHWAY	mmu04080:Neuroactive ligand-receptor interaction	39	2.09903	4.0278e-06	GABRB3, GRIA1, PTGER4, GABRB2, PTGFR, PTGER2, 1810009J06RIK, CHRNA7, NPY2R, HTR2C, GRIK2, HTR4, RXFP1, GRM3, MC4R, GLRA2, HRH1, MC2R, GRM4, CALCR, GLRA3, GRM7, P2RY1, GRM8, DRD2, GRIA3, GABRA2, GRID2, HTR1F, FSHB, HTR1B, TACR1, NMBR, AVPR1A, SSTR1, GABRG1, AGTR1B, NMUR2, AGTR2	473	285	7691	2.22506	0.00105473	0.00105528	0.00105126
KEGG_PATHWAY	mmu04360:Axon guidance	20	1.07643	0.000304849	ROBO2, EPHA5, ROBO3, EPHA4, EPHA6, SEMA3D, DCC, SEMA6D, UNC5D, EFNA5, GNAI1, ROBO1, EFNB2, CXCL12, RGS3, RASA1, NCK2, SLIT2, LRRC4C, EPHA3	473	129	7691	2.52094	0.0767754	0.0399353	0.0397828
KEGG_PATHWAY	mmu04726:Serotonergic synapse	18	0.968784	0.00281192	GABRB3, GABRB2, KCNJ5, APP, TPH2, KCNJ6, HTR1F, HTR2C, PLA2G4A, HTR1B, HTR4, GNG12, GNAI1, PTGS1, CYP2D9, CYP2C55, GNB4, KCNJ3	473	132	7691	2.21728	0.521816	0.245574	0.244637
KEGG_PATHWAY	mmu05200:Pathways in cancer	38	2.04521	0.00612413	PTGER4, HDAC2, WNT2B, LAMA2, LAMA1, LAMA4, PTGER2, XIAP, ADCY8, CSF2RA, GNAI1, GLI3, RASGRP3, SHH, CCND1, FGF9, AKT3, E2F3, CTNNA2, RUNX1T1, FZD1, TGFB2, DCC, HGF, ZBTB16, WNT5A, GNG12, AGTR1B, AR, BMP2, FGF14, CXCL12, MSH3, KITL, FGF18, GNB4, FAS, FGF13	473	395	7691	1.56426	0.800003	0.401131	0.399599
KEGG_PATHWAY	mmu04724:Glutamatergic synapse	15	0.80732	0.0104387	GRIA1, SLC1A3, PLA2G4A, GRIK2, GNG12, ADCY8, GNAI1, GRM3, GRM4, GRM7, GRM8, GNB4, GLUL, GRIA3, KCNJ3	473	115	7691	2.12088	0.936028	0.510381	0.508433
KEGG_PATHWAY	mmu04015:Rap1 signaling pathway	23	1.23789	0.0116881	INS1, HGF, CTNND1, ARAP3, EFNA5, ADCY8, FYB, GNAI1, ACTG1, RASGRP3, FGF14, SIPA1L1, FGF9, KITL, PDGFD, P2RY1, PDGFC, AKT3, FGF18, RAPGEF2, PRKD1, DRD2, FGF13	473	214	7691	1.74757	0.954056	0.510381	0.508433
KEGG_PATHWAY	mmu04024:cAMP signaling pathway	21	1.13025	0.0178671	GRIA1, SUCNR1, HTR1F, FSHB, PTGER2, ARAP3, HTR1B, ATP1A2, SSTR1, HTR4, ADCY8, GLI3, GNAI1, MC2R, CREB1, PPP1R1B, AKT3, CNGB3, CNGA2, DRD2, GRIA3	473	197	7691	1.7333	0.991116	0.668739	0.666186
KEGG_PATHWAY	mmu04723:Retrograde endocannabinoid signaling	13	0.699677	0.0233596	GABRB3, GRIA1, GABRA2, GABRB2, KCNJ5, KCNJ6, GNG12, ADCY8, GNAI1, GABRG1, GNB4, GRIA3, KCNJ3	473	103	7691	2.05224	0.997956	0.75241	0.749538
KEGG_PATHWAY	mmu05032:Morphine addiction	12	0.645856	0.0264515	GABRB3, GABRA2, GABRB2, KCNJ5, KCNJ6, GNB4, PDE7A, ADCY8, GNG12, GNAI1, GABRG1, KCNJ3	473	93	7691	2.09807	0.999109	0.75241	0.749538
KEGG_PATHWAY	mmu05218:Melanoma	10	0.538213	0.0287179	FGF14, FGF9, CCND1, HGF, PDGFD, AKT3, PDGFC, FGF18, E2F3, FGF13	473	71	7691	2.29015	0.999516	0.75241	0.749538
KEGG_PATHWAY	mmu05033:Nicotine addiction	7	0.376749	0.0336024	GABRB3, GABRA2, GRIA1, GABRB2, CHRNA7, GRIA3, GABRG1	473	40	7691	2.84551	0.999871	0.800347	0.797292
KEGG_PATHWAY	mmu04115:p53 signaling pathway	9	0.484392	0.0514251	SESN3, CCND1, CCNG2, CCNG1, FAS, RCHY1, PPM1D, SERPINB5, RPRM	473	67	7691	2.18418	0.999999	1	1
KEGG_PATHWAY	mmu04713:Circadian entrainment	11	0.592034	0.0770511	GRIA1, KCNJ5, KCNJ6, CREB1, GNB4, ADCY8, GNG12, CACNA1H, GNAI1, GRIA3, KCNJ3	473	98	7691	1.82511	1	1	1
KEGG_PATHWAY	mmu04727:GABAergic synapse	10	0.538213	0.0846746	GABRB3, GABRA2, GABRB2, KCNJ6, GNB4, ADCY8, GNG12, GLUL, GNAI1, GABRG1	473	87	7691	1.86897	1	1	1
KEGG_PATHWAY	mmu01230:Biosynthesis of amino acids	9	0.484392	0.0929907	RPIA, ALDOART1, PSAT1, GOT2, MAT2B, PGK2, BCAT1, GLUL, PFKP	473	76	7691	1.92553	1	1	1
