## Supplementary material for "Brain histone beta-hydroxy-butyrylation couples metabolism with gene expression": Dataset S8

### Sheet: Foglio1
Common genes in proximity to bhb Enhancers : brain and liver				Common bhb Promoters : brain and liver
Harbi1				AKT2
Kcnh6				ATG12
Rasl11b				BCL2L1
Med13l				BCL6
Mtcl1				BMP2K
Rnf44				BMPR2
Ccny				CEBPB
Arf6				CPEB2
Spryd3				CPEB3
Nmt2				CSF1
Tspan9				CUL1
Kdm5b				EP300
Axin2				ETV5
P4htm				ETV6
Tob1				FOXO3
Atp6ap1l				H2-DMA
Rnf187				HIST2H3C1
Zfhx3				IGF1R
Syt7				IRS2
Dap				MYD88
Macrod2				NFYC
Cyth1				NR4A3
Klf9				PDGFA
Topors				PLK2
Cic				POMP
Morf4l1b				PSMA7
Amph				PSMC1
Atf4				RFXAP
Snx9				SGK1
Ube3a				SMAD5
Qser1				SMAD7
Wdr86				SPHK2
Akt3				TAB2
Mef2d				TNFAIP3
Mettl9				YWHAZ
Gpr146				ACVR1B
Ptprs				ANAPC2
Ift81				ATP6V0C
5031434O11Rik				CFLAR
Zfp2				IGF1R
Evi5				PSMC2
Hnrnpab				SS18
Rnf139
Tyro3
Snord104
Pim3
Arl6ip5
Dab2ip
Aftph
Fchsd2
Dnaja2
Dcaf5
Iqsec1
Wipf2
Dcaf8
Poc1b
Btg1
Fam3c
Acap2
Zswim4
Ndrg1
Fgfr1
Rab2a
Calm2
Calm3
Tfap4
H13
Adcy9
Gga1
Kank2
Ficd
Sorbs1
Txnl4a
Mxd4
Tubgcp6
Lama5
Lingo1
Mbtps1
Parp6
Zfp787
Srsf10
Stx17
Eef1a1
Atp2b1
Bnip3l
Wfikkn1
Clip2
Rsph3a
Hbp1
Reep3
Gchfr
Klf12
Pdxk
Klf15
Gpt2
Mrpl19
Mkl2
Slc22a15
Plcg1
Eif4h
Serbp1
Cpped1
Eif4b
E2f3
Cep170b
Eif4g1
Sf3b1
Nckap5l
Lrp1b
Arhgap20
Ube2g1
Senp6
Mras
Habp4
Cbs
Glul
Rilpl1
Gmeb1
Grhpr
Ehmt2
Larp4b
Uck2
Bmp2k
Vps8
Rpl10a
Dmtf1
Mzt2
Ddx21
Mlf2
Pi4kb
Tusc3
Tsc22d1
Tsc22d3
Hspg2
Trim37
Tsc22d4
Appl1
Bsn
Rhd
Icmt
Rab8a
Tank
Gapdh
Rab11a
Zfyve9
Osbpl9
Rora
Apc
Osbpl2
Osbpl3
Osbpl6
Nckap1
Ntpcr
Cblb
Trio
Rpl37a
Crlf2
Dysf
Abi1
Gpi1
Birc2
Sf1
Gli2
Sh3bgr
Snx30
1190007I07Rik
Usp8
Limk1
Cdh15
Tppp
Tpm3
Usp2
Itsn2
Vps37c
Gpd1l
1810013L24Rik
Rims2
Ttl
Miga1
Spcs3
Nenf
Nfyb
Zc3h15
Srp14
Clk1
Smarca2
Clk3
Smarca5
Ssb
Hacd1
Scamp5
Tpp2
Cdc14b
Sfmbt1
Plcb3
Slc25a1
Spata2l
Zdhhc20
Cebpg
Arhgef10
Inpp5a
Lbr
Ddit4
Ran
Enpp4
Zfp36l1
Zfp36l2
Rai1
Ppp1r35
Rap1gds1
Abhd2
Stt3b
Stt3a
Ncor2
Ralbp1
Dld
Thra
Rc3h1
Slain2
Sh2b2
Foxk1
Siah3
Ssfa2
Irs1
Prpf8
Prr14l
Fam234b
Fndc3a
Usp6nl
Slc25a10
Itpk1
Tnpo1
Snord89
Ell2
Bbc3
Unk
Mir5128
Kctd1
Ppp1cb
Ppp1cc
App
Sox13
Rnpep
Cct4
Phf21b
Cnbp
Mical3
Dixdc1
Dbp
Sel1l3
Pdgfb
Hectd1
Raly
Ap2a2
Ino80
Ajap1
Rab11b
Sin3b
Lrp1
Hdac5
Atp2a2
Pdia4
Notch2
Sfxn3
Dusp11
Dagla
Kbtbd7
Sgpl1
Vamp2
Wwtr1
Btrc
Cerk
Itm2b
Chd2
Pik3r1
Prkacb
Nacc2
Nufip2
Klhl24
Prpsap1
Zfp687
Psme4
Rab6b
Slc4a7
Dennd4a
Ube2v1
Ranbp2
Mapre1
Cul2
Dmxl2
Ndufc2
Stx2
Pom121
Zfp825
Ptpn23
Trappc3
Cdo1
Ahdc1
Arhgap17
Dpf1
Blcap
Actr3
Cox7c
Atp5g3
Cadm1
Dcbld1
Cbx4
Ddx3x
Bcl2l13
Rabgap1l
Mon1a
Nsd1
Cdh2
Gphn
Pttg1ip
Mycl
Ddi2
Hyal2
Skp1a
Fam107b
Cyld
Zfp236
Ogfr
Eif4a1
Eif4a3
Zfp810
Dlgap2
Rnf114
Pnpla6
Arfgef2
Tapt1
Cdc42
Rere
Ncoa1
Kif1a
Kif1b
Ncoa5
Tet3
Pde4dip
Uqcrfs1
Baz1a
Lrrc4c
Mtmr12
2010300C02Rik
Tada1
Tln2
Ppp4r1
Rhou
Ccng2
Creb3l1
Armc8
Rbm17
Rnf2
Rhof
Fut8
Midn
Vps37d
Cdkn3
Qrich1
Serf2
Psma3
Slc16a10
Mark2
Mgrn1
Fbxw11
Plcb4
Spast
Cdc25a
Ube2r2
Hipk3
Mtpn
Utp23
Pik3ip1
Gramd4
Pcnx
Sec14l1
Mafg
Actn1
Zbtb7a
Actn4
Dgat1
Ubtd2
Zfp398
Ccdc13
Kat6b
Sbk1
Inf2
1700113A16Rik
Stat2
Grik4
Stat1
Ap4s1
Zfp410
Ryr2
Cplx2
Golga4
Spsb4
Sh3rf1
Clasp1
Ckb
Tmf1
Kdelc2
Nccrp1
Sec62
Stxbp5
Gfpt1
Zmiz1
Rbbp8
Ralgds
Manba
Fam49b
Gorasp2
Dip2b
Celf4
Ptk2b
Zfp868
Bicd2
Eya3
Bnip3
Pigk
Gigyf2
Pcm1
D330050G23Rik
Cdyl
Ezh2
Cobl
Pdhb
Tra2b
Slc44a1
Fut11
Sik1
C2cd2l
Hmbox1
Smad7
Smad1
Smad3
Ap2m1
Dnajb12
Vdac3
Papolg
Amd2
Ctdsp2
Edf1
Aes
Capn15
Esyt2
Phip
Cox5a
Ctdspl
Pex2
Sidt2
Slc35a3
Rab14
Dip2c
Cacna1b
Trex1
Gnb1
Gpr15
Cep68
Cdca4
Ube2w
Galnt7
Myrip
2510009E07Rik
Mxi1
Khdrbs1
Pcf11
Dstn
Anp32b
Btbd3
Anp32a
Atxn10
Arhgap5
Thoc7
Acvr2b
Abhd17c
Zfp933
Gdap1
Rassf2
Pmepa1
Fbxo34
Rps6
Tfcp2
Dnm1
Arntl
Dnm3
Tmem222
Atg9a
Rac1
Brwd1
Brd1
Syncrip
Chd3
Ociad1
Atxn1l
Hipk2
Hmgb1
Mir7224
Ets2
Syt13
Spns2
Dync1li1
Max
Nrbf2
Mbp
Gpcpd1
Ppil4
Ptpn12
Vopp1
Cxxc5
Opa1
Fyttd1
4930599N23Rik
Cdk18
Grid1
Wdr91
Wdr90
Cdk16
Gan
Stk24
Gtf2a2
Caprin1
Pnma1
D17Wsu92e
Nfia
Gng2
Ehd1
Elavl3
Pum2
Tmx4
Vezf1
Ttyh3
Coro2b
Atxn2
Atxn3
Atxn1
Rasgef1b
Slc6a6
Rad23a
Sema4d
Slc6a9
Ppp2cb
Kat2b
Dnajc3
Atp5k
Csnk1d
Mgat5
Col23a1
Cltb
Myo10
Mapk1ip1l
Gnas
Idh2
Camk2a
Camk2b
Ppp2r2b
Ythdf3
Atp1a3
Ubxn4
Kazn
Luzp1
Ubxn1
Pxdn
Dtx1
Smg7
Rbfox3
Lhx5
Fam124a
Daam1
Pgam5
Trib2
Kdelr2
Dus1l
Amotl2
Stat3
Cltc
Mrps28
Mrps27
Lman2
Sult1a1
Rprd1a
Klf10
Tnrc6a
Sema6b
Ssbp3
Zyx
Gusb
Pfdn1
Spag9
Ripor1
Cds2
Sub1
Mnt
Zfp541
Gadd45g
Dcun1d4
Nol4l
Ssu72
Sbno1
Gpc1
Zbtb46
Arhgap39
Efnb2
Gapvd1
Zfp334
Zfp335
Bicral
Bri3
Anxa6
Uxs1
Gpbp1
Insr
Ksr1
Smarce1
Exoc2
Bag3
Slco3a1
St3gal5
Tspan12
Pnn
Ikbkb
P4ha1
Masp2
Mecr
Slc35e2
Ccnl1
Zhx3
Zhx1
Cyc1
Snrpa1
Top1
Tanc2
Ccdc141
Rabep1
Rictor
Srsf4
Rab33b
Clybl
Zfp597
Psmd11
Pgm2
Suclg2
Gnal
Suclg1
9630028H03Rik
Mov10
Cd99l2
Tarsl2
Vgll4
Tsc1
Plxnb2
Slc38a2
Slc45a4
Smc3
Atp10d
Chuk
Gm12669
Map2k1
Rapgef1
Fam45a
Degs1
Itprip
Phc3
Dtx2
Prkca
Prkce
Cep192
Ntrk2
Efr3a
Usp36
Xpo1
Fnbp1
Hhat
Farp1
Slc1a4
Csmd2
Zic4
Actr1b
Rapgef3
Baz2b
Bcar1
