## Supplementary material for "Brain histone beta-hydroxy-butyrylation couples metabolism with gene expression": Dataset S9

### Sheet: Foglio1
Category	Term	Count	%	PValue	Genes	List Total	Pop Hits	Pop Total	Fold Enrichment	Bonferroni	Benjamini	FDR
KEGG_PATHWAY	mmu04961:Endocrine and other factor-regulated calcium reabsorption	14	0.0126675	2.77204e-08	PRKCA, DNM3, AP2A2, PLCB3, PLCB4, CLTB, ADCY9, ATP1A3, RAB11A, GNAS, PRKACB, CLTC, DNM1, AP2M1	282	52	7691	7.34274	6.32022e-06	6.32022e-06	3.54891e-05
KEGG_PATHWAY	mmu04261:Adrenergic signaling in cardiomyocytes	22	0.0199061	3.77625e-08	PRKCA, ATP1A3, PPP1CC, PPP1CB, TPM3, ATP2B1, PLCB3, ATF4, PLCB4, ADCY9, PPP2CB, CALM3, CREB3L1, RYR2, GNAS, CAMK2B, RAPGEF3, PRKACB, PPP2R2B, CAMK2A, CALM2, AKT3	282	142	7691	4.2254	8.60981e-06	4.30491e-06	4.83456e-05
KEGG_PATHWAY	mmu04728:Dopaminergic synapse	21	0.0190013	6.88653e-08	PRKCA, ARNTL, PPP1CC, PPP1CB, GNAL, PLCB3, ATF4, PLCB4, GNB1, PPP2CB, CALM3, CREB3L1, GNAS, CAMK2B, GNG2, PRKACB, PPP2R2B, CAMK2A, CALM2, AKT3, CACNA1B	282	134	7691	4.27413	1.57012e-05	5.23375e-06	8.81651e-05
KEGG_PATHWAY	mmu05212:Pancreatic cancer	13	0.0117627	3.18684e-06	E2F3, MAP2K1, RALBP1, SMAD3, STAT1, STAT3, RALGDS, CDC42, RAC1, IKBKB, PIK3R1, AKT3, CHUK	282	65	7691	5.45461	0.000726337	0.000181634	0.00407989
KEGG_PATHWAY	mmu04720:Long-term potentiation	13	0.0117627	3.76977e-06	PRKCA, MAP2K1, PPP1CC, PPP1CB, PLCB3, ATF4, PLCB4, CALM3, CAMK2B, RAPGEF3, PRKACB, CAMK2A, CALM2	282	66	7691	5.37196	0.000859141	0.000171887	0.00482616
KEGG_PATHWAY	mmu05200:Pathways in cancer	34	0.0307639	6.36518e-06	FGFR1, E2F3, PDGFB, GLI2, TPM3, MAX, CDC42, CUL2, PLCB3, PLCB4, RAC1, GNG2, PRKACB, AXIN2, CHUK, PIK3R1, AKT3, APC, PRKCA, MAP2K1, RALBP1, SMAD3, APPL1, STAT1, BIRC2, STAT3, RALGDS, CBLB, PLCG1, ADCY9, GNB1, LAMA5, GNAS, IKBKB	282	395	7691	2.34755	0.00145021	0.000241848	0.00814874
KEGG_PATHWAY	mmu04014:Ras signaling pathway	24	0.0217157	9.38821e-06	PRKCA, FGFR1, MAP2K1, PDGFB, RALBP1, MRAS, ARF6, RALGDS, CDC42, PLCG1, GNB1, ETS2, RAC1, CALM3, GNG2, PRKACB, IKBKB, KSR1, INSR, EXOC2, CHUK, CALM2, AKT3, PIK3R1	282	229	7691	2.85831	0.00213823	0.000305742	0.0120186
KEGG_PATHWAY	mmu04911:Insulin secretion	14	0.0126675	1.24518e-05	PRKCA, ATP1A3, RIMS2, PLCB3, ATF4, PLCB4, ADCY9, CREB3L1, RYR2, GNAS, CAMK2B, VAMP2, PRKACB, CAMK2A	282	86	7691	4.4398	0.00283501	0.000354816	0.0159403
KEGG_PATHWAY	mmu04925:Aldosterone synthesis and secretion	14	0.0126675	1.24518e-05	PRKCA, PRKCE, DAGLA, PLCB3, ATF4, PLCB4, ADCY9, CREB3L1, CALM3, GNAS, CAMK2B, PRKACB, CAMK2A, CALM2	282	86	7691	4.4398	0.00283501	0.000354816	0.0159403
KEGG_PATHWAY	mmu04919:Thyroid hormone signaling pathway	16	0.0144771	1.52263e-05	PRKCA, KAT2B, THRA, MAP2K1, SLC16A10, ATP1A3, STAT1, MED13L, NOTCH2, PLCB3, NCOA1, PLCB4, PLCG1, PRKACB, AKT3, PIK3R1	282	114	7691	3.8278	0.00346559	0.00038566	0.0194917
KEGG_PATHWAY	mmu04912:GnRH signaling pathway	14	0.0126675	1.60878e-05	PRKCA, MAP2K1, CDC42, PLCB3, ATF4, PLCB4, ADCY9, PTK2B, CALM3, GNAS, CAMK2B, PRKACB, CAMK2A, CALM2	282	88	7691	4.33889	0.00366134	0.000366739	0.0205946
KEGG_PATHWAY	mmu04022:cGMP-PKG signaling pathway	19	0.0171916	2.54365e-05	MAP2K1, ATP1A3, PPP1CC, PRKCE, PPP1CB, VDAC3, IRS1, ATP2B1, MEF2D, PLCB3, ATF4, PLCB4, ATP2A2, ADCY9, CALM3, CREB3L1, INSR, CALM2, AKT3	282	163	7691	3.17907	0.00578282	0.000527097	0.0325603
KEGG_PATHWAY	mmu04144:Endocytosis	25	0.0226205	2.65477e-05	CLTB, USP8, CYTH1, ARF6, VPS37C, VPS37D, CLTC, ARFGEF2, AMPH, CDC42, ZFYVE9, RAB11B, WIPF2, RAB11A, EHD1, IQSEC1, AP2M1, DNM3, RAB8A, SMAD3, CBLB, AP2A2, RABEP1, ACAP2, DNM1	282	261	7691	2.61236	0.00603468	0.000504286	0.0339825
KEGG_PATHWAY	mmu04015:Rap1 signaling pathway	22	0.0199061	3.29814e-05	PRKCA, FGFR1, MAP2K1, PDGFB, TLN2, BCAR1, MRAS, RALGDS, CDC42, PLCB3, PLCB4, ADCY9, PLCG1, RAC1, CALM3, GNAS, RAPGEF3, RAPGEF1, INSR, CALM2, AKT3, PIK3R1	282	214	7691	2.80377	0.00749167	0.000578285	0.0422163
KEGG_PATHWAY	mmu04722:Neurotrophin signaling pathway	16	0.0144771	3.45751e-05	MAP2K1, IRS1, CDC42, ATF4, PLCG1, NTRK2, RAC1, CALM3, CAMK2B, SH2B2, IKBKB, RAPGEF1, CAMK2A, AKT3, PIK3R1, CALM2	282	122	7691	3.57679	0.00785227	0.000562931	0.0442559
KEGG_PATHWAY	mmu04910:Insulin signaling pathway	17	0.015382	4.7268e-05	MAP2K1, PPP1CC, RPS6, IRS1, PPP1CB, CBLB, TSC1, SORBS1, CALM3, SH2B2, PRKACB, IKBKB, RAPGEF1, INSR, PIK3R1, AKT3, CALM2	282	140	7691	3.31173	0.0107195	0.000718233	0.0604982
KEGG_PATHWAY	mmu05205:Proteoglycans in cancer	21	0.0190013	4.81192e-05	PRKCA, FGFR1, MAP2K1, TFAP4, MRAS, HSPG2, RPS6, PPP1CC, PPP1CB, STAT3, EIF4B, CDC42, CBLB, PLCG1, RAC1, CAMK2B, PRKACB, CAMK2A, GPC1, PIK3R1, AKT3	282	203	7691	2.82135	0.0109115	0.00068548	0.0615873
KEGG_PATHWAY	mmu04725:Cholinergic synapse	15	0.0135723	5.79758e-05	PRKCA, ATF4, PLCB3, PLCB4, ADCY9, MAP2K1, GNB1, CREB3L1, GNG2, CAMK2B, PRKACB, CAMK2A, PIK3R1, AKT3, CACNA1B	282	113	7691	3.62032	0.0131319	0.000777278	0.0741984
KEGG_PATHWAY	mmu05214:Glioma	11	0.00995304	0.000109035	PRKCA, E2F3, PDGFB, PLCG1, MAP2K1, CALM3, CAMK2B, CAMK2A, CALM2, AKT3, PIK3R1	282	65	7691	4.61544	0.0245548	0.00138023	0.139502
KEGG_PATHWAY	mmu05031:Amphetamine addiction	11	0.00995304	0.00014162	PRKCA, ATF4, CALM3, CREB3L1, GNAS, CAMK2B, PRKACB, PPP1CC, CAMK2A, PPP1CB, CALM2	282	67	7691	4.47766	0.0317759	0.00169812	0.181158
KEGG_PATHWAY	mmu04750:Inflammatory mediator regulation of TRP channels	15	0.0135723	0.000190298	PRKCA, PRKCE, PPP1CC, PPP1CB, PLCB3, PLCB4, ADCY9, PLCG1, CALM3, GNAS, CAMK2B, PRKACB, CAMK2A, PIK3R1, CALM2	282	126	7691	3.24679	0.0424641	0.00216725	0.243356
KEGG_PATHWAY	mmu04114:Oocyte meiosis	14	0.0126675	0.000207738	ADCY9, MAP2K1, BTRC, PPP2CB, CALM3, CAMK2B, PRKACB, SKP1A, PPP1CC, PPP1CB, FBXW11, CAMK2A, CALM2, SMC3	282	112	7691	3.40913	0.0462647	0.00225313	0.265631
KEGG_PATHWAY	mmu04713:Circadian entrainment	13	0.0117627	0.000219143	PRKCA, PLCB3, PLCB4, ADCY9, GNB1, RYR2, CALM3, GNAS, GNG2, CAMK2B, PRKACB, CAMK2A, CALM2	282	98	7691	3.61785	0.048742	0.00226879	0.280196
KEGG_PATHWAY	mmu04666:Fc gamma R-mediated phagocytosis	12	0.0108579	0.000220192	PRKCA, CDC42, MYO10, PLCG1, MAP2K1, LIMK1, RAC1, ARF6, PRKCE, AKT3, PIK3R1, AMPH	282	84	7691	3.89615	0.0489696	0.00218063	0.281535
KEGG_PATHWAY	mmu04150:mTOR signaling pathway	10	0.00904822	0.000257384	EIF4B, PRKCA, TSC1, RICTOR, IKBKB, RPS6, IRS1, AKT3, PIK3R1, DDIT4	282	59	7691	4.62255	0.057002	0.00244248	0.329017
KEGG_PATHWAY	mmu04971:Gastric acid secretion	11	0.00995304	0.000260671	PRKCA, PLCB3, PLCB4, ADCY9, ATP1A3, CALM3, GNAS, CAMK2B, PRKACB, CAMK2A, CALM2	282	72	7691	4.16672	0.0577086	0.00237481	0.333212
KEGG_PATHWAY	mmu04922:Glucagon signaling pathway	13	0.0117627	0.000265535	PDHB, PLCB3, ATF4, PLCB4, CREB3L1, CALM3, GNAS, CAMK2B, PRKACB, SIK1, CAMK2A, AKT3, CALM2	282	100	7691	3.5455	0.0587534	0.00232614	0.339421
KEGG_PATHWAY	mmu05161:Hepatitis B	16	0.0144771	0.000270831	PRKCA, E2F3, MAP2K1, HSPG2, STAT1, VDAC3, STAT3, STAT2, ATF4, DDX3X, PTK2B, CREB3L1, IKBKB, AKT3, PIK3R1, CHUK	282	146	7691	2.98883	0.0598895	0.00228472	0.346179
KEGG_PATHWAY	mmu04020:Calcium signaling pathway	18	0.0162868	0.000296705	PRKCA, VDAC3, ATP2B1, GNAL, PLCB3, PLCB4, ADCY9, PLCG1, ATP2A2, PTK2B, RYR2, CALM3, GNAS, CAMK2B, PRKACB, CAMK2A, CALM2, CACNA1B	282	180	7691	2.7273	0.0654207	0.00241347	0.379193
KEGG_PATHWAY	mmu04066:HIF-1 signaling pathway	13	0.0117627	0.000320025	PRKCA, CUL2, PLCG1, MAP2K1, CAMK2B, RPS6, GAPDH, INSR, CAMK2A, PIK3R1, PDHB, AKT3, STAT3	282	102	7691	3.47598	0.0703782	0.0025133	0.408941
KEGG_PATHWAY	mmu04721:Synaptic vesicle cycle	10	0.00904822	0.000377563	DNM3, AP2A2, CPLX2, CLTB, STX2, VAMP2, CLTC, DNM1, CACNA1B, AP2M1	282	62	7691	4.39888	0.082498	0.0028659	0.482301
KEGG_PATHWAY	mmu04970:Salivary secretion	11	0.00995304	0.000454076	ATP2B1, PRKCA, PLCB3, PLCB4, ADCY9, ATP1A3, CALM3, GNAS, PRKACB, VAMP2, CALM2	282	77	7691	3.89615	0.0983715	0.00333484	0.579777
KEGG_PATHWAY	mmu04062:Chemokine signaling pathway	18	0.0162868	0.000794977	MAP2K1, BCAR1, STAT1, STAT3, STAT2, CDC42, PLCB3, PLCB4, ADCY9, PTK2B, GNB1, RAC1, GNG2, PRKACB, IKBKB, CHUK, AKT3, PIK3R1	282	196	7691	2.50467	0.165837	0.00565044	1.01301
KEGG_PATHWAY	mmu04962:Vasopressin-regulated water reabsorption	8	0.00723857	0.000839359	DYNC1LI1, ADCY9, RAB11B, RAB11A, CREB3L1, GNAS, PRKACB, VAMP2	282	43	7691	5.07406	0.174242	0.00578484	1.06929
KEGG_PATHWAY	mmu04024:cAMP signaling pathway	18	0.0162868	0.00084191	MAP2K1, ATP1A3, PPP1CC, PPP1CB, ATP2B1, ADCY9, RAC1, CALM3, CREB3L1, RYR2, GNAS, CAMK2B, RAPGEF3, PRKACB, CAMK2A, CALM2, AKT3, PIK3R1	282	197	7691	2.49195	0.174723	0.0056322	1.07252
KEGG_PATHWAY	mmu04915:Estrogen signaling pathway	12	0.0108579	0.000844841	PLCB3, ATF4, PLCB4, ADCY9, MAP2K1, CALM3, CREB3L1, GNAS, PRKACB, CALM2, AKT3, PIK3R1	282	98	7691	3.33956	0.175275	0.00549073	1.07623
KEGG_PATHWAY	mmu04916:Melanogenesis	12	0.0108579	0.000920272	PRKCA, PLCB3, PLCB4, ADCY9, MAP2K1, CALM3, CREB3L1, GNAS, CAMK2B, PRKACB, CAMK2A, CALM2	282	99	7691	3.30582	0.18935	0.0058141	1.1718
KEGG_PATHWAY	mmu04918:Thyroid hormone synthesis	10	0.00904822	0.000937883	PRKCA, PLCB3, ATF4, PLCB4, ADCY9, ATP1A3, CREB3L1, GNAS, PRKACB, PDIA4	282	70	7691	3.89615	0.192601	0.00576541	1.1941
KEGG_PATHWAY	mmu04972:Pancreatic secretion	12	0.0108579	0.00100119	ATP2B1, PRKCA, RAB8A, PLCB3, PLCB4, ADCY9, ATP2A2, RAC1, ATP1A3, RYR2, RAB11A, GNAS	282	100	7691	3.27277	0.204184	0.00599215	1.27424
KEGG_PATHWAY	mmu04510:Focal adhesion	18	0.0162868	0.00145699	PRKCA, MAP2K1, PDGFB, ACTN4, TLN2, BCAR1, ACTN1, PPP1CC, BIRC2, PPP1CB, CDC42, ARHGAP5, LAMA5, RAC1, ZYX, RAPGEF1, AKT3, PIK3R1	282	207	7691	2.37157	0.282826	0.00848779	1.84937
KEGG_PATHWAY	mmu05210:Colorectal cancer	9	0.0081434	0.00215044	MAP2K1, RAC1, SMAD3, APPL1, AXIN2, RALGDS, AKT3, PIK3R1, APC	282	64	7691	3.83527	0.38788	0.0121957	2.71844
KEGG_PATHWAY	mmu04070:Phosphatidylinositol signaling system	11	0.00995304	0.00274264	PRKCA, CDS2, PLCB3, PLCB4, PLCG1, CALM3, PI4KB, ITPK1, INPP5A, CALM2, PIK3R1	282	97	7691	3.09282	0.465371	0.0151567	3.45501
KEGG_PATHWAY	mmu04921:Oxytocin signaling pathway	14	0.0126675	0.00325092	PRKCA, MAP2K1, PPP1CC, PPP1CB, PLCB3, PLCB4, ADCY9, RYR2, CALM3, GNAS, CAMK2B, PRKACB, CAMK2A, CALM2	282	150	7691	2.54548	0.524038	0.0175213	4.08308
KEGG_PATHWAY	mmu04141:Protein processing in endoplasmic reticulum	15	0.0135723	0.00328807	TUSC3, RAD23A, UBE2G1, DNAJB12, SKP1A, LMAN2, PDIA4, SEC62, STT3B, ATXN3, ATF4, STT3A, DNAJC3, MBTPS1, DNAJA2	282	168	7691	2.43509	0.528065	0.0173115	4.12884
KEGG_PATHWAY	mmu04390:Hippo signaling pathway	14	0.0126675	0.00344372	CSNK1D, BBC3, BTRC, PPP2CB, SMAD3, SMAD1, WWTR1, AXIN2, PPP1CC, GLI2, PPP2R2B, PPP1CB, FBXW11, APC	282	151	7691	2.52863	0.544575	0.0177167	4.32034
KEGG_PATHWAY	mmu05231:Choline metabolism in cancer	11	0.00995304	0.00368759	PRKCA, SLC44A1, TSC1, PDGFB, PLCG1, MAP2K1, RAC1, GPCPD1, RALGDS, AKT3, PIK3R1	282	101	7691	2.97033	0.569292	0.0185442	4.61967
KEGG_PATHWAY	mmu05142:Chagas disease (American trypanosomiasis)	11	0.00995304	0.00424826	GNAL, PLCB3, PLCB4, PPP2CB, SMAD3, GNAS, IKBKB, PPP2R2B, CHUK, AKT3, PIK3R1	282	103	7691	2.91266	0.621169	0.0208804	5.30456
KEGG_PATHWAY	mmu05215:Prostate cancer	10	0.00904822	0.00465443	FGFR1, ATF4, E2F3, PDGFB, MAP2K1, CREB3L1, IKBKB, CHUK, AKT3, PIK3R1	282	88	7691	3.09921	0.654819	0.0223775	5.79789
KEGG_PATHWAY	mmu04710:Circadian rhythm	6	0.00542893	0.00489074	CSNK1D, BTRC, RORA, ARNTL, SKP1A, FBXW11	282	31	7691	5.27865	0.67301	0.0230189	6.08382
KEGG_PATHWAY	mmu04310:Wnt signaling pathway	13	0.0117627	0.00534211	PRKCA, PLCB3, PLCB4, BTRC, RAC1, CAMK2B, PRKACB, SKP1A, DAAM1, AXIN2, FBXW11, CAMK2A, APC	282	141	7691	2.51454	0.705143	0.0246158	6.62774
KEGG_PATHWAY	mmu04071:Sphingolipid signaling pathway	12	0.0108579	0.00552674	PRKCA, SGPL1, PLCB3, PLCB4, MAP2K1, PPP2CB, RAC1, PPP2R2B, PRKCE, AKT3, PIK3R1, DEGS1	282	124	7691	2.63933	0.717363	0.0249552	6.8494
KEGG_PATHWAY	mmu04270:Vascular smooth muscle contraction	12	0.0108579	0.00660346	PRKCA, PLCB3, PLCB4, ADCY9, MAP2K1, CALM3, GNAS, PRKACB, PPP1CC, PRKCE, PPP1CB, CALM2	282	127	7691	2.57698	0.779218	0.0291849	8.13237
KEGG_PATHWAY	mmu04931:Insulin resistance	11	0.00995304	0.00675798	GFPT1, CREB3L1, IKBKB, PPP1CC, PRKCE, IRS1, INSR, PPP1CB, AKT3, PIK3R1, STAT3	282	110	7691	2.7273	0.786912	0.0292941	8.31515
KEGG_PATHWAY	mmu04152:AMPK signaling pathway	12	0.0108579	0.00699676	RAB2A, RAB8A, TSC1, PPP2CB, RAB11B, RAB14, CREB3L1, PPP2R2B, IRS1, INSR, AKT3, PIK3R1	282	128	7691	2.55685	0.798279	0.0297534	8.59693
KEGG_PATHWAY	mmu05100:Bacterial invasion of epithelial cells	9	0.0081434	0.00734634	DNM3, CDC42, CBLB, CLTB, BCAR1, RAC1, CLTC, DNM1, PIK3R1	282	78	7691	3.14689	0.81384	0.0306527	9.00803
KEGG_PATHWAY	mmu03015:mRNA surveillance pathway	10	0.00904822	0.00820502	PCF11, EIF4A3, PPP2CB, SMG7, PAPOLG, PPP2R2B, PPP1CC, PPP1CB, PNN, SSU72	282	96	7691	2.84094	0.847175	0.0335772	10.0106
KEGG_PATHWAY	mmu04724:Glutamatergic synapse	11	0.00995304	0.00916366	PRKCA, PLCB3, GLUL, PLCB4, SLC38A2, ADCY9, GNB1, GRIK4, GNAS, GNG2, PRKACB	282	115	7691	2.60873	0.877415	0.0367875	11.1179
KEGG_PATHWAY	mmu04068:FoxO signaling pathway	12	0.0108579	0.009756	MAP2K1, GADD45G, SMAD3, BNIP3, IKBKB, IRS1, CCNG2, INSR, CHUK, AKT3, PIK3R1, STAT3	282	134	7691	2.44236	0.893039	0.0384566	11.7957
KEGG_PATHWAY	mmu04340:Hedgehog signaling pathway	5	0.00452411	0.0104017	CSNK1D, BTRC, PRKACB, GLI2, FBXW11	282	24	7691	5.68189	0.907821	0.0402705	12.5293
KEGG_PATHWAY	mmu04670:Leukocyte transendothelial migration	11	0.00995304	0.0108931	PRKCA, CDC42, ARHGAP5, ACTN4, PLCG1, PTK2B, BCAR1, RAC1, ACTN1, RAPGEF3, PIK3R1	282	118	7691	2.5424	0.917689	0.0414429	13.0837
KEGG_PATHWAY	mmu05211:Renal cell carcinoma	8	0.00723857	0.0116455	CUL2, CDC42, PDGFB, MAP2K1, RAC1, RAPGEF1, AKT3, PIK3R1	282	68	7691	3.20859	0.9308	0.0435365	13.9264
KEGG_PATHWAY	mmu04550:Signaling pathways regulating pluripotency of stem cells	12	0.0108579	0.012017	FGFR1, ACVR2B, MAP2K1, SMAD3, LHX5, SMAD1, AXIN2, ZFHX3, AKT3, PIK3R1, STAT3, APC	282	138	7691	2.37157	0.936484	0.0441822	14.3396
KEGG_PATHWAY	mmu05166:HTLV-I infection	19	0.0171916	0.0121225	XPO1, E2F3, KAT2B, PDGFB, TLN2, RAN, MRAS, SMAD3, NFYB, VDAC3, ATF4, ADCY9, ETS2, PRKACB, IKBKB, CHUK, PIK3R1, AKT3, APC	282	276	7691	1.87749	0.938012	0.0438609	14.4567
KEGG_PATHWAY	mmu04932:Non-alcoholic fatty liver disease (NAFLD)	13	0.0117627	0.0122011	CYC1, COX7C, NDUFC2, COX5A, UQCRFS1, IRS1, CDC42, ATF4, RAC1, IKBKB, INSR, AKT3, PIK3R1	282	157	7691	2.25828	0.939127	0.0434554	14.5438
KEGG_PATHWAY	mmu05010:Alzheimer's disease	14	0.0126675	0.0127019	CYC1, COX7C, NDUFC2, COX5A, UQCRFS1, ATP5G3, PLCB3, APP, PLCB4, LRP1, ATP2A2, CALM3, GAPDH, CALM2	282	177	7691	2.15719	0.945774	0.0445191	15.0968
KEGG_PATHWAY	mmu04540:Gap junction	9	0.0081434	0.0129567	PRKCA, PLCB3, PLCB4, ADCY9, CSNK1D, PDGFB, MAP2K1, GNAS, PRKACB	282	86	7691	2.85416	0.948872	0.0447146	15.3769
KEGG_PATHWAY	mmu05016:Huntington's disease	15	0.0135723	0.0134876	CLTB, CYC1, COX7C, NDUFC2, COX5A, CLTC, UQCRFS1, VDAC3, ATP5G3, PLCB3, AP2A2, PLCB4, BBC3, CREB3L1, AP2M1	282	198	7691	2.06614	0.954775	0.0458274	15.9578
KEGG_PATHWAY	mmu04727:GABAergic synapse	9	0.0081434	0.013832	PRKCA, GLUL, GPHN, SLC38A2, ADCY9, GNB1, GNG2, PRKACB, CACNA1B	282	87	7691	2.82135	0.958236	0.046293	16.3326
KEGG_PATHWAY	mmu04120:Ubiquitin mediated proteolysis	12	0.0108579	0.0146576	TRIM37, CUL2, CBLB, MGRN1, UBE3A, BTRC, UBE2G1, UBE2W, SKP1A, BIRC2, FBXW11, UBE2R2	282	142	7691	2.30476	0.965496	0.0483042	17.2249
KEGG_PATHWAY	mmu04520:Adherens junction	8	0.00723857	0.0156519	FGFR1, CDC42, ACTN4, SORBS1, RAC1, SMAD3, ACTN1, INSR	282	72	7691	3.03034	0.97259	0.0507931	18.288
KEGG_PATHWAY	mmu04923:Regulation of lipolysis in adipocytes	7	0.00633375	0.0171588	ADCY9, GNAS, PRKACB, IRS1, INSR, AKT3, PIK3R1	282	57	7691	3.34932	0.980671	0.0548141	19.875
KEGG_PATHWAY	mmu04151:PI3K-Akt signaling pathway	22	0.0199061	0.0174871	PRKCA, FGFR1, MAP2K1, PDGFB, RPS6, IRS1, DDIT4, EIF4B, ATF4, TSC1, LAMA5, GNB1, PPP2CB, RAC1, CREB3L1, GNG2, IKBKB, PPP2R2B, INSR, CHUK, PIK3R1, AKT3	282	351	7691	1.70942	0.982089	0.0550776	20.217
KEGG_PATHWAY	mmu04370:VEGF signaling pathway	7	0.00633375	0.0216312	PRKCA, CDC42, PLCG1, MAP2K1, RAC1, AKT3, PIK3R1	282	60	7691	3.18186	0.993167	0.0669072	24.4197
KEGG_PATHWAY	mmu04726:Serotonergic synapse	11	0.00995304	0.0224052	PRKCA, PLCB3, APP, PLCB4, MAP2K1, GNB1, GNAS, GNG2, RAPGEF3, PRKACB, CACNA1B	282	132	7691	2.27275	0.994295	0.0683274	25.1816
KEGG_PATHWAY	mmu04810:Regulation of actin cytoskeleton	15	0.0135723	0.0237984	FGFR1, MAP2K1, PDGFB, ACTN4, LIMK1, BCAR1, MRAS, ACTN1, PPP1CC, PPP1CB, NCKAP1, CDC42, RAC1, PIK3R1, APC	282	213	7691	1.92064	0.995879	0.0715245	26.5352
KEGG_PATHWAY	mmu05146:Amoebiasis	10	0.00904822	0.0270519	PRKCA, GNAL, PLCB3, PLCB4, ACTN4, LAMA5, ACTN1, GNAS, PRKACB, PIK3R1	282	117	7691	2.33103	0.998075	0.07999	29.609
KEGG_PATHWAY	mmu00020:Citrate cycle (TCA cycle)	5	0.00452411	0.0280479	SUCLG2, SUCLG1, DLD, IDH2, PDHB	282	32	7691	4.26141	0.998476	0.0818058	30.5259
KEGG_PATHWAY	mmu05222:Small cell lung cancer	8	0.00723857	0.0333681	MAX, E2F3, LAMA5, IKBKB, BIRC2, CHUK, AKT3, PIK3R1	282	84	7691	2.59743	0.999564	0.0956061	35.2403
KEGG_PATHWAY	mmu04723:Retrograde endocannabinoid signaling	9	0.0081434	0.0343089	PRKCA, PLCB3, DAGLA, PLCB4, ADCY9, GNB1, GNG2, PRKACB, CACNA1B	282	103	7691	2.38308	0.999651	0.097014	36.0426
KEGG_PATHWAY	mmu04930:Type II diabetes mellitus	6	0.00542893	0.0348636	IKBKB, PRKCE, IRS1, INSR, PIK3R1, CACNA1B	282	50	7691	3.27277	0.999694	0.0973451	36.5114
KEGG_PATHWAY	mmu04012:ErbB signaling pathway	8	0.00723857	0.0393016	PRKCA, CBLB, PLCG1, MAP2K1, CAMK2B, CAMK2A, AKT3, PIK3R1	282	87	7691	2.50787	0.999893	0.107983	40.1491
KEGG_PATHWAY	mmu04010:MAPK signaling pathway	16	0.0144771	0.0411804	PRKCA, FGFR1, MAP2K1, PDGFB, MRAS, CDC42, MAX, ATF4, NTRK2, GADD45G, RAC1, PRKACB, IKBKB, AKT3, CHUK, CACNA1B	282	251	7691	1.73852	0.999931	0.111632	41.6305
KEGG_PATHWAY	mmu05203:Viral carcinogenesis	15	0.0135723	0.0432216	KAT2B, ACTN4, UBE3A, ACTN1, VDAC3, STAT3, HDAC5, CDC42, ATF4, DDX3X, GTF2A2, RAC1, CREB3L1, PRKACB, PIK3R1	282	231	7691	1.77098	0.999958	0.115605	43.2015
KEGG_PATHWAY	mmu04668:TNF signaling pathway	9	0.0081434	0.0455897	ATF4, MAP2K1, PGAM5, CREB3L1, IKBKB, BIRC2, CHUK, AKT3, PIK3R1	282	109	7691	2.2519	0.999976	0.120304	44.9753
KEGG_PATHWAY	mmu05220:Chronic myeloid leukemia	7	0.00633375	0.0471746	CBLB, E2F3, MAP2K1, IKBKB, CHUK, AKT3, PIK3R1	282	72	7691	2.65155	0.999984	0.122926	46.1337
KEGG_PATHWAY	mmu04611:Platelet activation	10	0.00904822	0.0501102	PLCB3, PLCB4, ADCY9, TLN2, GNAS, PRKACB, PPP1CC, PPP1CB, AKT3, PIK3R1	282	131	7691	2.08191	0.999992	0.128812	48.2202
KEGG_PATHWAY	mmu05223:Non-small cell lung cancer	6	0.00542893	0.0528047	PRKCA, E2F3, PLCG1, MAP2K1, AKT3, PIK3R1	282	56	7691	2.92211	0.999996	0.133961	50.0695
KEGG_PATHWAY	mmu05221:Acute myeloid leukemia	6	0.00542893	0.0528047	MAP2K1, IKBKB, CHUK, AKT3, PIK3R1, STAT3	282	56	7691	2.92211	0.999996	0.133961	50.0695
KEGG_PATHWAY	mmu04960:Aldosterone-regulated sodium reabsorption	5	0.00452411	0.0569446	PRKCA, ATP1A3, IRS1, INSR, PIK3R1	282	40	7691	3.40913	0.999998	0.142429	52.7924
KEGG_PATHWAY	mmu04260:Cardiac muscle contraction	7	0.00633375	0.0617294	CYC1, ATP1A3, COX7C, RYR2, COX5A, UQCRFS1, TPM3	282	77	7691	2.47937	1	0.152178	55.7687
KEGG_PATHWAY	mmu04730:Long-term depression	6	0.00542893	0.0711933	PRKCA, PLCB3, PLCB4, MAP2K1, PPP2CB, GNAS	282	61	7691	2.6826	1	0.172379	61.1525
KEGG_PATHWAY	mmu04380:Osteoclast differentiation	9	0.0081434	0.0897405	CYLD, MAP2K1, RAC1, STAT1, IKBKB, CHUK, AKT3, PIK3R1, STAT2	282	126	7691	1.94807	1	0.211953	69.9938
KEGG_PATHWAY	mmu04350:TGF-beta signaling pathway	7	0.00633375	0.0899702	ACVR2B, SMAD7, ZFYVE9, PPP2CB, SMAD3, SMAD1, SKP1A	282	85	7691	2.24602	1	0.210387	70.0906
KEGG_PATHWAY	mmu03013:RNA transport	11	0.00995304	0.0928979	EIF4B, EIF4G1, XPO1, EEF1A1, EIF4A3, POM121, RAN, EIF4A1, THOC7, RANBP2, PNN	282	170	7691	1.76473	1	0.214654	71.2994
KEGG_PATHWAY	mmu05012:Parkinson's disease	10	0.00904822	0.0949252	GNAL, UBE2G1, CYC1, NDUFC2, COX7C, PRKACB, COX5A, UQCRFS1, ATP5G3, VDAC3	282	149	7691	1.83041	1	0.216918	72.1098
