## Supplementary material for "Brain histone beta-hydroxy-butyrylation couples metabolism with gene expression": Dataset S10

### Sheet: Foglio1
Common bhb promoters between liver and brain : KEGG
Category	Term	Count	%	PValue	Genes	List Total	Pop Hits	Pop Total	Fold Enrichment	Bonferroni	Benjamini	FDR
KEGG_PATHWAY	mmu05202:Transcriptional misregulation in cancer	11	0.0157239	0.0032177	SS18, IGF1R, CEBPB, PDGFA, BMP2K, HIST2H3C1, BCL6, BCL2L1, NR4A3, ETV6, ETV5	169	165	7691	3.03393	0.491762	0.491762	3.99003
KEGG_PATHWAY	mmu04068:FoxO signaling pathway	9	0.012865	0.00889726	IGF1R, IRS2, SGK1, EP300, ATG12, PLK2, BCL6, FOXO3, AKT2	169	134	7691	3.05657	0.846919	0.608744	10.677
KEGG_PATHWAY	mmu04350:TGF-beta signaling pathway	6	0.0085767	0.0379224	ACVR1B, EP300, SMAD7, SMAD5, BMPR2, CUL1	169	85	7691	3.21239	0.999702	0.933211	38.6414
KEGG_PATHWAY	mmu05152:Tuberculosis	9	0.012865	0.0388863	ATP6V0C, EP300, CEBPB, MYD88, SPHK2, NFYC, H2-DMA, RFXAP, AKT2	169	176	7691	2.32716	0.999759	0.875355	39.4136
KEGG_PATHWAY	mmu03050:Proteasome	4	0.0057178	0.0746014	PSMC2, PSMC1, POMP, PSMA7	169	45	7691	4.04523	1	0.961469	62.4511
KEGG_PATHWAY	mmu04668:TNF signaling pathway	6	0.0085767	0.0898326	CFLAR, CEBPB, CSF1, TNFAIP3, TAB2, AKT2	169	109	7691	2.50508	1	0.962911	69.5536
KEGG_PATHWAY	mmu04114:Oocyte meiosis	6	0.0085767	0.0980734	ANAPC2, IGF1R, YWHAZ, CPEB2, CPEB3, CUL1	169	112	7691	2.43798	1	0.9548	72.8587
