## Supplementary material for "Brain histone beta-hydroxy-butyrylation couples metabolism with gene expression": Dataset S12

### Sheet: Foglio1
(a) Genes UP in FASTING : KEGG
Category	Term	Count	%	PValue	Genes	List Total	Pop Hits	Pop Total	Fold Enrichment	Bonferroni	Benjamini	FDR
KEGG_PATHWAY	mmu04710:Circadian rhythm	4	0.008841537543378793	0.012665823416697721	CRY2, PER1, BHLHE40, CRY1	123	31	7691	8.06819	0.922857	1	1
KEGG_PATHWAY	mmu05202:Transcriptional misregulation in cancer	8	0.017683075086757587	0.01571686383405621	CEBPA, PLAT, CDKN1A, LDB1, BCL6, ZBTB16, AFF1, IGFBP3	123	165	7691	3.03168	0.958588	1	1
KEGG_PATHWAY	mmu05200:Pathways in cancer	13	0.02873499701598108	0.022433844601111398	CEBPA, WNT10B, FGFR3, NFKBIA, ZBTB16, DAPK1, CCDC6, WNT4, CDKN1A, ADCY9, PLEKHG5, SLC2A1, FAS	123	395	7691	2.0579	0.989544	1	1
KEGG_PATHWAY	mmu04726:Serotonergic synapse	6	0.01326230631506819	0.058394319119730205	DDC, CYP2D22, CYP2J9, ALOX12B, PLA2G4E, HTR5B	123	132	7691	2.8422	0.999994	1	1
KEGG_PATHWAY	mmu00592:alpha-Linolenic acid metabolism	3	0.006631153157534095	0.05906325907914694	PLA2G3, PLA2G4E, ACOX3	123	25	7691	7.50341	0.999995	1	1
KEGG_PATHWAY	mmu04921:Oxytocin signaling pathway	6	0.01326230631506819	0.08970845550766984	CDKN1A, CAMK1G, ADCY9, EEF2K, PLA2G4E, CAMKK1	123	150	7691	2.50114	1	1	1
KEGG_PATHWAY	mmu04115:p53 signaling pathway	4	0.008841537543378793	0.08992365104818566	CDKN1A, FAS, IGFBP3, SESN1	123	67	7691	3.73304	1	1	1
KEGG_PATHWAY	mmu00460:Cyanoamino acid metabolism	2	0.004420768771689397	0.09150926178138262	SHMT1, GGT7	123	6	7691	20.8428	1	1	1
(b) Genes DOWN in FASTING : KEGG
Category	Term	Count	%	PValue	Genes	List Total	Pop Hits	Pop Total	Fold Enrichment	Bonferroni	Benjamini	FDR
KEGG_PATHWAY	mmu00100:Steroid biosynthesis	5	0.005980145915560339	0.0019237822353802398	MSMO1, SQLE, DHCR7, NSDHL, DHCR24	225	19	7691	8.99532	0.367643	0.426321	0.426321
KEGG_PATHWAY	mmu04141:Protein processing in endoplasmic reticulum	13	0.015548379380456882	0.0035825315079792705	HSPH1, HSP90B1, CRYAB, XBP1, ATF6B, DAD1, PDIA6, DNAJB2, PDIA4, CALR, HSPA8, BCAP31, SEC61A2	225	168	7691	2.64505	0.574365	0.426321	0.426321
KEGG_PATHWAY	mmu01100:Metabolic pathways	52	0.06219351752182753	0.008417087179527464	PTGES3, NT5C3B, HEXA, ANPEP, ACSS2, PMVK, PNP, ST3GAL1, FAHD1, ST3GAL4, ENOPH1, IMPDH1, DHCR24, AGPAT1, C1GALT1C1, GATM, UGT8A, QDPR, PIGU, NME6, LAP3, SQLE, PLA2G7, UGP2, PRPS2, ALPL, ME1, GCNT4, PYCRL, ALDH18A1, PNP2, HMGCS1, CEPT1, DHCR7, HK3, DAD1, GALNT18, AGK, NSDHL, MSMO1, B3GALT1, EPHX2, POLR3GL, AMPD3, TST, CSGALNACT1, RPE, UCKL1, GAMT, IDI1, SMPD4, PLA2G4B	225	1269	7691	1.40069	0.866245	0.574487	0.574487
KEGG_PATHWAY	mmu01130:Biosynthesis of antibiotics	14	0.01674440856356895	0.009655245406096791	PYCRL, MSMO1, HMGCS1, ACSS2, AMPD3, NME6, RPE, SQLE, HK3, PLA2G7, IDI1, UGP2, PRPS2, NSDHL	225	214	7691	2.23622	0.900651	0.574487	0.574487
KEGG_PATHWAY	mmu04360:Axon guidance	10	0.011960291831120679	0.012805942760732101	PAK7, PLXNA3, SEMA3E, NTNG2, L1CAM, SEMA3A, ROBO3, CXCL12, SLIT2, EPHB1	225	129	7691	2.64978	0.953463	0.606631	0.606631
KEGG_PATHWAY	mmu00230:Purine metabolism	12	0.014352350197344816	0.01529320721331011	PDE7B, NT5C3B, ADCY8, PNP2, NUDT5, PDE8B, POLR3GL, PNP, IMPDH1, AMPD3, PRPS2, NME6	225	179	7691	2.29155	0.97447	0.606631	0.606631
KEGG_PATHWAY	mmu04080:Neuroactive ligand-receptor interaction	16	0.019136466929793088	0.019155943745806932	GPR83, GABRG2, GABRA2, CCKBR, THRB, GRM1, CRHR1, P2RY13, EDNRB, HRH1, GRM3, S1PR1, CHRM3, SSTR1, GRIN2C, MAS1	225	285	7691	1.919	0.989982	0.651302	0.651302
KEGG_PATHWAY	mmu04611:Platelet activation	9	0.010764262648008612	0.03713015625406378	P2RY12, ADCY8, COL27A1, FCER1G, MAPK11, COL1A1, COL11A2, PLA2G4B, AKT2	225	131	7691	2.3484	0.999877	1	1
KEGG_PATHWAY	mmu00512:Mucin type O-Glycan biosynthesis	4	0.004784116732448272	0.046765265061280974	ST3GAL1, GCNT4, C1GALT1C1, GALNT18	225	28	7691	4.88317	0.999989	1	1
KEGG_PATHWAY	mmu00330:Arginine and proline metabolism	5	0.005980145915560339	0.05354004405897872	LAP3, PYCRL, ALDH18A1, GATM, GAMT	225	49	7691	3.48798	0.999998	1	1
KEGG_PATHWAY	mmu05032:Morphine addiction	7	0.008372204281784475	0.05357795379152177	GABRG2, GABRA2, PDE7B, ADCY8, PDE8B, GRK5, GNG5	225	93	7691	2.57286	0.999998	1	1
KEGG_PATHWAY	mmu04066:HIF-1 signaling pathway	7	0.008372204281784475	0.07668761314556237	PDK1, EIF4EBP1, HK3, VEGFA, TEK, TRF, AKT2	225	102	7691	2.34584	1	1	1
KEGG_PATHWAY	mmu04068:FoxO signaling pathway	8	0.009568233464896544	0.09587032649624389	CCND1, S1PR1, ATG12, NLK, SETD7, MAPK11, GRM1, AKT2	225	134	7691	2.04073	1	1	1
