## Supplementary material for "Brain histone beta-hydroxy-butyrylation couples metabolism with gene expression": Dataset S14

### Sheet: Foglio1
KEGG analysis of differentially betahydroxybutyrilated Promoters of genes UP in FASTING (p<0.05)
Category	Term	Count	%	PValue	Genes	List Total	Pop Hits	Pop Total	Fold Enrichment	Bonferroni	Benjamini	FDR
KEGG_PATHWAY	mmu04068:FoxO signaling pathway	4	3.10078	0.0340709	BCL6, PLK2, IRS2, SGK1	42	134	7691	5.46624	0.962864	1	1
GO BP analysis of differentially betahydroxybutyrilated Promoters of genes UP in FASTING (p<0.05)
Category	Term	Count	%	PValue	Genes	List Total	Pop Hits	Pop Total	Fold Enrichment	Bonferroni	Benjamini	FDR
GOTERM_BP_DIRECT	GO:0006351~transcription, DNA-templated	30	23.2558	1.22019e-06	KDM5A, CSRNP1, HIF3A, NR3C2, NRIP1, LPXN, E2F3, MEF2D, SPEN, BRD2, KDM2A, CBX4, SETD1B, TRP73, SOX11, INO80, TRERF1, USF1, MED13L, NCOR2, DRAP1, MN1, ILF3, BCL6, AEBP2, CREBRF, ZFP131, ZFP592, PAF1, JDP2	109	1885	18082	2.64016	0.000764767	0.000671414	0.000669272
GOTERM_BP_DIRECT	GO:0006355~regulation of transcription, DNA-templated	33	25.5814	2.14167e-06	KDM5A, CSRNP1, ZMYND8, HIF3A, ACVR1B, CELSR2, NR3C2, RPS6KA4, NRIP1, LPXN, E2F3, MEF2D, SPEN, BRD2, KDM2A, CBX4, SETD1B, TRP73, SOX11, TRERF1, USF1, MED13L, NCOR2, DRAP1, MN1, ILF3, BCL6, AEBP2, CREBRF, ZFP131, ZFP592, PAF1, JDP2	109	2279	18082	2.40209	0.00134193	0.000671414	0.000669272
GOTERM_BP_DIRECT	GO:0006468~protein phosphorylation	14	10.8527	3.92013e-05	CDKL3, LTK, DYRK2, KSR1, DAPK1, PLK2, DYRK1A, CDC42BPB, ACVR1B, RPS6KA4, ILF3, NUAK1, SGK1, MAPK4	109	576	18082	4.03205	0.0242801	0.00819307	0.00816693
GOTERM_BP_DIRECT	GO:0000122~negative regulation of transcription from RNA polymerase II promoter	14	10.8527	0.000404087	KDM5A, SPEN, CBX4, TRP73, SOX11, NCOR2, DRAP1, AEBP2, BCL6, NRIP1, CREBRF, PAF1, CPEB3, JDP2	109	729	18082	3.18581	0.223854	0.0633407	0.0631387
GOTERM_BP_DIRECT	GO:0035556~intracellular signal transduction	10	7.75194	0.000659129	RPS6KA4, SOCS2, TIAM1, NUAK1, KSR1, NRG3, DAPK1, CDC42BPB, SGK1, TNS2	109	400	18082	4.14725	0.338609	0.0826548	0.0823912
GOTERM_BP_DIRECT	GO:0016310~phosphorylation	12	9.30233	0.00107914	RPS6KA4, CDKL3, NUAK1, LTK, DYRK2, DAPK1, PLK2, DYRK1A, CDC42BPB, ACVR1B, SGK1, MAPK4	109	612	18082	3.25274	0.491853	0.0973134	0.097003
GOTERM_BP_DIRECT	GO:0016569~covalent chromatin modification	8	6.20155	0.00108643	KDM5A, BRD2, USP49, KDM2A, AEBP2, CBX4, SETD1B, TET2	109	266	18082	4.98917	0.494175	0.0973134	0.097003
GOTERM_BP_DIRECT	GO:0006915~apoptotic process	10	7.75194	0.00712009	TIAM1, CSRNP1, DYRK2, UNC5A, DAPK1, CUL1, TRP73, HIF3A, SGK1, MEF2D	109	570	18082	2.91035	0.98867	0.52962	0.52793
GOTERM_BP_DIRECT	GO:0045893~positive regulation of transcription, DNA-templated	10	7.75194	0.0076022	KDM5A, SPEN, ILF3, BRPF1, TRP73, E2F3, SOX11, MEF2D, TRERF1, USF1	109	576	18082	2.88003	0.991644	0.52962	0.52793
GOTERM_BP_DIRECT	GO:1900248~negative regulation of cytoplasmic translational elongation	2	1.55039	0.0119102	CPEB3, CPEB2	109	2	18082	165.89	0.999454	0.736358	0.734009
GOTERM_BP_DIRECT	GO:0051225~spindle assembly	3	2.32558	0.0129186	GOLGA2, INO80, HAUS1	109	29	18082	17.161	0.999712	0.736358	0.734009
GOTERM_BP_DIRECT	GO:0000060~protein import into nucleus, translocation	3	2.32558	0.0156003	CEP57, GCKR, BCL6	109	32	18082	15.5522	0.999948	0.759826	0.757402
GOTERM_BP_DIRECT	GO:0032869~cellular response to insulin stimulus	4	3.10078	0.015754	IRS2, SGK1, CPEB2, USF1	109	88	18082	7.54045	0.999953	0.759826	0.757402
GOTERM_BP_DIRECT	GO:0033326~cerebrospinal fluid secretion	2	1.55039	0.0236799	TRP73, CELSR2	109	4	18082	82.945	1	1	0.998403
GOTERM_BP_DIRECT	GO:0090312~positive regulation of protein deacetylation	2	1.55039	0.0295126	NCOR2, DYRK1A	109	5	18082	66.356	1	1	0.998403
GOTERM_BP_DIRECT	GO:0007049~cell cycle	9	6.97674	0.0307364	GOLGA2, RABGAP1, TET2, TRP73, E2F3, NCAPD3, INO80, MAPK4, HAUS1	109	614	18082	2.43161	1	1	0.998403
GOTERM_BP_DIRECT	GO:0006357~regulation of transcription from RNA polymerase II promoter	7	5.42636	0.031827	BRD2, BCL6, NRIP1, ZFP131, TRERF1, JDP2, MED13L	109	397	18082	2.92501	1	1	0.998403
GOTERM_BP_DIRECT	GO:0045944~positive regulation of transcription from RNA polymerase II promoter	12	9.30233	0.035377	RPS6KA4, CSRNP1, NRIP1, TET2, TRP73, PAF1, SOX11, HIF3A, INO80, ACVR1B, MEF2D, USF1	109	995	18082	2.00068	1	1	0.998403
GOTERM_BP_DIRECT	GO:0001822~kidney development	4	3.10078	0.0429778	TET2, TRP73, SOX11, TNS2	109	130	18082	5.1043	1	1	0.998403
GOTERM_BP_DIRECT	GO:0045732~positive regulation of protein catabolic process	3	2.32558	0.0499984	CUL4A, PLK2, CREBRF	109	60	18082	8.2945	1	1	0.998403
GOTERM_BP_DIRECT	GO:0060563~neuroepithelial cell differentiation	2	1.55039	0.0524999	KDM2A, SOX11	109	9	18082	36.8644	1	1	0.998403
GOTERM_BP_DIRECT	GO:0017148~negative regulation of translation	3	2.32558	0.0673206	ILF3, DAPK1, CPEB3	109	71	18082	7.00943	1	1	0.998403
GOTERM_BP_DIRECT	GO:0060213~positive regulation of nuclear-transcribed mRNA poly(A) tail shortening	2	1.55039	0.0693857	TNRC6C, CPEB3	109	12	18082	27.6483	1	1	0.998403
GOTERM_BP_DIRECT	GO:0007286~spermatid development	4	3.10078	0.0709567	CEP57, ODF2, HSPA2, TDRD5	109	160	18082	4.14725	1	1	0.998403
GOTERM_BP_DIRECT	GO:0031065~positive regulation of histone deacetylation	2	1.55039	0.0749477	BCL6, JDP2	109	13	18082	25.5215	1	1	0.998403
GOTERM_BP_DIRECT	GO:1900153~positive regulation of nuclear-transcribed mRNA catabolic process, deadenylation-dependent decay	2	1.55039	0.0859732	TNRC6C, CPEB3	109	15	18082	22.1187	1	1	0.998403
GOTERM_BP_DIRECT	GO:0045725~positive regulation of glycogen biosynthetic process	2	1.55039	0.0859732	DYRK2, IRS2	109	15	18082	22.1187	1	1	0.998403
GOTERM_BP_DIRECT	GO:0001706~endoderm formation	2	1.55039	0.091437	TNRC6C, DUSP5	109	16	18082	20.7362	1	1	0.998403
GOTERM_BP_DIRECT	GO:0001953~negative regulation of cell-matrix adhesion	2	1.55039	0.091437	ACER2, BCL6	109	16	18082	20.7362	1	1	0.998403
GOTERM_BP_DIRECT	GO:0060292~long term synaptic depression	2	1.55039	0.0968685	SLC24A2, PLK2	109	17	18082	19.5165	1	1	0.998403

### Sheet: Foglio2
KEGG analysis of differentially betahydroxybutyrilated Promoters of genes UP in FASTING (all)
Category	Term	Count	%	PValue	Genes	List Total	Pop Hits	Pop Total	Fold Enrichment	Bonferroni	Benjamini	FDR
KEGG_PATHWAY	mmu05202:Transcriptional misregulation in cancer	10	1.99601	0.0060101	CDK9, CEBPB, NR4A3, BCL6, CCNT1, EWSR1, BMP2K, PDGFA, ETV5, BCL2L1	156	165	7691	2.98796	0.668182	1	1
KEGG_PATHWAY	mmu04068:FoxO signaling pathway	7	1.39721	0.0532899	CDKN2D, BCL6, PLK2, EP300, IRS2, FOXO3, SGK1	156	134	7691	2.57544	0.999956	1	1
KEGG_PATHWAY	mmu03420:Nucleotide excision repair	4	0.798403	0.0583263	CUL4A, RFC3, ERCC4, GTF2H1	156	44	7691	4.48193	0.999983	1	1
KEGG_PATHWAY	mmu03050:Proteasome	4	0.798403	0.0616029	PSME2B, PSMC1, PSMC2, PSMA7	156	45	7691	4.38234	0.999991	1	1
KEGG_PATHWAY	mmu01230:Biosynthesis of amino acids	5	0.998004	0.0667913	MAT2A, PSAT1, ENO1B, ACO2, ENO3	156	76	7691	3.24351	0.999997	1	1
KEGG_PATHWAY	mmu04612:Antigen processing and presentation	5	0.998004	0.0831903	PSME2B, H2-DMA, NFYC, RFXAP, HSPA2	156	82	7691	3.00618	1	1	1
KEGG_PATHWAY	mmu01200:Carbon metabolism	6	1.1976	0.0846651	PSAT1, ENO1B, ME3, ACO2, PGLS, ENO3	156	116	7691	2.55007	1	1	1
KEGG_PATHWAY	mmu00310:Lysine degradation	4	0.798403	0.0868204	KMT2E, KMT2D, PHYKPL, SETD1B	156	52	7691	3.79241	1	1	1
GO BP analysis of differentially betahydroxybutyrilated Promoters of genes UP in FASTING (all)
Category	Term	Count	%	PValue	Genes	List Total	Pop Hits	Pop Total	Fold Enrichment	Bonferroni	Benjamini	FDR
GOTERM_BP_DIRECT	GO:0006351~transcription, DNA-templated	98	19.5609	5.71695e-16	ZFP326, CCNK, CCNT1, TRRAP, GABPB1, RBPJ, RRP8, IKZF5, NR3C2, CPNE1, EP300, CCNL1, MEF2A, KDM2A, TRP73, SOX11, SUPT7L, FOXP1, ILF3, EWSR1, TBPL1, KMT2E, KMT2D, ZFP467, ZFP629, FOXO3, MBTD1, SBNO2, SAFB2, LPXN, CAMTA2, ZBTB7A, BCL9L, HEXIM2, CBX4, CBX3, SETD1B, INO80, TRERF1, SMAD5, MED13L, FOSL2, CDK9, DRAP1, NR4A1, CDK8, NR4A3, BCL6, SP4, TADA3, SP3, CREBRF, PAF1, ZFP592, RCOR3, ZSCAN2, KDM5A, D…	398	1885	18082	2.36199	9.9809e-13	1.02791e-12	1.02505e-12
GOTERM_BP_DIRECT	GO:0006355~regulation of transcription, DNA-templated	107	21.3573	1.54348e-14	ZFP326, CCNK, CCNT1, TRRAP, ZMYND8, GABPB1, RBPJ, CELSR2, RRP8, IKZF5, NR3C2, RPS6KA4, CPNE1, EP300, CCNL1, MEF2A, KDM2A, TRP73, SOX11, SUPT7L, FOXP1, ILF3, EWSR1, TBPL1, KMT2E, KMT2D, ZFP467, ZFP629, FOXO3, CDKN2AIP, MBTD1, SBNO2, SAFB2, LPXN, CAMTA2, ZBTB7A, BCL9L, HEXIM2, CBX4, CBX3, SETD1B, REX2, TRERF1, SMAD5, MED13L, FOSL2, CDK9, DRAP1, NR4A1, CDK8, NR4A3, BCL6, SP4, TADA3, SP3, CREBRF, PAF…	398	2279	18082	2.13306	2.77469e-11	1.38759e-11	1.38373e-11
GOTERM_BP_DIRECT	GO:0045893~positive regulation of transcription, DNA-templated	38	7.58483	5.58861e-09	KMT2E, ZFP326, KDM5A, CEBPB, SMARCD3, RBPJ, FOXM1, FOXO3, RAI1, EP300, E2F3, MEF2D, RNF111, MEF2A, SPEN, TBP, BRPF1, PTCH1, CNBP, NFYC, SMARCA5, TRP73, SOX11, ARID1A, TRERF1, USF1, ETV5, FOSL2, FOXP1, MLLT11, NR4A1, ILF3, NR4A3, RFXAP, SP3, TADA3, SNAI1, WAC	398	576	18082	2.99726	1.00483e-05	3.34944e-06	3.34013e-06
GOTERM_BP_DIRECT	GO:0045944~positive regulation of transcription from RNA polymerase II promoter	51	10.1796	3.86349e-08	CSRNP1, CCNK, CCNT1, HIF3A, HMGB1, FOXM1, GABPB1, RBPJ, RPS6KA4, NAMPT, EP300, CCNL1, ARID2, MEF2A, NCOA2, ZBTB38, TRP73, TET2, SOX11, ETV5, FOXP1, RBMXL1, SUPT5, KMT2D, ZFP467, CEBPB, HDAC3, NR2C2, FOXO3, ACVR1B, MLLT6, RAI1, SBNO2, NRIP1, CAMTA2, ZFP382, MEF2D, BCL9L, EGLN1, CNBP, NFYC, GTF2H1, INO80, SMAD5, USF1, FOSL2, CDK9, NR4A1, NR4A3, SP3, PAF1	398	995	18082	2.32868	6.94631e-05	1.73664e-05	1.73181e-05
GOTERM_BP_DIRECT	GO:0016569~covalent chromatin modification	22	4.39122	4.65251e-07	KMT2E, KDM5A, PRMT6, BRD2, SMARCD1, KMT2D, USP49, HDAC3, SMARCD3, KDM2A, CBX4, CBX3, TRRAP, SETD1B, SMARCA5, TET2, ARID1A, RRP8, MBTD1, AEBP2, WAC, ZMYND11	398	266	18082	3.75755	0.000836171	0.000167304	0.000166839
GOTERM_BP_DIRECT	GO:0000122~negative regulation of transcription from RNA polymerase II promoter	38	7.58483	2.05362e-06	KDM5A, HDAC3, WWC2, RBPJ, FOXM1, FOXO3, CUX1, NRIP2, NRIP1, EP300, ZFP382, ZBTB7A, MEF2A, PRMT6, SPEN, HEXIM2, NCOA2, UBE2I, CBX4, PTCH1, TRP73, SOX11, ARID1A, DUSP26, FOXP1, NCOR2, DRAP1, NR4A3, BCL6, AEBP2, SUPT5, SNAI1, CREBRF, PAF1, ZMYND11, RCOR3, CPEB3, JDP2	398	729	18082	2.36821	0.0036856	0.000615401	0.000613689
GOTERM_BP_DIRECT	GO:0006974~cellular response to DNA damage stimulus	24	4.79042	5.93e-05	PRMT6, GEN1, CCNK, ZBTB38, XRCC3, TRP73, LIG4, GTF2H1, INO80, FOXM1, CDKN2AIP, CUL4A, CDK9, NUAK1, CHAF1A, BOD1L, BCL6, ERCC4, WAC, RAD17, RBBP6, POLK, SGK1, MUTYH	398	420	18082	2.59612	0.101137	0.0152316	0.0151893
GOTERM_BP_DIRECT	GO:0032922~circadian regulation of gene expression	8	1.59681	0.000366668	KDM5A, RAI1, NCOA2, MTA1, HDAC3, NRIP1, NAMPT, CARTPT	398	61	18082	5.95832	0.482834	0.0824087	0.0821796
GOTERM_BP_DIRECT	GO:0006281~DNA repair	18	3.59281	0.000703942	PRMT6, GEN1, TRRAP, XRCC3, LIG4, GTF2H1, INO80, FOXM1, CUL4A, CDK9, CHAF1A, BOD1L, POLG2, ERCC4, RAD17, POLK, RAD9B, MUTYH	398	318	18082	2.57163	0.71808	0.140632	0.140241
GOTERM_BP_DIRECT	GO:0030183~B cell differentiation	8	1.59681	0.00201051	GM13288, GM13277, GM13276, BCL6, SP3, EP300, RBPJ, GM13285	398	81	18082	4.48713	0.973178	0.334186	0.333257
GOTERM_BP_DIRECT	GO:0006468~protein phosphorylation	25	4.99002	0.00214899	LTK, DYRK2, CCNT1, ACVR1B, RPS6KA4, NUAK1, STK33, MAPK4, CDKL3, NTRK2, KSR1, DAPK1, NEK5, PLK2, DYRK1A, CDC42BPB, KSR2, SMAD5, ICK, CDK9, CDK8, ILF3, PDIK1L, BMP2K, SGK1	398	576	18082	1.97188	0.979101	0.334186	0.333257
GOTERM_BP_DIRECT	GO:0045892~negative regulation of transcription, DNA-templated	25	4.99002	0.00223039	CEBPB, HDAC3, ZFP703, CBY1, RBPJ, FOXM1, SBNO2, ZFP382, ZBTB7A, PRMT6, SPEN, HEXIM2, DUSP5, NCOA2, UBE2I, CBX4, CBX3, PTCH1, ZBTB38, FOXP1, NCOR2, ILF3, BCL6, SP3, SNAI1	398	579	18082	1.96166	0.981952	0.334186	0.333257
GOTERM_BP_DIRECT	GO:0006357~regulation of transcription from RNA polymerase II promoter	19	3.79242	0.0030402	BRD2, FOXO3, RBPJ, TRERF1, ETV5, WDR77, MED13L, FOSL2, RAI1, BCL6, SP4, SUPT5, NRIP1, TADA3, SNAI1, SAFB2, ZFP131, CAMTA2, JDP2	398	397	18082	2.17434	0.995808	0.410088	0.408948
GOTERM_BP_DIRECT	GO:0006337~nucleosome disassembly	4	0.798403	0.00319312	SMARCD1, SMARCD3, ARID1A, ARID2	398	14	18082	12.9806	0.996819	0.410088	0.408948
GOTERM_BP_DIRECT	GO:0045444~fat cell differentiation	7	1.39721	0.00779906	NR4A1, CEBPB, NR4A3, CBY1, EP300, SDF4, METRNL	398	79	18082	4.02563	0.999999	0.88071	0.878261
GOTERM_BP_DIRECT	GO:0000079~regulation of cyclin-dependent protein serine/threonine kinase activity	4	0.798403	0.00783724	CDKN2D, CCNL1, CNPPD1, GTPBP4	398	19	18082	9.56467	0.999999	0.88071	0.878261
GOTERM_BP_DIRECT	GO:0007623~circadian rhythm	8	1.59681	0.00977176	NTRK2, NCOA2, HDAC3, MAT2A, KCNMA1, NAMPT, DYRK1A, EP300	398	108	18082	3.36535	1	1	0.997774
GOTERM_BP_DIRECT	GO:0009409~response to cold	5	0.998004	0.0112163	ACADVL, ACADL, ATP2B1, HSPA2, METRNL	398	40	18082	5.67902	1	1	0.997774
GOTERM_BP_DIRECT	GO:1900364~negative regulation of mRNA polyadenylation	3	0.598802	0.0123344	CDK9, CCNT1, SUPT5	398	8	18082	17.0371	1	1	0.997774
GOTERM_BP_DIRECT	GO:0001701~in utero embryonic development	14	2.79441	0.0153134	KMT2D, CCNK, KDM2A, PTCH1, ENO1B, LIG4, ACVR1B, FOXP1, CUL4A, NCOR2, POLG2, SP3, RBBP6, BCL2L1	398	299	18082	2.12726	1	1	0.997774
GOTERM_BP_DIRECT	GO:1901409~positive regulation of phosphorylation of RNA polymerase II C-terminal domain	3	0.598802	0.01563	CCNK, CCNT1, CCNL1	398	9	18082	15.1441	1	1	0.997774
GOTERM_BP_DIRECT	GO:0016310~phosphorylation	23	4.59082	0.0166428	NTRK2, CDKL3, LTK, DYRK2, DAPK1, NEK5, PLK2, DYRK1A, CDC42BPB, KSR2, ACVR1B, RPS6KA4, CDK9, ICK, CDK8, STK33, NUAK1, PDIK1L, BMP2K, SGK1, RBKS, MAPK4, GNE	398	612	18082	1.70742	1	1	0.997774
GOTERM_BP_DIRECT	GO:0007049~cell cycle	23	4.59082	0.0171311	CDKN2D, KMT2E, CCNK, USP37, UBE2I, RABGAP1, CCNT1, TRP73, TET2, LIG4, INO80, FOXM1, NSL1, HAUS1, GOLGA2, CHAF1A, EP300, RAD17, E2F3, NCAPD3, MAPK4, MCM2, LIN52	398	614	18082	1.70186	1	1	0.997774
GOTERM_BP_DIRECT	GO:0050772~positive regulation of axonogenesis	4	0.798403	0.0187833	GOLGA2, TIAM1, NTRK2, ACHE	398	26	18082	6.98956	1	1	0.997774
GOTERM_BP_DIRECT	GO:0043087~regulation of GTPase activity	6	1.1976	0.019855	TIAM1, NTRK2, RALBP1, BCL6, RDX, ARHGAP1	398	71	18082	3.83934	1	1	0.997774
GOTERM_BP_DIRECT	GO:0030218~erythrocyte differentiation	5	0.998004	0.0208409	KMT2E, FECH, SP3, ACIN1, SMAD5	398	48	18082	4.73252	1	1	0.997774
GOTERM_BP_DIRECT	GO:0042100~B cell proliferation	5	0.998004	0.0208409	GM13288, GM13277, GM13276, CTPS, GM13285	398	48	18082	4.73252	1	1	0.997774
GOTERM_BP_DIRECT	GO:0048511~rhythmic process	8	1.59681	0.0229409	KDM5A, RAI1, NCOA2, MTA1, CBX3, NRIP1, NAMPT, EP300	398	128	18082	2.83951	1	1	0.997774
GOTERM_BP_DIRECT	GO:0060644~mammary gland epithelial cell differentiation	3	0.598802	0.0231981	CEBPB, ZFP703, PTCH1	398	11	18082	12.3906	1	1	0.997774
GOTERM_BP_DIRECT	GO:0007093~mitotic cell cycle checkpoint	4	0.798403	0.0251578	TRRAP, PLK2, RAD17, BCL2L1	398	29	18082	6.2665	1	1	0.997774
GOTERM_BP_DIRECT	GO:0051225~spindle assembly	4	0.798403	0.0251578	GOLGA2, HDAC3, INO80, HAUS1	398	29	18082	6.2665	1	1	0.997774
GOTERM_BP_DIRECT	GO:0006959~humoral immune response	5	0.998004	0.0270977	GM13288, GM13277, GM13276, RBPJ, GM13285	398	52	18082	4.36848	1	1	0.997774
GOTERM_BP_DIRECT	GO:0050775~positive regulation of dendrite morphogenesis	4	0.798403	0.0275095	CDKL3, ACHE, CUX1, SGK1	398	30	18082	6.05762	1	1	0.997774
GOTERM_BP_DIRECT	GO:0006366~transcription from RNA polymerase II promoter	8	1.59681	0.0327614	RBMXL1, TBP, ZFP768, GTF2H1, HIF3A, USF1, MED13L, FOSL2	398	138	18082	2.63375	1	1	0.997774
GOTERM_BP_DIRECT	GO:0002323~natural killer cell activation involved in immune response	4	0.798403	0.0352403	GM13288, GM13277, GM13276, GM13285	398	33	18082	5.50693	1	1	0.997774
GOTERM_BP_DIRECT	GO:0033141~positive regulation of peptidyl-serine phosphorylation of STAT protein	4	0.798403	0.0352403	GM13288, GM13277, GM13276, GM13285	398	33	18082	5.50693	1	1	0.997774
GOTERM_BP_DIRECT	GO:0007283~spermatogenesis	16	3.19361	0.0360793	KDM5A, DDX6, GGNBP2, TBP, GPX4, ODF2, HSPA2, NR2C2, TDRD5, BCL6, TBPL1, B4GALNT1, EIF4G3, ZSCAN2, PAFAH1B2, BCL2L1	398	407	18082	1.78603	1	1	0.997774
GOTERM_BP_DIRECT	GO:0061053~somite development	3	0.598802	0.0367593	PTCH1, SOX11, RBBP6	398	14	18082	9.73546	1	1	0.997774
GOTERM_BP_DIRECT	GO:1902230~negative regulation of intrinsic apoptotic signaling pathway in response to DNA damage	3	0.598802	0.0367593	CDKN2D, SNAI1, BCL2L1	398	14	18082	9.73546	1	1	0.997774
GOTERM_BP_DIRECT	GO:0006275~regulation of DNA replication	3	0.598802	0.0418105	ANKRD17, ZBTB38, RBBP6	398	15	18082	9.08643	1	1	0.997774
GOTERM_BP_DIRECT	GO:0045732~positive regulation of protein catabolic process	5	0.998004	0.0426558	CUL4A, RHBDD3, PLK2, CREBRF, TNFAIP3	398	60	18082	3.78601	1	1	0.997774
GOTERM_BP_DIRECT	GO:0071140~resolution of mitotic recombination intermediates	2	0.399202	0.0434302	GEN1, XRCC3	398	2	18082	45.4322	1	1	0.997774
GOTERM_BP_DIRECT	GO:1900248~negative regulation of cytoplasmic translational elongation	2	0.399202	0.0434302	CPEB3, CPEB2	398	2	18082	45.4322	1	1	0.997774
GOTERM_BP_DIRECT	GO:0002286~T cell activation involved in immune response	4	0.798403	0.0439692	GM13288, GM13277, GM13276, GM13285	398	36	18082	5.04802	1	1	0.997774
GOTERM_BP_DIRECT	GO:0006915~apoptotic process	20	3.99202	0.0468268	MEF2A, DIDO1, CSRNP1, DYRK2, UNC5A, DAPK1, TRP73, CUL1, TNFAIP3, HIF3A, FOXO3, AIMP1, NR4A1, TIAM1, ACIN1, EP300, VDAC1, SGK1, MEF2D, BCL2L1	398	570	18082	1.59411	1	1	0.997774
GOTERM_BP_DIRECT	GO:0002053~positive regulation of mesenchymal cell proliferation	4	0.798403	0.047096	PDGFA, IRS2, HMGB1, FOXP1	398	37	18082	4.91158	1	1	0.997774
GOTERM_BP_DIRECT	GO:0040015~negative regulation of multicellular organism growth	3	0.598802	0.0471041	SOCS2, RAI1, PTCH1	398	16	18082	8.51853	1	1	0.997774
GOTERM_BP_DIRECT	GO:0006417~regulation of translation	7	1.39721	0.0506991	TNRC6C, DDX6, DAPK1, FOXO3, CPEB2, EIF4G3, PUM2	398	121	18082	2.62831	1	1	0.997774
GOTERM_BP_DIRECT	GO:0006260~DNA replication	7	1.39721	0.0541005	RFC3, CHAF1A, POLG2, LIG4, RBBP6, POLK, MCM2	398	123	18082	2.58557	1	1	0.997774
GOTERM_BP_DIRECT	GO:0048568~embryonic organ development	4	0.798403	0.0571097	TNRC6C, PTCH1, RBBP6, ARID2	398	40	18082	4.54322	1	1	0.997774
GOTERM_BP_DIRECT	GO:0098609~cell-cell adhesion	9	1.79641	0.0575236	GOLGA2, DDX6, TXNDC9, CAPZB, ENO1B, ARHGAP1, TNKS1BP1, ARFIP1, ADGRL3	398	189	18082	2.16344	1	1	0.997774
GOTERM_BP_DIRECT	GO:0010613~positive regulation of cardiac muscle hypertrophy	3	0.598802	0.0583671	MEF2A, CDK9, NR4A3	398	18	18082	7.57203	1	1	0.997774
GOTERM_BP_DIRECT	GO:0097192~extrinsic apoptotic signaling pathway in absence of ligand	4	0.798403	0.0642982	UNC5A, DAPK1, FOXO3, BCL2L1	398	42	18082	4.32687	1	1	0.997774
GOTERM_BP_DIRECT	GO:2000045~regulation of G1/S transition of mitotic cell cycle	3	0.598802	0.0643118	PSME2B, INO80, TJP3	398	19	18082	7.1735	1	1	0.997774
GOTERM_BP_DIRECT	GO:0071157~negative regulation of cell cycle arrest	3	0.598802	0.0643118	CAST, CDK9, CCNK	398	19	18082	7.1735	1	1	0.997774
GOTERM_BP_DIRECT	GO:0071386~cellular response to corticosterone stimulus	2	0.399202	0.0644345	ATP2B1, FOXO3	398	3	18082	30.2881	1	1	0.997774
GOTERM_BP_DIRECT	GO:0031647~regulation of protein stability	5	0.998004	0.0678656	CTSA, HDAC3, TADA3, FBXO7, CDKN2AIP	398	70	18082	3.24515	1	1	0.997774
GOTERM_BP_DIRECT	GO:0017148~negative regulation of translation	5	0.998004	0.0707319	EIF4ENIF1, ILF3, FXR2, DAPK1, CPEB3	398	71	18082	3.19945	1	1	0.997774
GOTERM_BP_DIRECT	GO:0042787~protein ubiquitination involved in ubiquitin-dependent protein catabolic process	7	1.39721	0.07523	CUL4A, RNF145, CUL1, RBBP6, FBXO7, RNF122, RNF111	398	134	18082	2.37332	1	1	0.997774
GOTERM_BP_DIRECT	GO:0032259~methylation	8	1.59681	0.0795279	PRMT6, KMT2E, KMT2D, RNMT, SETD1B, METTL6, TRMT1, RRP8	398	169	18082	2.15063	1	1	0.997774
GOTERM_BP_DIRECT	GO:0034644~cellular response to UV	4	0.798403	0.079844	ERCC4, TRP73, EP300, INO80	398	46	18082	3.95062	1	1	0.997774
GOTERM_BP_DIRECT	GO:0035019~somatic stem cell population maintenance	4	0.798403	0.079844	CUL4A, LIG4, RBPJ, BCL9L	398	46	18082	3.95062	1	1	0.997774
GOTERM_BP_DIRECT	GO:0045736~negative regulation of cyclin-dependent protein serine/threonine kinase activity	3	0.598802	0.0832593	HEXIM2, TNFAIP3, FBXO7	398	22	18082	6.19529	1	1	0.997774
GOTERM_BP_DIRECT	GO:0043966~histone H3 acetylation	4	0.798403	0.083963	BRPF1, TADA3, EP300, SUPT7L	398	47	18082	3.86657	1	1	0.997774
GOTERM_BP_DIRECT	GO:0030163~protein catabolic process	4	0.798403	0.083963	CAST, PSMC1, PSMC2, LNPEP	398	47	18082	3.86657	1	1	0.997774
GOTERM_BP_DIRECT	GO:0031547~brain-derived neurotrophic factor receptor signaling pathway	2	0.399202	0.0849788	TIAM1, NTRK2	398	4	18082	22.7161	1	1	0.997774
GOTERM_BP_DIRECT	GO:0071376~cellular response to corticotropin-releasing hormone stimulus	2	0.399202	0.0849788	NR4A1, NR4A3	398	4	18082	22.7161	1	1	0.997774
GOTERM_BP_DIRECT	GO:2000819~regulation of nucleotide-excision repair	2	0.399202	0.0849788	CUL4A, HMGB1	398	4	18082	22.7161	1	1	0.997774
GOTERM_BP_DIRECT	GO:0034111~negative regulation of homotypic cell-cell adhesion	2	0.399202	0.0849788	ZFP703, RDX	398	4	18082	22.7161	1	1	0.997774
GOTERM_BP_DIRECT	GO:0033326~cerebrospinal fluid secretion	2	0.399202	0.0849788	TRP73, CELSR2	398	4	18082	22.7161	1	1	0.997774
GOTERM_BP_DIRECT	GO:0009957~epidermal cell fate specification	2	0.399202	0.0849788	PTCH1, RBPJ	398	4	18082	22.7161	1	1	0.997774
GOTERM_BP_DIRECT	GO:0031507~heterochromatin assembly	2	0.399202	0.0849788	TNRC18, BAHCC1	398	4	18082	22.7161	1	1	0.997774
GOTERM_BP_DIRECT	GO:0090043~regulation of tubulin deacetylation	2	0.399202	0.0849788	TADA3, EP300	398	4	18082	22.7161	1	1	0.997774
GOTERM_BP_DIRECT	GO:0045665~negative regulation of neuron differentiation	5	0.998004	0.0859696	DDX6, EIF4ENIF1, TRP73, FOXO3, RTN4	398	76	18082	2.98896	1	1	0.997774
GOTERM_BP_DIRECT	GO:0035023~regulation of Rho protein signal transduction	5	0.998004	0.0891942	TIAM1, FARP1, ABR, FGD6, ARHGEF25	398	77	18082	2.95014	1	1	0.997774
GOTERM_BP_DIRECT	GO:0016239~positive regulation of macroautophagy	3	0.598802	0.08991	SUPT5, WAC, PAFAH1B2	398	23	18082	5.92593	1	1	0.997774
GOTERM_BP_DIRECT	GO:0000070~mitotic sister chromatid segregation	3	0.598802	0.08991	CEP57, INO80, NSL1	398	23	18082	5.92593	1	1	0.997774
GOTERM_BP_DIRECT	GO:0006338~chromatin remodeling	5	0.998004	0.0958152	SMARCD1, SMARCD3, SMARCA5, INO80, ARID1A	398	79	18082	2.87545	1	1	0.997774
GOTERM_BP_DIRECT	GO:0071108~protein K48-linked deubiquitination	3	0.598802	0.0967109	OTUD4, USP37, TNFAIP3	398	24	18082	5.67902	1	1	0.997774
GOTERM_BP_DIRECT	GO:1900087~positive regulation of G1/S transition of mitotic cell cycle	3	0.598802	0.0967109	ANKRD17, CUL4A, RDX	398	24	18082	5.67902	1	1	0.997774
GOTERM_BP_DIRECT	GO:0046329~negative regulation of JNK cascade	3	0.598802	0.0967109	CDC42SE1, HDAC3, ZMYND11	398	24	18082	5.67902	1	1	0.997774
GOTERM_BP_DIRECT	GO:0043330~response to exogenous dsRNA	4	0.798403	0.0968464	GM13288, GM13277, GM13276, GM13285	398	50	18082	3.63457	1	1	0.997774
GOTERM_BP_DIRECT	GO:0006397~mRNA processing	12	2.39521	0.0993131	ZFP326, RBM39, PRPF39, USP49, RBMXL1, RNMT, SUPT5, WBP4, ACIN1, SYMPK, RBBP6, CDC40	398	322	18082	1.69312	1	1	0.997774
