## Supplementary material for "Brain histone beta-hydroxy-butyrylation couples metabolism with gene expression": Dataset S15

### Sheet: Foglio1
GO BP analysis of differentially betahydroxybutyrilated Enhancers of genes UP in FASTING (p<0.05)
Category	Term	Count	%	PValue	Genes	List Total	Pop Hits	Pop Total	Fold Enrichment	Bonferroni	Benjamini	FDR
GOTERM_BP_DIRECT	GO:0006351~transcription, DNA-templated	53	24.8826	2.59848e-11	RERE, TENM2, ZFP687, DDX3X, PHF20, HMGB2, RORA, CHD2, ETS2, SIN3B, DPF1, NCOA1, MKL2, ZFP335, ZHX3, ZFP1, ARID5B, KLF15, PIAS2, NCOR2, KAT2B, KAT6B, SUB1, ZFP410, INO80C, ZFP787, TMF1, MAX, ZBTB49, AKAP8, DDX21, FOXK1, RNF2, MNT, NSD1, MXI1, ATXN1L, E2F3, ZKSCAN16, MEF2D, SMAD1, CREBBP, SMAD3, CBX4, INO80, MED13L, ZFP354C, KLF9, CREBRF, LHX5, LPIN1, MXD4, EZH2	189	1885	18082	2.68998	3.07661e-08	3.0766e-08	3.0766e-08
GOTERM_BP_DIRECT	GO:0006355~regulation of transcription, DNA-templated	57	26.7606	3.12752e-10	RERE, ZFP963, TENM2, ZFP687, DDX3X, PHF20, HMGB2, RORA, CHD2, ZFP119A, ETS2, SIN3B, DPF1, ZFP810, NCOA1, MKL2, ZFP335, ZHX3, ZFP1, TSC22D3, ARID5B, KLF15, PIAS2, NCOR2, MYCL, KAT2B, KAT6B, SUB1, ZFP410, ABCG1, INO80C, ZFP787, TMF1, MAX, ZBTB49, AKAP8, FOXK1, RNF2, MNT, NSD1, MXI1, ATXN1L, E2F3, ZKSCAN16, MEF2D, SMAD1, CREBBP, SMAD3, CBX4, MED13L, ZFP354C, KLF9, CREBRF, LHX5, LPIN1, MXD4, EZH2	189	2279	18082	2.39285	3.70298e-07	1.85149e-07	1.85149e-07
GOTERM_BP_DIRECT	GO:0045893~positive regulation of transcription, DNA-templated	19	8.92019	3.34179e-05	MKL2, MAP3K2, NCOA1, CREBBP, SMAD3, HMGB2, PDGFB, RORA, FOXK1, KLF15, ETS2, PIAS2, TOPORS, KAT2B, KAT6B, NSD1, LHX5, E2F3, MEF2D	189	576	18082	3.15585	0.0387949	0.00989508	0.00989508
GOTERM_BP_DIRECT	GO:0048008~platelet-derived growth factor receptor signaling pathway	6	2.8169	3.34293e-05	SGPL1, RAPGEF1, PDGFB, ARID5B, PTPN11, BCAR1	189	36	18082	15.9453	0.0388079	0.00989508	0.00989508
GOTERM_BP_DIRECT	GO:0000122~negative regulation of transcription from RNA polymerase II promoter	19	8.92019	0.000614396	CREBBP, TENM2, SMAD3, ZHX3, CBX4, TSC22D3, USP2, ARID5B, ETS2, RNF2, NCOR2, MNT, SIN3B, NSD1, MXI1, ATXN1L, CREBRF, LPIN1, EZH2	189	729	18082	2.49351	0.516966	0.134776	0.134776
GOTERM_BP_DIRECT	GO:0045944~positive regulation of transcription from RNA polymerase II promoter	23	10.7981	0.000682985	MKL2, NCOA1, SMAD1, CREBBP, SMAD3, DDX3X, ZBTB49, EIF4A3, HMGB2, ARID4A, RORA, INO80, KLF15, ETS2, PIAS2, KAT2B, KAT6B, TET3, KLF9, RAD54L2, LPIN1, MEF2D, HMGN3	189	995	18082	2.21151	0.554666	0.134776	0.134776
GOTERM_BP_DIRECT	GO:0006357~regulation of transcription from RNA polymerase II promoter	13	6.10329	0.000943864	SMAD1, SMAD3, MAX, HMGB2, ARID5B, FOXK1, ETS2, PIAS2, MED13L, SUB1, LPIN1, HMGN3, EZH2	189	397	18082	3.13283	0.673088	0.159648	0.159648
GOTERM_BP_DIRECT	GO:0007179~transforming growth factor beta receptor signaling pathway	6	2.8169	0.00110364	TGFBR3, SMAD1, SMAD3, ZFYVE9, ZYX, PDGFB	189	75	18082	7.65376	0.729486	0.163339	0.163339
GOTERM_BP_DIRECT	GO:0016310~phosphorylation	16	7.51174	0.00187987	MAP3K2, DYRK3, BRSK2, TRIO, CERK, RIOK3, ITPK1, CSNK1D, SBK1, PTK2B, TRPM7, TNIK, PIP4K2C, IP6K1, SGK1, MAPK4	189	612	18082	2.50123	0.892241	0.247307	0.247307
GOTERM_BP_DIRECT	GO:0048511~rhythmic process	7	3.28638	0.0022181	KAT2B, CREBBP, USP2, KLF9, RORA, CSNK1D, EZH2	189	128	18082	5.23206	0.92786	0.262623	0.262623
GOTERM_BP_DIRECT	GO:0030307~positive regulation of cell growth	6	2.8169	0.00248016	USP47, DDX3X, PTK2B, INO80, SGK1, SLC25A33	189	90	18082	6.37813	0.947142	0.263149	0.263149
GOTERM_BP_DIRECT	GO:0006468~protein phosphorylation	15	7.04225	0.00285753	MAP3K2, SMAD1, DYRK3, BRSK2, TRIO, KSR1, RIOK3, PDGFB, CSNK1D, SBK1, PTK2B, TRPM7, TNIK, SGK1, MAPK4	189	576	18082	2.49146	0.966229	0.263149	0.263149
GOTERM_BP_DIRECT	GO:0007183~SMAD protein complex assembly	3	1.40845	0.0028893	SMAD1, SMAD3, ZFYVE9	189	8	18082	35.877	0.967479	0.263149	0.263149
GOTERM_BP_DIRECT	GO:0043149~stress fiber assembly	3	1.40845	0.010329	ZYX, PTK2B, SORBS1	189	15	18082	19.1344	0.999995	0.813337	0.813337
GOTERM_BP_DIRECT	GO:0048011~neurotrophin TRK receptor signaling pathway	3	1.40845	0.010329	DDIT4, PTPN11, BCAR1	189	15	18082	19.1344	0.999995	0.813337	0.813337
GOTERM_BP_DIRECT	GO:0007015~actin filament organization	5	2.34742	0.010991	TMOD2, PTK2B, SORBS1, PPP1R9A, BCAR1	189	83	18082	5.76337	0.999998	0.813337	0.813337
GOTERM_BP_DIRECT	GO:0080182~histone H3-K4 trimethylation	3	1.40845	0.0117245	ZFP335, TET3, ARID4A	189	16	18082	17.9385	0.999999	0.816576	0.816576
GOTERM_BP_DIRECT	GO:0032869~cellular response to insulin stimulus	5	2.34742	0.0134031	KAT2B, SORBS1, LPIN1, SGK1, SLC25A33	189	88	18082	5.43591	1	0.881626	0.881626
GOTERM_BP_DIRECT	GO:1901224~positive regulation of NIK/NF-kappaB signaling	3	1.40845	0.0163702	CREBBP, RC3H1, RC3H2	189	19	18082	15.1061	1	0.996628	0.996628
GOTERM_BP_DIRECT	GO:0042752~regulation of circadian rhythm	4	1.87793	0.0168349	PPP1CC, RORA, CSNK1D, EZH2	189	52	18082	7.35938	1	0.996628	0.996628
GOTERM_BP_DIRECT	GO:0045727~positive regulation of translation	4	1.87793	0.0214679	RBM3, DDX3X, EIF4A3, PTK2B	189	57	18082	6.71382	1	1	1
GOTERM_BP_DIRECT	GO:0016569~covalent chromatin modification	8	3.75587	0.0215559	CBX4, KAT6B, PHF20, NSD1, TET3, CHD2, HMGN3, EZH2	189	266	18082	2.87735	1	1	1
GOTERM_BP_DIRECT	GO:1902895~positive regulation of pri-miRNA transcription from RNA polymerase II promoter	3	1.40845	0.021669	SMAD1, SMAD3, PDGFB	189	22	18082	13.0462	1	1	1
GOTERM_BP_DIRECT	GO:0032922~circadian regulation of gene expression	4	1.87793	0.0256262	PPP1CC, USP2, RORA, CSNK1D	189	61	18082	6.27357	1	1	1
GOTERM_BP_DIRECT	GO:0007517~muscle organ development	4	1.87793	0.027856	MKL2, USP2, FOXK1, CHD2	189	63	18082	6.07441	1	1	1
GOTERM_BP_DIRECT	GO:0001782~B cell homeostasis	3	1.40845	0.0296736	SPNS2, RC3H1, RC3H2	189	26	18082	11.0391	1	1	1
GOTERM_BP_DIRECT	GO:0018108~peptidyl-tyrosine phosphorylation	4	1.87793	0.0301858	DYRK3, ABI1, PDGFB, PTK2B	189	65	18082	5.88751	1	1	1
GOTERM_BP_DIRECT	GO:0018076~N-terminal peptidyl-lysine acetylation	2	0.938967	0.0308698	KAT2B, CREBBP	189	3	18082	63.7813	1	1	1
GOTERM_BP_DIRECT	GO:0016925~protein sumoylation	3	1.40845	0.0318321	CBX4, PIAS2, TOPORS	189	27	18082	10.6302	1	1	1
GOTERM_BP_DIRECT	GO:0050775~positive regulation of dendrite morphogenesis	3	1.40845	0.0386614	NUMBL, SGK1, PIAS2	189	30	18082	9.5672	1	1	1
GOTERM_BP_DIRECT	GO:0048535~lymph node development	3	1.40845	0.0386614	SPNS2, RC3H1, RC3H2	189	30	18082	9.5672	1	1	1
GOTERM_BP_DIRECT	GO:0045892~negative regulation of transcription, DNA-templated	12	5.6338	0.0399225	NCOR2, USP47, ZHX3, CBX4, SIN3B, KAT6B, HMGB2, PDGFB, ARID4A, FOXK1, MXD4, EZH2	189	579	18082	1.98284	1	1	1
GOTERM_BP_DIRECT	GO:0021766~hippocampus development	4	1.87793	0.040495	NCOA1, TSC1, LHX5, EZH2	189	73	18082	5.2423	1	1	1
GOTERM_BP_DIRECT	GO:0061470~T follicular helper cell differentiation	2	0.938967	0.0409476	RC3H1, RC3H2	189	4	18082	47.836	1	1	1
GOTERM_BP_DIRECT	GO:1990090~cellular response to nerve growth factor stimulus	3	1.40845	0.0410509	ACAP2, RAPGEF1, CSNK1D	189	31	18082	9.25858	1	1	1
GOTERM_BP_DIRECT	GO:0050767~regulation of neurogenesis	3	1.40845	0.0410509	ZFP335, HMGB2, EZH2	189	31	18082	9.25858	1	1	1
GOTERM_BP_DIRECT	GO:0043029~T cell homeostasis	3	1.40845	0.0410509	SPNS2, RC3H1, RC3H2	189	31	18082	9.25858	1	1	1
GOTERM_BP_DIRECT	GO:0006338~chromatin remodeling	4	1.87793	0.0492453	INO80C, RERE, KAT2B, INO80	189	79	18082	4.84415	1	1	1
GOTERM_BP_DIRECT	GO:0018105~peptidyl-serine phosphorylation	5	2.34742	0.0502132	BRSK2, SBK1, PDGFB, CSNK1D, SGK1	189	133	18082	3.59669	1	1	1
GOTERM_BP_DIRECT	GO:0061025~membrane fusion	3	1.40845	0.0511375	STX17, STX3, DNM1	189	35	18082	8.20045	1	1	1
GOTERM_BP_DIRECT	GO:0016573~histone acetylation	3	1.40845	0.0511375	KAT2B, CREBBP, KAT6B	189	35	18082	8.20045	1	1	1
GOTERM_BP_DIRECT	GO:0010629~negative regulation of gene expression	7	3.28638	0.0588926	TGFBR3, TMF1, MAX, EIF4A3, HMGB2, PDGFB, EZH2	189	265	18082	2.52718	1	1	1
GOTERM_BP_DIRECT	GO:0072593~reactive oxygen species metabolic process	3	1.40845	0.0592201	SESN1, DDIT4, PDGFB	189	38	18082	7.55305	1	1	1
GOTERM_BP_DIRECT	GO:0021930~cerebellar granule cell precursor proliferation	2	0.938967	0.0607915	RERE, RORA	189	6	18082	31.8907	1	1	1
GOTERM_BP_DIRECT	GO:0030036~actin cytoskeleton organization	5	2.34742	0.0610008	MKL2, PDGFB, ARFIP2, RHOU, BCAR1	189	142	18082	3.36873	1	1	1
GOTERM_BP_DIRECT	GO:0060325~face morphogenesis	3	1.40845	0.0648359	SGPL1, ARID5B, PTPN11	189	40	18082	7.1754	1	1	1
GOTERM_BP_DIRECT	GO:0051262~protein tetramerization	3	1.40845	0.0677084	OXA1L, TRPM7, DNM1	189	41	18082	7.00039	1	1	1
GOTERM_BP_DIRECT	GO:0030155~regulation of cell adhesion	3	1.40845	0.0706224	PTK2B, SPG7, CYTH1	189	42	18082	6.83371	1	1	1
GOTERM_BP_DIRECT	GO:0006974~cellular response to DNA damage stimulus	9	4.22535	0.0725626	INO80C, USP47, PSME4, INO80, CHD2, SGK1, SMC3, TOPORS, CDC14B	189	420	18082	2.05011	1	1	1
GOTERM_BP_DIRECT	GO:0007229~integrin-mediated signaling pathway	4	1.87793	0.0728801	ZYX, PTK2B, PTPN11, BCAR1	189	93	18082	4.11492	1	1	1
GOTERM_BP_DIRECT	GO:0010501~RNA secondary structure unwinding	3	1.40845	0.0796014	DDX3X, EIF4A3, DDX21	189	45	18082	6.37813	1	1	1
GOTERM_BP_DIRECT	GO:0007173~epidermal growth factor receptor signaling pathway	3	1.40845	0.0796014	PTK2B, PTPN11, BCAR1	189	45	18082	6.37813	1	1	1
GOTERM_BP_DIRECT	GO:0048642~negative regulation of skeletal muscle tissue development	2	0.938967	0.080227	TSC22D3, USP2	189	8	18082	23.918	1	1	1
GOTERM_BP_DIRECT	GO:0007289~spermatid nucleus differentiation	2	0.938967	0.080227	TMF1, HMGB2	189	8	18082	23.918	1	1	1
GOTERM_BP_DIRECT	GO:0006473~protein acetylation	2	0.938967	0.080227	KAT2B, CREBBP	189	8	18082	23.918	1	1	1
GOTERM_BP_DIRECT	GO:0034644~cellular response to UV	3	1.40845	0.0826697	USP47, CREBBP, INO80	189	46	18082	6.23948	1	1	1
GOTERM_BP_DIRECT	GO:0043966~histone H3 acetylation	3	1.40845	0.0857739	KAT2B, BRD1, KAT6B	189	47	18082	6.10672	1	1	1
GOTERM_BP_DIRECT	GO:0045599~negative regulation of fat cell differentiation	3	1.40845	0.0889128	NCOR2, SMAD3, RORA	189	48	18082	5.9795	1	1	1
GOTERM_BP_DIRECT	GO:0021549~cerebellum development	3	1.40845	0.0952909	NCOA1, RERE, LHX5	189	50	18082	5.74032	1	1	1
GOTERM_BP_DIRECT	GO:0007399~nervous system development	8	3.75587	0.0991562	GPSM1, BRSK2, NUMBL, DPF1, TSC1, TNIK, SPG7, MEF2D	189	377	18082	2.03017	1	1	1
GOTERM_BP_DIRECT	GO:0007270~neuron-neuron synaptic transmission	2	0.938967	0.0992623	TMOD2, KIF1B	189	10	18082	19.1344	1	1	1
KEGG analysis of differentially betahydroxybutyrilated Enhancers of genes UP in FASTING (p<0.05)
Category	Term	Count	%	PValue	Genes	List Total	Pop Hits	Pop Total	Fold Enrichment	Bonferroni	Benjamini	FDR
KEGG_PATHWAY	mmu04110:Cell cycle	6	2.8169	0.00970541	CREBBP, SMAD3, CDC27, E2F3, SMC3, CDC14B	82	124	7691	4.53836	0.752081	0.921143	0.921143
KEGG_PATHWAY	mmu04330:Notch signaling pathway	4	1.87793	0.0146444	NCOR2, KAT2B, CREBBP, NUMBL	82	49	7691	7.65655	0.878718	0.921143	0.921143
KEGG_PATHWAY	mmu04144:Endocytosis	8	3.75587	0.0196566	ACAP2, SMAD3, ARPC2, ZFYVE9, WIPF2, AP2A2, DNM1, CYTH1	82	261	7691	2.87487	0.941509	0.921143	0.921143
KEGG_PATHWAY	mmu05166:HTLV-I infection	8	3.75587	0.0257662	KAT2B, CREBBP, SMAD3, ADCY9, CDC27, PDGFB, E2F3, ETS2	82	276	7691	2.71863	0.976076	0.921143	0.921143
KEGG_PATHWAY	mmu05211:Renal cell carcinoma	4	1.87793	0.0345748	CREBBP, RAPGEF1, PDGFB, PTPN11	82	68	7691	5.51722	0.993472	0.98884	0.98884
KEGG_PATHWAY	mmu03040:Spliceosome	5	2.34742	0.0512802	TRA2B, EIF4A3, SRSF4, WBP11, SF3B1	82	133	7691	3.52604	0.999462	1	1
KEGG_PATHWAY	mmu04350:TGF-beta signaling pathway	4	1.87793	0.060099	SMAD1, CREBBP, SMAD3, ZFYVE9	82	85	7691	4.41377	0.999859	1	1
KEGG_PATHWAY	mmu04540:Gap junction	4	1.87793	0.061815	MAP3K2, ADCY9, PDGFB, CSNK1D	82	86	7691	4.36245	0.999891	1	1

### Sheet: Foglio2
GO BP analysis of differentially betahydroxybutyrilated Enhancers of genes UP in FASTING (all)
Category	Term	Count	%	PValue	Genes	List Total	Pop Hits	Pop Total	Fold Enrichment	Bonferroni	Benjamini	FDR
GOTERM_BP_DIRECT	GO:0006355~regulation of transcription, DNA-templated	123	18.3036	1.29326e-08	ZFP963, ZFP687, CTNND2, RORA, RBPJ, ETS2, ZFP119A, UBE2L3, PNN, ALKBH4, ZMIZ1, DPF1, HABP4, CCNL1, D3ERTD254E, ZFP335, ZFP334, ZFP1, SFMBT1, ZFP2, SOX13, KCTD1, ARID5B, RFX1, MED4, PIAS2, MYCL, KAT6B, SUB1, ERF, ABCG1, INO80C, MAX, PHF21B, ATXN3, NRBF2, ZBTB7A, SCAI, SMAD1, CREBBP, EGR3, SMAD3, CBX4, INSR, MED13L, CDK8, TFCP2, CREBRF, HBP1, LHX5, TCF3, ZFP597, EZH1, PHF19, MXD4, EZH2, RERE, KDM5B…	590	2279	18082	1.65408	3.18782e-05	3.18787e-05	3.17623e-05
GOTERM_BP_DIRECT	GO:0006351~transcription, DNA-templated	105	15.625	4.46377e-08	ZFP687, CTNND2, RORA, RBPJ, ETS2, UBE2L3, PNN, ALKBH4, ZMIZ1, DPF1, HABP4, CCNL1, ZFP335, ZFP1, SFMBT1, ZFP2, SOX13, KCTD1, ARID5B, RFX1, MED4, PIAS2, KAT6B, SUB1, ERF, INO80C, MAX, ATXN3, NRBF2, ZBTB7A, SCAI, SMAD1, CREBBP, EGR3, SMAD3, CBX4, INO80, MED13L, CDK8, TFCP2, CREBRF, HBP1, LHX5, TCF3, EZH1, PHF19, MXD4, EZH2, RERE, KDM5B, SETD2, TENM2, GMEB1, DDX3X, THRA, PHF20, HMGB2, ADAR, CHD2, SIN…	590	1885	18082	1.70715	0.000110026	5.5016e-05	5.48151e-05
GOTERM_BP_DIRECT	GO:0006468~protein phosphorylation	45	6.69643	1.51509e-07	CAMK2B, APP, DYRK3, BRSK2, TRIO, MAST3, MAST1, CAMK2A, PDGFB, STK39, PIK3R1, CBL, PTK2B, PIM3, TRPM7, PRKACB, MAPK4, EIF2A, BRD4, MAP3K2, NTRK2, SMAD1, CDK19, KSR1, RIOK3, PRKCE, INSR, MINK1, CSNK1D, ACVR2B, HIPK2, CLK1, CDK8, SBK1, PDIK1L, PEAK1, PTK7, STK17B, TYRO3, BMP2K, SIK1, TNIK, SGK1, TRIB2, FGFR1	590	576	18082	2.39433	0.000373399	0.00012449	0.000124035
GOTERM_BP_DIRECT	GO:0006897~endocytosis	22	3.27381	4.82239e-07	ITSN2, APP, RALBP1, LRP1, SYNRG, WIPF2, SNX10, AP2A1, CSNK1D, SNX30, SCAMP1, LRP8, AP2A2, DNM1, EPN1, RUFY1, DNM3, NECAP1, SNX9, ESYT2, RAB5A, WASF2	590	181	18082	3.72511	0.00118801	0.00029718	0.000296095
GOTERM_BP_DIRECT	GO:0016310~phosphorylation	43	6.39881	4.70256e-06	CAMK2B, PDXK, DYRK3, BRSK2, TRIO, CERK, MAST3, MAST1, CAMK2A, STK39, PTK2B, PIM3, TRPM7, PIP4K2C, IP6K1, PRKACB, MAPK4, MAP3K2, NTRK2, CDK19, RIOK3, PRKCE, INSR, ITPK1, STAT3, MINK1, CSNK1D, ACVR2B, HIPK2, CLK1, CDK8, UCK2, SBK1, PDIK1L, PEAK1, STK17B, TYRO3, BMP2K, SIK1, TNIK, SGK1, FGFR1, GNE	590	612	18082	2.15333	0.0115249	0.00231836	0.0023099
GOTERM_BP_DIRECT	GO:0016569~covalent chromatin modification	24	3.57143	2.15789e-05	SMARCD1, KDM5B, SETD2, KDM4C, HDAC3, CBX4, SFMBT1, PHF20, SMARCA5, DEK, ARID1A, CHD2, HDAC7, KAT6B, NSD1, CARM1, TET3, ZMYND11, JARID2, HMGN3, EZH1, PHF19, EZH2, BRD4	590	266	18082	2.76518	0.0518025	0.00886531	0.00883294
GOTERM_BP_DIRECT	GO:0006810~transport	91	13.5417	3.82592e-05	SLC25A3, RAB3A, SLC44A1, SLC35F3, TUSC3, PITPNA, ATP2A2, GRIK4, SNX10, AP2A1, ATP5G3, PTPN23, BICD1, AP2A2, RIMS2, TNPO1, TNPO3, RAB8B, NUP214, RAB2A, NSF, RALBP1, GRID1, SPNS2, ATG9A, VPS37C, ATG10, VPS37D, NDUFC2, SCAMP1, THOC7, RAB33B, RUFY1, TMX4, CLIP1, STIM2, RILPL1, TBC1D5, SLC25A10, ABCG1, ATP6V1A, FYTTD1, GRIA1, SLC45A4, POM121, TTYH3, STX17, DCTN1, TTYH1, STXBP1, VPS4A, AKAP8, PIK3R1, C…	590	1822	18082	1.53069	0.0900001	0.0134727	0.0134235
GOTERM_BP_DIRECT	GO:0015031~protein transport	39	5.80357	5.67137e-05	POM121, RAB3A, STXBP1, VPS4A, AKAP8, SNX10, AP2A1, PIK3R1, PTPN23, LIN7C, SNX30, AP2A2, LMAN1, AP4S1, STXBP5, SNX9, TNPO1, TNPO3, RAB8B, NUP214, RAB2A, NSF, RANBP2, ARFGEF2, SYNRG, RANBP17, ATG9A, VPS37C, ATG10, VPS37D, SNX24, SCAMP1, RAB33B, RUFY1, NECAP1, RILPL1, TBC1D5, RAB5A, CNIH4	590	592	18082	2.019	0.130471	0.0174749	0.0174111
GOTERM_BP_DIRECT	GO:0007020~microtubule nucleation	6	0.892857	0.000116842	TUBGCP6, SLAIN2, TUBGCP3, CEP192, CSNK1D, CLASP1	590	16	18082	11.4928	0.250263	0.0320018	0.0318849
GOTERM_BP_DIRECT	GO:0018105~peptidyl-serine phosphorylation	14	2.08333	0.000407817	CAMK2B, BRSK2, MAST3, PRKCE, CAMK2A, MAST1, STK39, PDGFB, CSNK1D, HIPK2, CLK1, SBK1, RICTOR, SGK1	590	133	18082	3.22605	0.634129	0.100527	0.10016
GOTERM_BP_DIRECT	GO:0016192~vesicle-mediated transport	18	2.67857	0.000626619	RAB2A, SPAG9, NSF, ARFGEF2, TRAPPC3, STX17, STXBP1, CLTC, VPS4A, AP2A1, SYT13, AP2A2, LMAN1, AP4S1, STXBP5, STX3, STX2, CNIH4	590	213	18082	2.58993	0.78671	0.13187	0.131388
GOTERM_BP_DIRECT	GO:0045893~positive regulation of transcription, DNA-templated	35	5.20833	0.000641961	HMGB2, PDGFB, FOXK1, RORA, RBPJ, ETS2, ARNTL, RAI1, CAND1, NSD1, E2F3, MEF2D, MKL2, MAP3K2, NCOA1, CREBBP, SMAD3, NFYB, INSR, CNBP, STAT3, SMARCA5, ARID1A, MED4, KLF15, PIAS2, TOPORS, HIPK2, KAT2B, TFCP2, KAT6B, LHX5, PHIP, TCF3, DCP1A	590	576	18082	1.86226	0.79463	0.13187	0.131388
GOTERM_BP_DIRECT	GO:0030036~actin cytoskeleton organization	14	2.08333	0.000762249	MKL2, IQSEC1, PDGFB, CORO2B, FMNL3, ATXN3, ABLIM2, DAAM1, ARFIP2, RHOU, WASF2, SH2B2, WASF3, BCAR1	590	142	18082	3.02158	0.847358	0.144534	0.144007
GOTERM_BP_DIRECT	GO:0046777~protein autophosphorylation	16	2.38095	0.000985186	CAMK2B, NTRK2, INSR, CAMK2A, MINK1, STK39, CLK1, PEAK1, STK17B, TYRO3, TRPM7, SIK1, PIM3, TNIK, FGFR1, BRD4	590	183	18082	2.67956	0.911935	0.172626	0.171996
GOTERM_BP_DIRECT	GO:0006338~chromatin remodeling	10	1.4881	0.00105047	INO80C, RERE, SMARCD1, KAT2B, CEBPG, SMARCA5, DEK, BAZ1A, INO80, ARID1A	590	79	18082	3.87943	0.925037	0.172626	0.171996
GOTERM_BP_DIRECT	GO:0006357~regulation of transcription from RNA polymerase II promoter	26	3.86905	0.00134568	THRA, MAX, CEBPG, HMGB2, FOXK1, RBPJ, ETS2, RAI1, NRBF2, HMGN3, SMAD1, KDM4C, SMAD3, ARID5B, RFX1, DEK, MED4, PIAS2, MED13L, TFCP2, SUB1, ERF, PHIP, TCF3, LPIN1, EZH2	590	397	18082	2.00714	0.963823	0.207319	0.206562
GOTERM_BP_DIRECT	GO:0048813~dendrite morphogenesis	7	1.04167	0.00254608	RERE, FARP1, CAMK2A, MINK1, ABI1, LRP8, DACT1	590	43	18082	4.98912	0.998134	0.369181	0.367834
GOTERM_BP_DIRECT	GO:0000122~negative regulation of transcription from RNA polymerase II promoter	39	5.80357	0.00306442	TENM2, HDAC3, RBPJ, LRP8, ETS2, RNF2, HDAC7, MNT, SIN3B, NSD1, MXI1, ATXN1L, JARID2, ZBTB7A, DACT1, CREBBP, ZHX3, SMAD3, CBX4, SEMA4D, TSC22D3, USP2, CTNNBIP1, ARID5B, ARID1A, CBFA2T2, ACVR2B, HIPK2, NCOR2, CREBRF, ERF, SIK1, TCF3, ZMYND11, LPIN1, EZH1, PHF19, FGFR1, EZH2	590	729	18082	1.63958	0.999482	0.419655	0.418123
GOTERM_BP_DIRECT	GO:0034063~stress granule assembly	4	0.595238	0.00347695	ATXN2, DDX3X, BICD1, PUM2	590	10	18082	12.259	0.999813	0.451089	0.449442
GOTERM_BP_DIRECT	GO:0006886~intracellular protein transport	17	2.52976	0.00395537	RAB2A, NSF, RABGAP1L, STX17, PDCD6, CLTC, RANBP17, AP2A1, MYRIP, AP2A2, RIMS2, TBC1D5, AP4S1, SNX9, STX3, TNPO1, STX2	590	232	18082	2.24572	0.999943	0.487499	0.48572
GOTERM_BP_DIRECT	GO:0006397~mRNA processing	21	3.125	0.00454275	SRRM2, RBFOX3, CELF1, EIF4A3, PAPD4, ADAR, CWC15, WBP11, PRPF8, SCAF4, THOC7, PNN, SYNCRIP, PAPOLG, TRA2B, SRSF4, SNRPA1, RALY, SF3B1, SRSF10, SRSF12	590	322	18082	1.99875	0.999987	0.533232	0.531285
GOTERM_BP_DIRECT	GO:0007015~actin filament organization	9	1.33929	0.00559227	ACTR3, ACTN1, TMOD2, PTK2B, ARHGAP17, SORBS1, PPP1R9A, ACTR3B, BCAR1	590	83	18082	3.32322	0.999999	0.568479	0.566404
GOTERM_BP_DIRECT	GO:0008380~RNA splicing	17	2.52976	0.00568134	SRRM2, RBFOX3, CELF1, EIF4A3, CWC15, WBP11, PRPF8, THOC7, PNN, SYNCRIP, TRA2B, SRSF4, SNRPA1, RALY, SF3B1, SRSF10, SRSF12	590	241	18082	2.16185	0.999999	0.568479	0.566404
GOTERM_BP_DIRECT	GO:0048008~platelet-derived growth factor receptor signaling pathway	6	0.892857	0.00589533	SGPL1, RAPGEF1, PDGFB, ARID5B, PTPN11, BCAR1	590	36	18082	5.10791	1	0.568479	0.566404
GOTERM_BP_DIRECT	GO:0031122~cytoplasmic microtubule organization	6	0.892857	0.00589533	PCM1, APC, DCTN1, TUBGCP6, SLAIN2, TUBGCP3	590	36	18082	5.10791	1	0.568479	0.566404
GOTERM_BP_DIRECT	GO:0006417~regulation of translation	11	1.6369	0.00621153	RBM3, DNAJC3, DDX6, APP, UNK, DDX3X, TSC1, LARP4B, TNRC6A, PUM2, EIF2A	590	121	18082	2.78613	1	0.568479	0.566404
GOTERM_BP_DIRECT	GO:0007399~nervous system development	23	3.42262	0.00622675	CAMK2B, SEMA6B, GPSM1, NTRK2, APP, SMARCD1, NUMBL, BRSK2, SEMA4D, TSC1, SPG7, ARID1A, HDAC7, DPF1, TCF3, TNIK, ATXN10, MEF2D, NEO1, ITM2B, SH2B2, NGEF, DACT1	590	377	18082	1.86974	1	0.568479	0.566404
GOTERM_BP_DIRECT	GO:0031532~actin cytoskeleton reorganization	7	1.04167	0.00664906	BRSK2, CXADR, PTK7, MINK1, RICTOR, TNIK, LPIN1	590	52	18082	4.12562	1	0.572087	0.569998
GOTERM_BP_DIRECT	GO:0007010~cytoskeleton organization	10	1.4881	0.00687082	FMNL3, ABLIM2, GAN, MAST1, ELMO2, QRICH1, PHIP, RHOU, TNIK, WASF3	590	104	18082	2.94687	1	0.572087	0.569998
GOTERM_BP_DIRECT	GO:0045944~positive regulation of transcription from RNA polymerase II promoter	48	7.14286	0.00696252	APP, GTF2A2, GMEB1, HDAC3, DDX3X, THRA, ZBTB49, CEBPG, EIF4A3, HMGB2, ARID4A, RORA, PIK3R1, HMGB1, RBPJ, ETS2, ARNTL, RAI1, ABLIM2, ZMIZ1, CCNL1, HMGN3, MEF2D, BRD4, MKL2, NCOA1, SMAD1, CREBBP, SMAD3, CNBP, STAT3, INO80, KLF15, PIAS2, HIPK2, KAT2B, KAT6B, CARM1, TET3, KLF9, PHIP, RAD54L2, TCF3, LPIN1, SSBP4, EZH1, RAPGEF3, FGFR1	590	995	18082	1.47847	1	0.572087	0.569998
GOTERM_BP_DIRECT	GO:0007409~axonogenesis	10	1.4881	0.00823487	APP, BRSK2, NUMBL, LRFN4, RAB3A, APC, ATL1, PITPNA, STXBP5, PTPN11	590	107	18082	2.86425	1	0.635305	0.632985
GOTERM_BP_DIRECT	GO:0019827~stem cell population maintenance	8	1.19048	0.00824737	DDX6, APC, STAT3, ARID1A, SMC3, PHF19, FGFR1, DIS3L2	590	71	18082	3.45323	1	0.635305	0.632985
GOTERM_BP_DIRECT	GO:0048511~rhythmic process	11	1.6369	0.009115	RAI1, KDM5B, KAT2B, CREBBP, USP2, KLF9, SIK1, RORA, CSNK1D, EZH2, ARNTL	590	128	18082	2.63377	1	0.643775	0.641424
GOTERM_BP_DIRECT	GO:0050821~protein stabilization	11	1.6369	0.009115	NCKAP1, CCT2, SMAD3, BAG3, STXBP1, USP2, TSC1, APBB2, PIK3R1, TCF3, GAPDH	590	128	18082	2.63377	1	0.643775	0.641424
GOTERM_BP_DIRECT	GO:0098609~cell-cell adhesion	14	2.08333	0.00914082	MKL2, DDX6, USP8, CREBBP, MPRIP, BAG3, ABI1, EIF4H, ELMO2, ARFIP2, SNX9, ESYT2, WASF2, ADGRL3	590	189	18082	2.27018	1	0.643775	0.641424
GOTERM_BP_DIRECT	GO:0003374~dynamin polymerization involved in mitochondrial fission	3	0.446429	0.00992184	DNM3, OPA1, DNM1	590	5	18082	18.3885	1	0.679371	0.67689
GOTERM_BP_DIRECT	GO:0016925~protein sumoylation	5	0.744048	0.0107821	SENP6, RANBP2, CBX4, PIAS2, TOPORS	590	27	18082	5.67546	1	0.696577	0.694034
GOTERM_BP_DIRECT	GO:0007274~neuromuscular synaptic transmission	5	0.744048	0.0107821	EGR3, RAB3A, FCHSD2, STXBP1, KIF1B	590	27	18082	5.67546	1	0.696577	0.694034
GOTERM_BP_DIRECT	GO:0007179~transforming growth factor beta receptor signaling pathway	8	1.19048	0.0110209	TGFBR3, SMAD1, SMAD3, ZFYVE9, ZYX, PDGFB, DCP1A, HIPK2	590	75	18082	3.26906	1	0.696577	0.694034
GOTERM_BP_DIRECT	GO:0006511~ubiquitin-dependent protein catabolic process	12	1.78571	0.0121557	USP47, ATXN3, USP36, COPS3, USP8, PSMA3, PSMD11, FBXO2, USP2, PSMF1, TRPC4AP, TOPORS	590	154	18082	2.38811	1	0.749095	0.74636
GOTERM_BP_DIRECT	GO:0001843~neural tube closure	9	1.33929	0.0138402	NCKAP1, SETD2, HECTD1, OPA1, PTK7, PLXNB2, TSC1, ARID1A, PRKACB	590	97	18082	2.84358	1	0.813787	0.810816
GOTERM_BP_DIRECT	GO:0051225~spindle assembly	5	0.744048	0.0138657	HDAC3, HAUS3, CEP192, CSNK1D, INO80	590	29	18082	5.28404	1	0.813787	0.810816
GOTERM_BP_DIRECT	GO:0032922~circadian regulation of gene expression	7	1.04167	0.0142047	RAI1, PPP1CC, HDAC3, USP2, RORA, CSNK1D, ARNTL	590	61	18082	3.51692	1	0.814292	0.811319
GOTERM_BP_DIRECT	GO:1990090~cellular response to nerve growth factor stimulus	5	0.744048	0.0174574	APP, ACAP2, RAPGEF1, CSNK1D, CBL	590	31	18082	4.94314	1	0.976958	0.973391
GOTERM_BP_DIRECT	GO:0018108~peptidyl-tyrosine phosphorylation	7	1.04167	0.0189674	CLK1, DYRK3, INSR, ABI1, PDGFB, PTK2B, FGFR1	590	65	18082	3.3005	1	0.976958	0.973391
GOTERM_BP_DIRECT	GO:0007032~endosome organization	5	0.744048	0.0194508	ARFGEF2, USP8, SNX10, RAB5A, DNM1	590	32	18082	4.78867	1	0.976958	0.973391
GOTERM_BP_DIRECT	GO:2000134~negative regulation of G1/S transition of mitotic cell cycle	5	0.744048	0.0194508	ZFP655, CTDSP2, CTDSPL, EZH2, DACT1	590	32	18082	4.78867	1	0.976958	0.973391
GOTERM_BP_DIRECT	GO:1903608~protein localization to cytoplasmic stress granule	3	0.446429	0.0199521	DDX3X, SSB, DCP1A	590	7	18082	13.1346	1	0.976958	0.973391
GOTERM_BP_DIRECT	GO:0006906~vesicle fusion	6	0.892857	0.0211455	STX17, SYT12, DYSF, GNAI3, SYT13, STX3	590	49	18082	3.75275	1	0.976958	0.973391
GOTERM_BP_DIRECT	GO:0006887~exocytosis	9	1.33929	0.0213669	RIMS2, ARFGEF2, BRSK2, RAB3A, STXBP1, STXBP5, STX3, SCAMP1, LIN7C	590	105	18082	2.62692	1	0.976958	0.973391
GOTERM_BP_DIRECT	GO:0010592~positive regulation of lamellipodium assembly	4	0.595238	0.0225909	ACTR3, NCKAP1, ARPC2, WASF2	590	19	18082	6.4521	1	0.976958	0.973391
GOTERM_BP_DIRECT	GO:1901224~positive regulation of NIK/NF-kappaB signaling	4	0.595238	0.0225909	CREBBP, RC3H1, HMGB1, RC3H2	590	19	18082	6.4521	1	0.976958	0.973391
GOTERM_BP_DIRECT	GO:0035855~megakaryocyte development	4	0.595238	0.0225909	RABGAP1L, ABI1, PTPN11, WASF2	590	19	18082	6.4521	1	0.976958	0.973391
GOTERM_BP_DIRECT	GO:0051443~positive regulation of ubiquitin-protein transferase activity	4	0.595238	0.0225909	DCUN1D4, TRIB2, TOPORS, UBE2L3	590	19	18082	6.4521	1	0.976958	0.973391
GOTERM_BP_DIRECT	GO:0000266~mitochondrial fission	4	0.595238	0.0225909	DNM3, OPA1, LPIN1, DNM1	590	19	18082	6.4521	1	0.976958	0.973391
GOTERM_BP_DIRECT	GO:1900006~positive regulation of dendrite development	4	0.595238	0.0225909	CLIP1, OPA1, LRP8, EZH2	590	19	18082	6.4521	1	0.976958	0.973391
GOTERM_BP_DIRECT	GO:0031116~positive regulation of microtubule polymerization	4	0.595238	0.0225909	CLIP1, APC, DCTN1, SLAIN2	590	19	18082	6.4521	1	0.976958	0.973391
GOTERM_BP_DIRECT	GO:0043161~proteasome-mediated ubiquitin-dependent protein catabolic process	11	1.6369	0.02413	ATXN3, TRIM9, PSMD6, RNF34, SIAH3, PSMD1, BTBD6, BTBD9, RAD23B, TOPORS, ARNTL	590	149	18082	2.26256	1	0.99885	0.995203
GOTERM_BP_DIRECT	GO:0008286~insulin receptor signaling pathway	6	0.892857	0.0247167	INSR, PHIP, PIK3R1, SORBS1, SH2B2, BCAR1	590	51	18082	3.60558	1	0.99885	0.995203
GOTERM_BP_DIRECT	GO:0008344~adult locomotory behavior	7	1.04167	0.024718	APP, TSC1, CLCN3, SEZ6L, BTBD9, DNM1, HIPK2	590	69	18082	3.10916	1	0.99885	0.995203
GOTERM_BP_DIRECT	GO:0043433~negative regulation of sequence-specific DNA binding transcription factor activity	7	1.04167	0.024718	HDAC3, THRA, CEBPG, CTNNBIP1, TRIB2, RNF2, EZH2	590	69	18082	3.10916	1	0.99885	0.995203
GOTERM_BP_DIRECT	GO:0007183~SMAD protein complex assembly	3	0.446429	0.0260349	SMAD1, SMAD3, ZFYVE9	590	8	18082	11.4928	1	1	0.996753
GOTERM_BP_DIRECT	GO:0061025~membrane fusion	5	0.744048	0.0262485	DNM3, STX17, STX3, STX2, DNM1	590	35	18082	4.37821	1	1	0.996753
GOTERM_BP_DIRECT	GO:0043087~regulation of GTPase activity	7	1.04167	0.0279869	NTRK2, RALBP1, PLXNB2, TSC1, RICTOR, ADAP1, NGEF	590	71	18082	3.02158	1	1	0.996753
GOTERM_BP_DIRECT	GO:0016567~protein ubiquitination	20	2.97619	0.0283531	RNF34, FBXO2, DCAF8, DTX1, CBLB, DTX2, KLHL24, DCAF5, TRPC4AP, FBXO11, RC3H2, UBE2L3, CDK8, NEURL1B, HECTD1, RAB40B, RNF114, CAND1, RAB40C, GAN	590	362	18082	1.69323	1	1	0.996753
GOTERM_BP_DIRECT	GO:0021766~hippocampus development	7	1.04167	0.0315289	NCOA1, PAPD4, TSC1, LHX5, LRP8, EZH1, EZH2	590	73	18082	2.9388	1	1	0.996753
GOTERM_BP_DIRECT	GO:1902895~positive regulation of pri-miRNA transcription from RNA polymerase II promoter	4	0.595238	0.0334195	SMAD1, SMAD3, STAT3, PDGFB	590	22	18082	5.57227	1	1	0.996753
GOTERM_BP_DIRECT	GO:0051298~centrosome duplication	4	0.595238	0.0334195	ARHGEF10, TUBGCP6, TUBGCP3, CEP192	590	22	18082	5.57227	1	1	0.996753
GOTERM_BP_DIRECT	GO:0040014~regulation of multicellular organism growth	5	0.744048	0.0343058	APP, SGPL1, HDAC3, STAT3, PTPN11	590	38	18082	4.03256	1	1	0.996753
GOTERM_BP_DIRECT	GO:0006406~mRNA export from nucleus	5	0.744048	0.0343058	NUP214, FYTTD1, SMG7, SRSF10, THOC7	590	38	18082	4.03256	1	1	0.996753
GOTERM_BP_DIRECT	GO:0045668~negative regulation of osteoblast differentiation	6	0.892857	0.0352654	SMAD3, SEMA4D, AXIN2, TOB1, FGFR1, HDAC7	590	56	18082	3.28366	1	1	0.996753
GOTERM_BP_DIRECT	GO:0010976~positive regulation of neuron projection development	10	1.4881	0.0367848	CAMK2B, NTRK2, KAT2B, PTK7, RAPGEF1, PLXNB2, PTK2B, CBFA2T2, PPP1R9A, FGFR1	590	138	18082	2.22083	1	1	0.996753
GOTERM_BP_DIRECT	GO:0014911~positive regulation of smooth muscle cell migration	5	0.744048	0.0372763	POSTN, ARPC2, PDGFB, RAB5A, RAPGEF3	590	39	18082	3.92916	1	1	0.996753
GOTERM_BP_DIRECT	GO:0061178~regulation of insulin secretion involved in cellular response to glucose stimulus	4	0.595238	0.0375284	BRSK2, PRKCE, HMGN3, SIDT2	590	23	18082	5.32999	1	1	0.996753
GOTERM_BP_DIRECT	GO:0035556~intracellular signal transduction	21	3.125	0.038443	ARFGEF2, BRSK2, DDX3X, KSR1, MAST3, PRKCE, MAST1, MINK1, STK39, CBLB, TGFBR3, RAB40B, ADCY9, RAB40C, STK17B, SIK1, TNIK, SGK1, SH2B2, RAPGEF3, DGKH	590	400	18082	1.60899	1	1	0.996753
GOTERM_BP_DIRECT	GO:0010656~negative regulation of muscle cell apoptotic process	3	0.446429	0.040082	PTK2B, LIFR, PIK3R1	590	10	18082	9.19424	1	1	0.996753
GOTERM_BP_DIRECT	GO:0070050~neuron cellular homeostasis	3	0.446429	0.040082	MINK1, TYRO3, CLCN3	590	10	18082	9.19424	1	1	0.996753
GOTERM_BP_DIRECT	GO:0007026~negative regulation of microtubule depolymerization	4	0.595238	0.0418825	EML4, APC, MAP1A, CLASP1	590	24	18082	5.10791	1	1	0.996753
GOTERM_BP_DIRECT	GO:0007030~Golgi organization	7	1.04167	0.043858	RAB2A, LMAN1, ARHGAP21, STX17, CLTC, CSNK1D, CLASP1	590	79	18082	2.7156	1	1	0.996753
GOTERM_BP_DIRECT	GO:0017157~regulation of exocytosis	4	0.595238	0.0464783	NSF, RIMS2, RAB3A, STXBP5	590	25	18082	4.90359	1	1	0.996753
GOTERM_BP_DIRECT	GO:0048617~embryonic foregut morphogenesis	3	0.446429	0.0479522	NCKAP1, SMAD3, ACVR2B	590	11	18082	8.3584	1	1	0.996753
GOTERM_BP_DIRECT	GO:0000002~mitochondrial genome maintenance	3	0.446429	0.0479522	OPA1, MRPL17, SLC25A33	590	11	18082	8.3584	1	1	0.996753
GOTERM_BP_DIRECT	GO:0043410~positive regulation of MAPK cascade	8	1.19048	0.0533913	SPAG9, NTRK2, KSR1, INSR, PRKCE, PSAP, PDGFB, FGFR1	590	104	18082	2.3575	1	1	0.996753
GOTERM_BP_DIRECT	GO:0033962~cytoplasmic mRNA processing body assembly	3	0.446429	0.0563282	DDX6, ATXN2, RC3H1	590	12	18082	7.66186	1	1	0.996753
GOTERM_BP_DIRECT	GO:0032007~negative regulation of TOR signaling	4	0.595238	0.0563779	PDCD6, DDIT4, TSC1, ARNTL	590	27	18082	4.54036	1	1	0.996753
GOTERM_BP_DIRECT	GO:0007416~synapse assembly	5	0.744048	0.0581022	DNM3, FARP1, PDGFB, BSN, ADGRL3	590	45	18082	3.40527	1	1	0.996753
GOTERM_BP_DIRECT	GO:0007173~epidermal growth factor receptor signaling pathway	5	0.744048	0.0581022	PTK2B, CBLB, PTPN11, CBL, BCAR1	590	45	18082	3.40527	1	1	0.996753
GOTERM_BP_DIRECT	GO:0001702~gastrulation with mouth forming second	4	0.595238	0.0616718	NSD1, ACVR2B, RNF2, DACT1	590	28	18082	4.37821	1	1	0.996753
GOTERM_BP_DIRECT	GO:0045921~positive regulation of exocytosis	4	0.595238	0.0616718	STXBP1, STXBP5, RAB5A, CLASP1	590	28	18082	4.37821	1	1	0.996753
GOTERM_BP_DIRECT	GO:0034644~cellular response to UV	5	0.744048	0.0620692	USP47, CREBBP, PIK3R1, INO80, CDC25A	590	46	18082	3.33125	1	1	0.996753
GOTERM_BP_DIRECT	GO:0016337~single organismal cell-cell adhesion	8	1.19048	0.0629024	PNN, EFR3A, TENM2, CXADR, TTYH1, CTNND2, RAPGEF1, FNDC3A	590	108	18082	2.27018	1	1	0.996753
GOTERM_BP_DIRECT	GO:1904772~response to tetrachloromethane	2	0.297619	0.0640883	EZH1, EZH2	590	2	18082	30.6475	1	1	0.996753
GOTERM_BP_DIRECT	GO:0097010~eukaryotic translation initiation factor 4F complex assembly	2	0.297619	0.0640883	EIF4H, EIF4B	590	2	18082	30.6475	1	1	0.996753
GOTERM_BP_DIRECT	GO:0036333~hepatocyte homeostasis	2	0.297619	0.0640883	EZH1, EZH2	590	2	18082	30.6475	1	1	0.996753
GOTERM_BP_DIRECT	GO:1903423~positive regulation of synaptic vesicle recycling	2	0.297619	0.0640883	SYNJ1, DNM1	590	2	18082	30.6475	1	1	0.996753
GOTERM_BP_DIRECT	GO:1902415~regulation of mRNA binding	2	0.297619	0.0640883	CARM1, EIF4A3	590	2	18082	30.6475	1	1	0.996753
GOTERM_BP_DIRECT	GO:0001701~in utero embryonic development	16	2.38095	0.0648628	MKL2, NCKAP1, ZFP335, SMAD3, ICMT, ADAR, HBA-A1, EPN1, TGFBR3, NCOR2, GPI1, COPS3, ZMIZ1, ERF, TAPT1, FGFR1	590	299	18082	1.64	1	1	0.996753
GOTERM_BP_DIRECT	GO:0051028~mRNA transport	7	1.04167	0.0673408	RANBP2, NUP214, FYTTD1, POM121, EIF4A3, RANBP17, THOC7	590	88	18082	2.43787	1	1	0.996753
GOTERM_BP_DIRECT	GO:0032869~cellular response to insulin stimulus	7	1.04167	0.0673408	KAT2B, INSR, PIK3R1, SORBS1, LPIN1, SGK1, SLC25A33	590	88	18082	2.43787	1	1	0.996753
GOTERM_BP_DIRECT	GO:0045599~negative regulation of fat cell differentiation	5	0.744048	0.0704191	NCOR2, SMAD3, RORA, TRIB2, ARNTL	590	48	18082	3.19244	1	1	0.996753
GOTERM_BP_DIRECT	GO:0021987~cerebral cortex development	6	0.892857	0.0705152	NCOA1, NTRK2, LRP1, TSC1, SLC38A2, LRP8	590	68	18082	2.70419	1	1	0.996753
GOTERM_BP_DIRECT	GO:0001570~vasculogenesis	6	0.892857	0.0705152	TGFBR3, NTRK2, SETD2, SGPL1, ZMIZ1, HDAC7	590	68	18082	2.70419	1	1	0.996753
GOTERM_BP_DIRECT	GO:0042787~protein ubiquitination involved in ubiquitin-dependent protein catabolic process	9	1.33929	0.0718144	HECTD1, RNF34, HECTD2, SIAH3, GAN, BTBD6, CBL, BTBD9, UBE2L3	590	134	18082	2.05841	1	1	0.996753
GOTERM_BP_DIRECT	GO:0050775~positive regulation of dendrite morphogenesis	4	0.595238	0.0729202	ACTR3, NUMBL, SGK1, PIAS2	590	30	18082	4.08633	1	1	0.996753
GOTERM_BP_DIRECT	GO:0000398~mRNA splicing, via spliceosome	8	1.19048	0.0733819	SNRPN, TRA2B, SNRPA1, CWC15, TXNL4A, SRSF10, SF3B1, PRPF8	590	112	18082	2.1891	1	1	0.996753
GOTERM_BP_DIRECT	GO:0035235~ionotropic glutamate receptor signaling pathway	3	0.446429	0.0744352	APP, CAMK2A, PTK2B	590	14	18082	6.56731	1	1	0.996753
GOTERM_BP_DIRECT	GO:0031629~synaptic vesicle fusion to presynaptic active zone membrane	3	0.446429	0.0744352	STXBP1, STX3, STX2	590	14	18082	6.56731	1	1	0.996753
GOTERM_BP_DIRECT	GO:0021702~cerebellar Purkinje cell differentiation	3	0.446429	0.0744352	ATXN2, LHX5, RORA	590	14	18082	6.56731	1	1	0.996753
GOTERM_BP_DIRECT	GO:0051896~regulation of protein kinase B signaling	3	0.446429	0.0744352	NTRK2, SESN1, RICTOR	590	14	18082	6.56731	1	1	0.996753
GOTERM_BP_DIRECT	GO:0006337~nucleosome disassembly	3	0.446429	0.0744352	SMARCD1, CEBPG, ARID1A	590	14	18082	6.56731	1	1	0.996753
GOTERM_BP_DIRECT	GO:0060291~long-term synaptic potentiation	5	0.744048	0.074799	CAMK2B, NTRK2, SYT12, PTK2B, STX3	590	49	18082	3.12729	1	1	0.996753
GOTERM_BP_DIRECT	GO:0030838~positive regulation of actin filament polymerization	5	0.744048	0.074799	ACTR3, ARPC2, PRKCE, PTK2B, RICTOR	590	49	18082	3.12729	1	1	0.996753
GOTERM_BP_DIRECT	GO:0050767~regulation of neurogenesis	4	0.595238	0.0788627	ZFP335, HMGB2, EZH2, ARNTL	590	31	18082	3.95451	1	1	0.996753
GOTERM_BP_DIRECT	GO:0001934~positive regulation of protein phosphorylation	11	1.6369	0.0790206	HDAC3, SEMA4D, MPRIP, INSR, CSNK1D, TNIK, PIK3R1, AXIN2, HMGB1, RAPGEF3, HIPK2	590	184	18082	1.83218	1	1	0.996753
GOTERM_BP_DIRECT	GO:0071320~cellular response to cAMP	5	0.744048	0.0793131	APP, APEX1, GPD1, RAPGEF1, RAPGEF3	590	50	18082	3.06475	1	1	0.996753
GOTERM_BP_DIRECT	GO:0017148~negative regulation of translation	6	0.892857	0.0815394	SYNCRIP, DDX3X, EIF4A3, TSC1, GAPDH, TOB1	590	71	18082	2.58993	1	1	0.996753
GOTERM_BP_DIRECT	GO:0006470~protein dephosphorylation	9	1.33929	0.0819933	PPP1CC, PDP2, CTDSP2, PTPN11, PTPN23, PPM1E, CDC25A, CDC14B, PTPN3	590	138	18082	1.99875	1	1	0.996753
GOTERM_BP_DIRECT	GO:0048011~neurotrophin TRK receptor signaling pathway	3	0.446429	0.08409	DDIT4, PTPN11, BCAR1	590	15	18082	6.12949	1	1	0.996753
GOTERM_BP_DIRECT	GO:0043149~stress fiber assembly	3	0.446429	0.08409	ZYX, PTK2B, SORBS1	590	15	18082	6.12949	1	1	0.996753
GOTERM_BP_DIRECT	GO:0060445~branching involved in salivary gland morphogenesis	3	0.446429	0.08409	LAMA5, PDGFB, FGFR1	590	15	18082	6.12949	1	1	0.996753
GOTERM_BP_DIRECT	GO:0008360~regulation of cell shape	9	1.33929	0.0846648	FMNL3, SEMA4D, WIPF2, PLXNB2, PTK2B, PHIP, RHOU, CSNK1D, WASF3	590	139	18082	1.98437	1	1	0.996753
GOTERM_BP_DIRECT	GO:0031175~neuron projection development	9	1.33929	0.0846648	MKL2, APP, APC, PTK2B, ATXN10, STX3, NPTXR, PPP1R9A, FGFR1	590	139	18082	1.98437	1	1	0.996753
GOTERM_BP_DIRECT	GO:0007264~small GTPase mediated signal transduction	13	1.93452	0.0848132	RAB2A, RALBP1, RAB3A, RASL11B, RAB33B, RAB40B, MRAS, RAB40C, RHOU, RAB5A, RALGDS, RAPGEF3, RAB8B	590	236	18082	1.68821	1	1	0.996753
GOTERM_BP_DIRECT	GO:0045931~positive regulation of mitotic cell cycle	4	0.595238	0.0850087	APP, USP2, PTPN11, HMGB1	590	32	18082	3.83093	1	1	0.996753
GOTERM_BP_DIRECT	GO:0043388~positive regulation of DNA binding	4	0.595238	0.0850087	HMGB2, CALM2, HIPK2, BRD4	590	32	18082	3.83093	1	1	0.996753
GOTERM_BP_DIRECT	GO:0042752~regulation of circadian rhythm	5	0.744048	0.0887364	KDM5B, PPP1CC, RORA, CSNK1D, EZH2	590	52	18082	2.94687	1	1	0.996753
GOTERM_BP_DIRECT	GO:0015991~ATP hydrolysis coupled proton transport	4	0.595238	0.0913517	ATP6AP1L, ATP6V1A, ATP5G3, ATP6V1C1	590	33	18082	3.71484	1	1	0.996753
GOTERM_BP_DIRECT	GO:0014912~negative regulation of smooth muscle cell migration	3	0.446429	0.0940984	LRP1, APEX1, RBPJ	590	16	18082	5.7464	1	1	0.996753
GOTERM_BP_DIRECT	GO:0034314~Arp2/3 complex-mediated actin nucleation	3	0.446429	0.0940984	ACTR3, ARPC2, ACTR3B	590	16	18082	5.7464	1	1	0.996753
GOTERM_BP_DIRECT	GO:0032012~regulation of ARF protein signal transduction	3	0.446429	0.0940984	ARFGEF2, IQSEC1, CYTH1	590	16	18082	5.7464	1	1	0.996753
GOTERM_BP_DIRECT	GO:0001953~negative regulation of cell-matrix adhesion	3	0.446429	0.0940984	POSTN, ADAM15, PIK3R1	590	16	18082	5.7464	1	1	0.996753
GOTERM_BP_DIRECT	GO:0001779~natural killer cell differentiation	3	0.446429	0.0940984	HECTD1, TYRO3, TCF3	590	16	18082	5.7464	1	1	0.996753
GOTERM_BP_DIRECT	GO:0080182~histone H3-K4 trimethylation	3	0.446429	0.0940984	ZFP335, TET3, ARID4A	590	16	18082	5.7464	1	1	0.996753
GOTERM_BP_DIRECT	GO:0042993~positive regulation of transcription factor import into nucleus	3	0.446429	0.0940984	SMAD3, HDAC3, PIK3R1	590	16	18082	5.7464	1	1	0.996753
GOTERM_BP_DIRECT	GO:0018076~N-terminal peptidyl-lysine acetylation	2	0.297619	0.0945779	KAT2B, CREBBP	590	3	18082	20.4316	1	1	0.996753
GOTERM_BP_DIRECT	GO:0030327~prenylated protein catabolic process	2	0.297619	0.0945779	PCYOX1, ZMPSTE24	590	3	18082	20.4316	1	1	0.996753
GOTERM_BP_DIRECT	GO:0048340~paraxial mesoderm morphogenesis	2	0.297619	0.0945779	NCKAP1, SMAD3	590	3	18082	20.4316	1	1	0.996753
GOTERM_BP_DIRECT	GO:0045586~regulation of gamma-delta T cell differentiation	2	0.297619	0.0945779	EGR3, SOX13	590	3	18082	20.4316	1	1	0.996753
GOTERM_BP_DIRECT	GO:0090650~cellular response to oxygen-glucose deprivation	2	0.297619	0.0945779	TSC1, CBL	590	3	18082	20.4316	1	1	0.996753
GOTERM_BP_DIRECT	GO:1900126~negative regulation of hyaluronan biosynthetic process	2	0.297619	0.0945779	CLTC, AP2A1	590	3	18082	20.4316	1	1	0.996753
GOTERM_BP_DIRECT	GO:0007616~long-term memory	4	0.595238	0.0978846	GRIA1, NTRK2, SGK1, BTBD9	590	34	18082	3.60558	1	1	0.996753
GOTERM_BP_DIRECT	GO:0006413~translational initiation	5	0.744048	0.0986714	DDX3X, EIF4H, EIF4B, EIF1, EIF2A	590	54	18082	2.83773	1	1	0.996753
KEGG analysis of differentially betahydroxybutyrilated Enhancers of genes UP in FASTING
Category	Term	Count	%	PValue	Genes	List Total	Pop Hits	Pop Total	Fold Enrichment	Bonferroni	Benjamini	FDR
KEGG_PATHWAY	mmu04144:Endocytosis	25	3.72024	4.19787e-06	ZFYVE9, WIPF2, CLTC, VPS4A, CBLB, AP2A1, CBL, AP2A2, CYTH1, ARFGEF2, USP8, SMAD3, IQSEC1, VPS37C, VPS37D, EPN1, DNM1, RUFY1, DNM3, ACAP2, ARPC2, DNAJC6, CAPZA2, AMPH, RAB5A	253	261	7691	2.9118	0.00093569	0.000484359	0.000473499
KEGG_PATHWAY	mmu04721:Synaptic vesicle cycle	12	1.78571	4.34403e-06	NSF, ATP6V1A, DNM3, RAB3A, STXBP1, CLTC, AP2A1, STX3, STX2, AP2A2, DNM1, ATP6V1C1	253	62	7691	5.88372	0.000968251	0.000484359	0.000473499
KEGG_PATHWAY	mmu05100:Bacterial invasion of epithelial cells	10	1.4881	0.000954689	DNM3, ARPC2, CLTC, ELMO2, CBLB, PIK3R1, CBL, WASF2, DNM1, BCAR1	253	78	7691	3.89733	0.191842	0.0709652	0.0693741
KEGG_PATHWAY	mmu03050:Proteasome	7	1.04167	0.00324859	PSMD6, PSMA3, PSMD11, PSMD14, PSME4, PSMD1, PSMF1	253	45	7691	4.72877	0.515973	0.178055	0.174063
KEGG_PATHWAY	mmu04330:Notch signaling pathway	7	1.04167	0.00500242	NCOR2, KAT2B, CREBBP, NUMBL, DTX1, DTX2, RBPJ	253	49	7691	4.34274	0.673178	0.178055	0.174063
KEGG_PATHWAY	mmu04550:Signaling pathways regulating pluripotency of stem cells	12	1.78571	0.005498	SMAD1, SMAD3, APC, STAT3, LIFR, LHX5, PIK3R1, AXIN2, TCF3, JARID2, ACVR2B, FGFR1	253	138	7691	2.64341	0.707543	0.178055	0.174063
KEGG_PATHWAY	mmu04720:Long-term potentiation	8	1.19048	0.00558918	CAMK2B, GRIA1, PPP1CC, CREBBP, CAMK2A, CALM2, PRKACB, RAPGEF3	253	66	7691	3.68475	0.713462	0.178055	0.174063
KEGG_PATHWAY	mmu04961:Endocrine and other factor-regulated calcium reabsorption	7	1.04167	0.00671348	DNM3, ADCY9, CLTC, AP2A1, AP2A2, PRKACB, DNM1	253	52	7691	4.0922	0.77735	0.187138	0.182942
KEGG_PATHWAY	mmu04520:Adherens junction	8	1.19048	0.00896159	CREBBP, SMAD3, INSR, ACTN1, SORBS1, WASF2, WASF3, FGFR1	253	72	7691	3.37769	0.865668	0.222048	0.21707
KEGG_PATHWAY	mmu04919:Thyroid hormone signaling pathway	10	1.4881	0.0122756	NCOA1, KAT2B, CREBBP, HDAC3, THRA, SLC16A10, PIK3R1, MED4, PRKACB, MED13L	253	114	7691	2.6666	0.936353	0.273745	0.267608
KEGG_PATHWAY	mmu04910:Insulin signaling pathway	11	1.6369	0.0164426	PPP1CC, INSR, RAPGEF1, TSC1, CBLB, PIK3R1, SORBS1, CBL, CALM2, PRKACB, SH2B2	253	140	7691	2.38851	0.975207	0.333337	0.325863
KEGG_PATHWAY	mmu04727:GABAergic synapse	8	1.19048	0.0235736	NSF, ADCY9, GNG2, GNAI3, SLC38A2, GLUL, PRKACB, GPHN	253	87	7691	2.79533	0.995107	0.438077	0.428255
KEGG_PATHWAY	mmu03040:Spliceosome	10	1.4881	0.0303033	TRA2B, EIF4A3, SNRPA1, SRSF4, CWC15, WBP11, TXNL4A, SRSF10, SF3B1, PRPF8	253	133	7691	2.28565	0.998953	0.519818	0.508163
KEGG_PATHWAY	mmu04014:Ras signaling pathway	14	2.08333	0.0379762	RALBP1, KSR1, INSR, PDGFB, PTPN11, PIK3R1, ETS2, GNG2, MRAS, RAB5A, RALGDS, CALM2, PRKACB, FGFR1	253	229	7691	1.85847	0.999822	0.576934	0.563998
KEGG_PATHWAY	mmu04070:Phosphatidylinositol signaling system	8	1.19048	0.0394927	SYNJ1, ITPK1, PIK3R1, PIP4K2C, IP6K1, CALM2, DGKH, CDS2	253	97	7691	2.50715	0.999875	0.576934	0.563998
KEGG_PATHWAY	mmu04713:Circadian entrainment	8	1.19048	0.0413943	CAMK2B, GRIA1, ADCY9, GNG2, CAMK2A, GNAI3, CALM2, PRKACB	253	98	7691	2.48157	0.99992	0.576934	0.563998
KEGG_PATHWAY	mmu05231:Choline metabolism in cancer	8	1.19048	0.047453	SLC44A1, PDGFB, TSC1, PIK3R1, RALGDS, WASF2, WASF3, DGKH	253	101	7691	2.40786	0.99998	0.59173	0.578462
KEGG_PATHWAY	mmu04066:HIF-1 signaling pathway	8	1.19048	0.049592	CAMK2B, CREBBP, INSR, STAT3, CAMK2A, PIK3R1, ENO2, GAPDH	253	102	7691	2.38425	0.999988	0.59173	0.578462
KEGG_PATHWAY	mmu04962:Vasopressin-regulated water reabsorption	5	0.744048	0.0512043	NSF, ADCY9, DCTN1, RAB5A, PRKACB	253	43	7691	3.53479	0.999992	0.59173	0.578462
KEGG_PATHWAY	mmu04024:cAMP signaling pathway	12	1.78571	0.0586869	CAMK2B, GRIA1, PPP1CC, CREBBP, ADCY9, CAMK2A, GNAI3, PIK3R1, ATP2B1, CALM2, PRKACB, RAPGEF3	253	197	7691	1.85173	0.999999	0.59173	0.578462
KEGG_PATHWAY	mmu05212:Pancreatic cancer	6	0.892857	0.0611355	RALBP1, SMAD3, STAT3, E2F3, PIK3R1, RALGDS	253	65	7691	2.80608	0.999999	0.59173	0.578462
KEGG_PATHWAY	mmu05214:Glioma	6	0.892857	0.0611355	CAMK2B, CAMK2A, PDGFB, E2F3, PIK3R1, CALM2	253	65	7691	2.80608	0.999999	0.59173	0.578462
KEGG_PATHWAY	mmu04925:Aldosterone synthesis and secretion	7	1.04167	0.062387	CAMK2B, DAGLA, ADCY9, PRKCE, CAMK2A, CALM2, PRKACB	253	86	7691	2.47435	0.999999	0.59173	0.578462
KEGG_PATHWAY	mmu05031:Amphetamine addiction	6	0.892857	0.0678908	CAMK2B, GRIA1, PPP1CC, CAMK2A, CALM2, PRKACB	253	67	7691	2.72232	1	0.59173	0.578462
KEGG_PATHWAY	mmu04912:GnRH signaling pathway	7	1.04167	0.0682137	CAMK2B, MAP3K2, ADCY9, CAMK2A, PTK2B, CALM2, PRKACB	253	88	7691	2.41812	1	0.59173	0.578462
KEGG_PATHWAY	mmu05205:Proteoglycans in cancer	12	1.78571	0.0689909	CAMK2B, PPP1CC, MRAS, STAT3, CAMK2A, CBLB, PTPN11, PIK3R1, CBL, PRKACB, EIF4B, FGFR1	253	203	7691	1.797	1	0.59173	0.578462
KEGG_PATHWAY	mmu04728:Dopaminergic synapse	9	1.33929	0.0727271	CAMK2B, GRIA1, PPP1CC, GNG2, CAMK2A, GNAI3, CALM2, PRKACB, ARNTL	253	134	7691	2.04174	1	0.592056	0.578781
KEGG_PATHWAY	mmu04114:Oocyte meiosis	8	1.19048	0.0743388	CAMK2B, PPP1CC, ADCY9, CAMK2A, CDC27, SMC3, CALM2, PRKACB	253	112	7691	2.17137	1	0.592056	0.578781
KEGG_PATHWAY	mmu04724:Glutamatergic synapse	8	1.19048	0.0829647	GRIA1, ADCY9, GNG2, GNAI3, GRIK4, SLC38A2, GLUL, PRKACB	253	115	7691	2.11473	1	0.636222	0.621956
KEGG_PATHWAY	mmu04971:Gastric acid secretion	6	0.892857	0.0865102	CAMK2B, ADCY9, CAMK2A, GNAI3, CALM2, PRKACB	253	72	7691	2.53327	1	0.636222	0.621956
KEGG_PATHWAY	mmu04810:Regulation of actin cytoskeleton	12	1.78571	0.0905055	NCKAP1, PPP1CC, MRAS, ARPC2, APC, ACTN1, PDGFB, PIK3R1, PIP4K2C, WASF2, BCAR1, FGFR1	253	213	7691	1.71263	1	0.636222	0.621956
KEGG_PATHWAY	mmu04015:Rap1 signaling pathway	12	1.78571	0.0936247	ADCY9, MRAS, INSR, RAPGEF1, GNAI3, PDGFB, PIK3R1, RALGDS, CALM2, RAPGEF3, BCAR1, FGFR1	253	214	7691	1.70463	1	0.636222	0.621956
KEGG_PATHWAY	mmu04261:Adrenergic signaling in cardiomyocytes	9	1.33929	0.0942333	CAMK2B, PPP1CC, ADCY9, CAMK2A, GNAI3, ATP2B1, CALM2, PRKACB, RAPGEF3	253	142	7691	1.92671	1	0.636222	0.621956
KEGG_PATHWAY	mmu05200:Pathways in cancer	19	2.82738	0.0970024	LAMA5, CREBBP, RALBP1, SMAD3, MAX, STAT3, GNAI3, PDGFB, CBLB, AXIN2, PIK3R1, CBL, GNG2, ADCY9, APC, E2F3, RALGDS, PRKACB, FGFR1	253	395	7691	1.46224	1	0.636222	0.621956
